# Molecular and phenotypic footprints of climate in native *Arabidopsis thaliana*

**DOI:** 10.64898/2026.03.02.709013

**Authors:** Eneza Yoeli Mjema, Maria Letícia Bonatelli, The NATIVE Consortium, Sascha Laubinger

**Affiliations:** Institute of Biology, Martin Luther University, 06120 Halle (Saale), Germany; German Centre for Integrative Biodiversity Research (iDiv), Halle-Jena-Leipzig, Germany; Institute of Biology and Environmental Sciences, University of Oldenburg, 26129 Oldenburg, Germany; Institute of Ecology, Leuphana Universität, 21335 Lüneburg, Germany; Institute of Agricultural and Nutritional Sciences, Martin Luther University, 06120 Halle (Saale), Germany; Max Planck Institute for Biology, 72076 Tübingen, Germany

## Abstract

Climate change poses a major threat to humanity by driving biodiversity loss and reducing crop yields. To understand the molecular and developmental impacts of rising temperatures, plant science has relied heavily on the model organism *Arabidopsis thaliana*. Despite decades of research, its development under fully natural conditions remains poorly understood, and only approximately 30% of *A. thaliana* genes have experimental functional annotations, probably because many functions are subtle or manifest only in specific laboratory or ecological contexts. Here, we address this gap with a landscape transcriptomic approach that integrates intensive phenotyping and transcriptomic profiling of naturally occurring plants in their native habitats. Across two field sites sampled between 2021 and 2025, we collected >30,000 quantitative trait measurements from more than 3,000 *A. thaliana* plants and generated >1,600 matching transcriptomes. Together with population genomic analyses indicating limited within-population genetic diversity, these data provide an opportunity to investigate phenotypic and transcriptional plasticity associated with natural climatic fluctuations. Year-to-year variation in weather, including temperature anomalies, was associated with differences in plant traits, and climatic variables together explained up to 17% of phenotypic variation. In situ transcriptomes carried clear temperature and local environmental signatures, closely matching temperature-response programs known from the laboratory. Leveraging paired per-plant transcriptomes and phenotypes, we applied machine learning to predict regulators of climate-relevant and other plant traits under natural conditions. The models recovered canonical thermomorphogenesis regulators, including *PHYTOCHROME INTERACTING FACTOR 4* (*PIF4*), providing ecological evidence that temperature signaling pathways defined in controlled environments operate in the wild, and expanded this regulatory landscape by identifying hormonal receptors, signaling components, and previously uncharacterized genes, some of which we functionally validated. Together, this work demonstrates that landscape transcriptomics, by pairing field transcriptomes capturing environmental and regulatory states with phenotypes, enables the predictive identification of genetic regulators of temperature responses and broader plant traits. This makes landscape transcriptomics a scalable framework for climate-aware functional genomics in plants.
