## Supplementary material for "Molecular and phenotypic footprints of climate in native *Arabidopsis thaliana*": Data S20

### Sheet: Sheet1
Sample	Plant_ID_internal	Location	Season	Year
1	443	Spiekeroog	Winter	2021
2	445	Spiekeroog	Winter	2021
3	446	Spiekeroog	Winter	2021
4	450	Spiekeroog	Winter	2021
5	452	Spiekeroog	Winter	2021
6	454	Spiekeroog	Winter	2021
7	132	Spiekeroog	Winter	2021
8	136	Spiekeroog	Winter	2021
9	141	Spiekeroog	Winter	2021
10	149	Spiekeroog	Winter	2021
11	150	Spiekeroog	Winter	2021
12	157	Spiekeroog	Winter	2021
13	153	Spiekeroog	Winter	2021
14	161	Spiekeroog	Winter	2021
15	165	Spiekeroog	Winter	2021
16	170	Spiekeroog	Winter	2021
17	173	Spiekeroog	Winter	2021
18	178	Spiekeroog	Winter	2021
19	182	Spiekeroog	Winter	2021
20	190	Spiekeroog	Winter	2021
21	WU043	Spiekeroog	Spring	2022
22	H012	Spiekeroog	Spring	2022
23	H019	Spiekeroog	Spring	2022
24	H023	Spiekeroog	Spring	2022
25	WU045	Spiekeroog	Spring	2022
26	H031	Spiekeroog	Spring	2022
27	H028	Spiekeroog	Spring	2022
28	H032	Spiekeroog	Spring	2022
29	WU040	Spiekeroog	Spring	2022
30	H041	Spiekeroog	Spring	2022
31	H042	Spiekeroog	Spring	2022
32	M040	Spiekeroog	Spring	2022
41	C105	Brachwitz	Spring	2023
42	C106	Brachwitz	Spring	2023
43	C107	Brachwitz	Spring	2023
44	C108	Brachwitz	Spring	2023
45	C109	Brachwitz	Spring	2023
46	C118	Brachwitz	Spring	2023
47	C124	Brachwitz	Spring	2023
48	C130	Brachwitz	Spring	2023
49	C131	Brachwitz	Spring	2023
50	C133	Brachwitz	Spring	2023
51	C134	Brachwitz	Spring	2023
52	C136	Brachwitz	Spring	2023
53	C139	Brachwitz	Spring	2023
54	C140	Brachwitz	Spring	2023
55	C141	Brachwitz	Spring	2023
56	C155	Brachwitz	Spring	2023
57	C157	Brachwitz	Spring	2023
58	C158	Brachwitz	Spring	2023
59	C164	Brachwitz	Spring	2023
60	C167	Brachwitz	Spring	2023
61	C174	Brachwitz	Spring	2023
62	C501	Brachwitz	Spring	2023
63	C183	Brachwitz	Spring	2023
64	C187	Brachwitz	Spring	2023
65	C190	Brachwitz	Spring	2023
66	C191	Brachwitz	Spring	2023
67	C193	Brachwitz	Spring	2023
68	C197	Brachwitz	Spring	2023
69	C198	Brachwitz	Spring	2023
70	C200	Brachwitz	Spring	2023
71	C481	Spiekeroog	Spring	2023
72	C482	Spiekeroog	Spring	2023
73	C483	Spiekeroog	Spring	2023
74	C487	Spiekeroog	Spring	2023
75	C492	Spiekeroog	Spring	2023
76	C505	Spiekeroog	Spring	2023
77	C508	Spiekeroog	Spring	2023
78	C510	Spiekeroog	Spring	2023
79	C514	Spiekeroog	Spring	2023
80	C521	Spiekeroog	Spring	2023
81	C525	Spiekeroog	Spring	2023
82	C551	Spiekeroog	Spring	2023
83	C546	Spiekeroog	Spring	2023
84	C552	Spiekeroog	Spring	2023
85	C556	Spiekeroog	Spring	2023
86	C577	Spiekeroog	Spring	2023
87	C595	Spiekeroog	Spring	2023
88	C596	Spiekeroog	Spring	2023
89	C608	Spiekeroog	Spring	2023
90	C602	Spiekeroog	Spring	2023
91	C623	Spiekeroog	Spring	2023
92	C626	Spiekeroog	Spring	2023
93	C567	Spiekeroog	Spring	2023
94	C607	Spiekeroog	Spring	2023
95	C611	Spiekeroog	Spring	2023
96	C637	Spiekeroog	Spring	2023
