## Supplementary material for "Molecular and phenotypic footprints of climate in native *Arabidopsis thaliana*": Data S18

### Sheet: 7tm
Genotype	Temperature	Petiole length (mm)	Experiment
7tm1-2	20C	0.625181	1
7tm1-2	20C	0.606197	1
7tm1-2	20C	0.763755	1
7tm1-2	20C	0.535798	1
7tm1-2	20C	0.656509	1
7tm1-2	20C	0.872156	1
7tm1-2	20C	0.67382	1
7tm1-2	20C	0.620198	1
7tm1-2	20C	0.683183	1
7tm1-2	20C	0.737478	1
7tm1-2	20C	0.715081	1
7tm1-2	20C	0.839172	1
7tm1-2	20C	0.720771	1
7tm1-2	20C	0.721546	1
7tm1-2	20C	0.771635	1
7tm5-1	20C	1.07346	1
7tm5-1	20C	0.900295	1
7tm5-1	20C	1.01292	1
7tm5-1	20C	0.859328	1
7tm5-1	20C	0.788084	1
7tm5-1	20C	0.931796	1
7tm5-1	20C	0.962884	1
7tm5-1	20C	1.02175	1
7tm5-1	20C	0.781204	1
7tm5-1	20C	1.0293	1
7tm5-1	20C	0.954211	1
7tm5-1	20C	0.858086	1
7tm5-1	20C	0.705598	1
7tm5-1	20C	0.903054	1
7tm5-1	20C	0.856259	1
7tm5-1	20C	0.983523	1
7tm5-1	20C	0.806222	1
7tm5-1	20C	0.868673	1
7tm1-2 / 7tm5-1	20C	0.535625	1
7tm1-2 / 7tm5-1	20C	0.861552	1
7tm1-2 / 7tm5-1	20C	1.05532	1
7tm1-2 / 7tm5-1	20C	0.632439	1
7tm1-2 / 7tm5-1	20C	0.695959	1
7tm1-2 / 7tm5-1	20C	0.786032	1
7tm1-2 / 7tm5-1	20C	0.711494	1
7tm1-2 / 7tm5-1	20C	0.702425	1
7tm1-2 / 7tm5-1	20C	0.783066	1
7tm1-2 / 7tm5-1	20C	0.607231	1
7tm1-2 / 7tm5-1	20C	0.847379	1
7tm1-2 / 7tm5-1	20C	0.693407	1
7tm1-2 / 7tm5-1	20C	0.746341	1
7tm1-2 / 7tm5-1	20C	0.825999	1
7tm1-2 / 7tm5-1	20C	0.825844	1
WT-6	20C	1.14848	1
WT-6	20C	0.958729	1
WT-6	20C	1.2396	1
WT-6	20C	0.994351	1
WT-6	20C	1.12046	1
WT-6	20C	1.29085	1
WT-6	20C	1.19146	1
WT-6	20C	1.0723	1
WT-6	20C	0.904071	1
WT-6	20C	1.13296	1
WT-6	20C	1.06141	1
WT-6	20C	1.38425	1
WT-6	20C	1.12613	1
WT-6	20C	1.18451	1
WT-6	20C	1.08479	1
WT-6	20C	1.15162	1
WT-6	20C	0.875932	1
WT-6	28C	1.87983	1
WT-6	28C	2.10684	1
WT-6	28C	1.64545	1
WT-6	28C	1.88233	1
WT-6	28C	2.30596	1
WT-6	28C	2.20357	1
WT-6	28C	2.00608	1
WT-6	28C	1.90265	1
WT-6	28C	2.28175	1
WT-6	28C	1.96575	1
WT-6	28C	1.71722	1
WT-6	28C	2.10171	1
WT-6	28C	2.29487	1
WT-6	28C	2.08586	1
WT-6	28C	2.24031	1
WT-6	28C	2.38867	1
WT-6	28C	1.84613	1
WT-6	28C	2.03681	1
WT-6	28C	2.07491	1
7tm1-2	28C	1.11186	1
7tm1-2	28C	1.35973	1
7tm1-2	28C	0.847603	1
7tm1-2	28C	1.72976	1
7tm1-2	28C	1.63307	1
7tm1-2	28C	1.67103	1
7tm1-2	28C	1.38202	1
7tm1-2	28C	1.51129	1
7tm1-2	28C	1.93204	1
7tm1-2	28C	1.49687	1
7tm1-2	28C	2.07029	1
7tm1-2	28C	1.42259	1
7tm1-2	28C	2.06824	1
7tm1-2	28C	2.10984	1
7tm1-2	28C	1.84601	1
7tm5-1	28C	1.83649	1
7tm5-1	28C	2.36191	1
7tm5-1	28C	2.26168	1
7tm5-1	28C	2.21485	1
7tm5-1	28C	1.69417	1
7tm5-1	28C	2.20518	1
7tm5-1	28C	1.88356	1
7tm5-1	28C	2.62404	1
7tm5-1	28C	1.88811	1
7tm5-1	28C	1.68303	1
7tm5-1	28C	1.68309	1
7tm5-1	28C	1.43383	1
7tm5-1	28C	2.10333	1
7tm5-1	28C	2.10981	1
7tm5-1	28C	2.06751	1
7tm5-1	28C	1.73116	1
7tm1-2 / 7tm5-1	28C	1.64036	1
7tm1-2 / 7tm5-1	28C	1.74524	1
7tm1-2 / 7tm5-1	28C	1.23058	1
7tm1-2 / 7tm5-1	28C	2.21468	1
7tm1-2 / 7tm5-1	28C	1.22883	1
7tm1-2 / 7tm5-1	28C	1.88392	1
7tm1-2 / 7tm5-1	28C	1.18332	1
7tm1-2 / 7tm5-1	28C	1.24526	1
7tm1-2 / 7tm5-1	28C	1.42175	1
7tm1-2 / 7tm5-1	28C	1.45306	1
7tm1-2 / 7tm5-1	28C	2.43915	1
7tm1-2 / 7tm5-1	28C	1.91622	1
7tm1-2 / 7tm5-1	28C	1.95687	1
7tm1-2 / 7tm5-1	28C	1.56656	1
7tm1-2 / 7tm5-1	28C	1.86754	1
7tm1-2 / 7tm5-1	28C	1.65772	1
7tm1-2	20C	0.972851	2
7tm1-2	20C	1.19041	2
7tm1-2	20C	1.0754	2
7tm1-2	20C	1.28615	2
7tm1-2	20C	1.02921	2
7tm1-2	20C	0.692202	2
7tm1-2	20C	1.15427	2
7tm1-2	20C	0.743406	2
7tm1-2	20C	0.952507	2
7tm1-2	20C	0.773616	2
7tm1-2	20C	0.946074	2
7tm1-2	20C	0.812444	2
7tm1-2	20C	0.865058	2
7tm1-2	20C	1.09904	2
7tm1-2	20C	0.691226	2
7tm1-2	20C	0.784782	2
7tm5-1	20C	0.76881	2
7tm5-1	20C	0.648025	2
7tm5-1	20C	0.959463	2
7tm5-1	20C	0.699049	2
7tm5-1	20C	1.11927	2
7tm5-1	20C	0.853259	2
7tm5-1	20C	0.896568	2
7tm5-1	20C	0.793274	2
7tm5-1	20C	0.670899	2
7tm5-1	20C	1.05197	2
7tm1-2 / 7tm5-1	20C	0.910517	2
7tm1-2 / 7tm5-1	20C	0.621845	2
7tm1-2 / 7tm5-1	20C	0.899911	2
7tm1-2 / 7tm5-1	20C	0.999718	2
7tm1-2 / 7tm5-1	20C	0.893822	2
7tm1-2 / 7tm5-1	20C	1.09197	2
7tm1-2 / 7tm5-1	20C	0.740353	2
WT-6	20C	1.13671	2
WT-6	20C	1.21885	2
WT-6	20C	1.24409	2
WT-6	20C	1.35264	2
WT-6	20C	0.950248	2
WT-6	20C	1.10769	2
WT-6	20C	1.19346	2
WT-6	20C	1.21325	2
WT-6	20C	1.02922	2
WT-6	20C	1.23292	2
WT-6	20C	1.25301	2
WT-6	20C	1.08438	2
WT-6	20C	0.969346	2
WT-6	20C	0.880524	2
WT-6	20C	0.928657	2
WT-6	20C	1.40717	2
WT-6	20C	1.01779	2
7tm1-2	28C	1.81563	2
7tm1-2	28C	1.20259	2
7tm1-2	28C	1.60785	2
7tm1-2	28C	2.13442	2
7tm1-2	28C	2.61866	2
7tm1-2	28C	1.5421	2
7tm1-2	28C	1.74726	2
7tm1-2	28C	1.29103	2
7tm1-2	28C	1.60481	2
7tm1-2	28C	1.99105	2
7tm1-2	28C	1.38054	2
7tm1-2	28C	1.49189	2
7tm1-2	28C	2.43148	2
7tm1-2	28C	1.86232	2
7tm1-2	28C	2.2368	2
7tm1-2	28C	1.91098	2
7tm5-1	28C	1.34789	2
7tm5-1	28C	1.44049	2
7tm5-1	28C	1.84573	2
7tm5-1	28C	2.17204	2
7tm5-1	28C	2.10027	2
7tm5-1	28C	2.16566	2
7tm5-1	28C	2.70721	2
7tm5-1	28C	1.33423	2
7tm5-1	28C	1.65304	2
7tm5-1	28C	2.25752	2
7tm5-1	28C	2.29405	2
7tm5-1	28C	1.9266	2
7tm5-1	28C	2.25398	2
7tm5-1	28C	1.68186	2
7tm5-1	28C	1.73098	2
7tm5-1	28C	2.13097	2
7tm5-1	28C	1.76293	2
7tm1-2 / 7tm5-1	28C	1.49288	2
7tm1-2 / 7tm5-1	28C	1.04603	2
7tm1-2 / 7tm5-1	28C	1.46535	2
7tm1-2 / 7tm5-1	28C	1.29719	2
7tm1-2 / 7tm5-1	28C	1.44106	2
7tm1-2 / 7tm5-1	28C	0.957909	2
7tm1-2 / 7tm5-1	28C	1.16311	2
7tm1-2 / 7tm5-1	28C	2.00052	2
7tm1-2 / 7tm5-1	28C	1.37784	2
7tm1-2 / 7tm5-1	28C	0.9305	2
7tm1-2 / 7tm5-1	28C	1.03437	2
7tm1-2 / 7tm5-1	28C	1.16106	2
7tm1-2 / 7tm5-1	28C	1.37828	2
7tm1-2 / 7tm5-1	28C	1.36556	2
7tm1-2 / 7tm5-1	28C	1.34946	2
7tm1-2 / 7tm5-1	28C	1.02879	2
7tm1-2 / 7tm5-1	28C	1.12524	2
7tm1-2 / 7tm5-1	28C	1.05457	2
7tm1-2 / 7tm5-1	28C	1.19749	2
7tm1-2 / 7tm5-1	28C	1.19552	2
7tm1-2 / 7tm5-1	28C	1.22597	2
WT-6	28C	1.53493	2
WT-6	28C	1.63876	2
WT-6	28C	1.90182	2
WT-6	28C	1.36211	2
WT-6	28C	2.93084	2
WT-6	28C	2.4606	2
WT-6	28C	2.02948	2
WT-6	28C	1.42108	2
WT-6	28C	2.12022	2
WT-6	28C	2.62941	2
WT-6	28C	2.24912	2
WT-6	28C	1.89932	2
WT-6	28C	2.54767	2
WT-6	28C	2.3748	2
WT-6	28C	1.85881	2
WT-6	28C	2.24473	2
WT-6	20C	0.843923	3
WT-6	20C	0.846449	3
WT-6	20C	0.735947	3
WT-6	20C	0.819842	3
WT-6	20C	0.860424	3
WT-6	20C	0.905032	3
WT-6	20C	0.716588	3
WT-6	20C	0.657674	3
WT-6	20C	0.812752	3
7tm1-2	20C	0.878141	3
7tm1-2	20C	0.840117	3
7tm1-2	20C	0.805283	3
7tm1-2	20C	0.868872	3
7tm1-2	20C	0.730421	3
7tm1-2	20C	0.815831	3
7tm1-2	20C	0.723031	3
7tm1-2	20C	0.835443	3
7tm1-2	20C	0.728478	3
7tm1-2	20C	0.784092	3
7tm1-2	20C	0.844223	3
7tm1-2	20C	0.770655	3
7tm1-2	20C	0.931228	3
7tm1-2	20C	0.812215	3
7tm1-2 / 7tm5-1	20C	0.694971	3
7tm1-2 / 7tm5-1	20C	0.67018	3
7tm1-2 / 7tm5-1	20C	0.894957	3
7tm1-2 / 7tm5-1	20C	0.971194	3
7tm1-2 / 7tm5-1	20C	1.03361	3
7tm1-2 / 7tm5-1	20C	0.815594	3
7tm1-2 / 7tm5-1	20C	1.17268	3
7tm1-2 / 7tm5-1	20C	0.823521	3
7tm1-2 / 7tm5-1	20C	0.624656	3
7tm1-2 / 7tm5-1	20C	0.670196	3
7tm1-2 / 7tm5-1	20C	0.700371	3
WT-6	28C	1.52252	3
WT-6	28C	1.62517	3
WT-6	28C	2.69716	3
WT-6	28C	2.08712	3
WT-6	28C	2.55421	3
WT-6	28C	2.11084	3
WT-6	28C	2.04856	3
WT-6	28C	1.51717	3
WT-6	28C	1.97113	3
WT-6	28C	1.76285	3
WT-6	28C	1.32822	3
WT-6	28C	1.9631	3
WT-6	28C	1.93031	3
WT-6	28C	1.1774	3
7tm1-2	28C	1.55596	3
7tm1-2	28C	2.97381	3
7tm1-2	28C	1.61671	3
7tm1-2	28C	1.57076	3
7tm1-2	28C	1.70247	3
7tm1-2	28C	1.89525	3
7tm1-2	28C	1.804	3
7tm1-2	28C	1.56441	3
7tm1-2	28C	1.18738	3
7tm1-2	28C	1.4066	3
7tm1-2	28C	1.49297	3
7tm1-2	28C	1.129	3
7tm1-2	28C	1.50599	3
7tm1-2 / 7tm5-1	28C	1.09873	3
7tm1-2 / 7tm5-1	28C	1.37036	3
7tm1-2 / 7tm5-1	28C	1.11541	3
7tm1-2 / 7tm5-1	28C	0.93167	3
7tm1-2 / 7tm5-1	28C	1.22877	3
7tm1-2 / 7tm5-1	28C	1.65778	3
7tm1-2 / 7tm5-1	28C	1.50283	3
7tm1-2 / 7tm5-1	28C	1.33104	3
7tm1-2 / 7tm5-1	28C	1.50024	3
7tm1-2 / 7tm5-1	28C	1.55647	3
WT-6	20C	1.50825	4
WT-6	20C	1.33612	4
WT-6	20C	1.12757	4
WT-6	20C	1.26683	4
WT-6	20C	1.11186	4
WT-6	20C	0.999535	4
WT-6	20C	1.10805	4
WT-6	20C	0.975969	4
WT-6	20C	1.40916	4
WT-6	20C	1.84054	4
WT-6	20C	1.73277	4
WT-6	20C	0.787152	4
WT-6	20C	1.02669	4
WT-6	20C	1.11998	4
WT-6	20C	1.89704	4
WT-6	20C	1.3514	4
7tm1-2 / 7tm5-1	20C	0.36708	4
7tm1-2 / 7tm5-1	20C	0.519268	4
7tm1-2 / 7tm5-1	20C	0.362783	4
7tm1-2 / 7tm5-1	20C	0.277235	4
7tm1-2 / 7tm5-1	20C	0.34391	4
7tm1-2 / 7tm5-1	20C	0.334697	4
7tm1-2 / 7tm5-1	20C	0.433067	4
WT-6	28C	1.55865	4
WT-6	28C	2.13024	4
WT-6	28C	2.26589	4
WT-6	28C	2.21583	4
WT-6	28C	2.15399	4
WT-6	28C	2.1078	4
WT-6	28C	1.57723	4
WT-6	28C	2.70009	4
WT-6	28C	1.79537	4
WT-6	28C	2.04029	4
WT-6	28C	2.02499	4
WT-6	28C	2.1615	4
WT-6	28C	1.92306	4
WT-6	28C	2.10591	4
WT-6	28C	2.04345	4
WT-6	28C	1.84635	4
WT-6	28C	2.28423	4
7tm1-2 / 7tm5-1	28C	0.688988	4
7tm1-2 / 7tm5-1	28C	0.848876	4
7tm1-2 / 7tm5-1	28C	1.55137	4
7tm1-2 / 7tm5-1	28C	0.370191	4
7tm1-2 / 7tm5-1	28C	1.57455	4
7tm1-2 / 7tm5-1	28C	0.613771	4
7tm1-2 / 7tm5-1	28C	0.452628	4
7tm1-2 / 7tm5-1	28C	0.477431	4
7tm1-2 / 7tm5-1	28C	1.43747	4
7tm1-2 / 7tm5-1	28C	0.495513	4

### Sheet: etr1
Genotype	Temperature	Petiole length (mm)	Experiment
Ws-2	20C	0.891456	1
Ws-2	20C	1.15768	1
Ws-2	20C	0.733132	1
Ws-2	20C	0.846277	1
Ws-2	20C	0.772441	1
Ws-2	20C	0.945716	1
Ws-2	20C	0.952017	1
Ws-2	20C	1.05325	1
Ws-2	20C	1.06057	1
Ws-2	20C	0.666581	1
Ws-2	20C	1.06228	1
Ws-2	20C	1.03604	1
Ws-2	20C	0.858086	1
Ws-2	20C	1.16911	1
Ws-2	28C	2.16511	1
Ws-2	28C	2.34444	1
Ws-2	28C	1.4986	1
Ws-2	28C	2.21155	1
Ws-2	28C	2.01979	1
Ws-2	28C	2.59606	1
Ws-2	28C	2.05626	1
Ws-2	28C	1.90467	1
Ws-2	28C	1.77587	1
Ws-2	28C	1.6229	1
Ws-2	28C	2.31924	1
Ws-2	28C	2.25153	1
Ws-2	28C	2.53819	1
Ws-2	28C	2.70872	1
Ws-2	28C	2.18778	1
Ws-2	28C	1.98186	1
Ws-2	28C	2.7963	1
Ws-2	28C	2.29778	1
Ws-2	28C	1.81399	1
etr1-3	20C	0.618922	1
etr1-3	20C	0.525814	1
etr1-3	20C	0.734444	1
etr1-3	20C	0.759841	1
etr1-3	20C	0.721133	1
etr1-3	20C	0.678286	1
etr1-3	20C	0.625715	1
etr1-3	20C	0.774635	1
etr1-3	20C	0.680562	1
etr1-3	20C	0.734495	1
etr1-3	20C	0.587731	1
etr1-3	20C	0.386498	1
etr1-3	20C	0.654389	1
etr1-3	20C	0.473312	1
etr1-3	20C	0.531746	1
etr1-3	28C	0.994126	1
etr1-3	28C	1.21241	1
etr1-3	28C	1.38218	1
etr1-3	28C	1.25541	1
etr1-3	28C	1.36516	1
etr1-3	28C	1.39295	1
etr1-3	28C	1.0287	1
etr1-3	28C	0.87857	1
etr1-3	28C	0.841172	1
etr1-3	28C	0.776773	1
etr1-3	28C	1.21988	1
etr1-3	28C	1.01808	1
etr1-3	28C	1.35676	1
Ws-2	20C	0.941485	2
Ws-2	20C	0.992581	2
Ws-2	20C	1.05616	2
Ws-2	20C	0.925116	2
Ws-2	20C	1.28483	2
Ws-2	20C	0.919442	2
Ws-2	20C	0.935179	2
Ws-2	20C	0.721454	2
Ws-2	20C	0.948279	2
Ws-2	20C	1.39915	2
Ws-2	20C	1.10482	2
Ws-2	20C	1.36995	2
Ws-2	20C	1.04621	2
Ws-2	20C	1.28785	2
Ws-2	20C	1.27679	2
Ws-2	20C	1.46694	2
Ws-2	20C	1.11544	2
Ws-2	20C	0.954404	2
Ws-2	28C	2.06741	2
Ws-2	28C	2.4105	2
Ws-2	28C	2.67209	2
Ws-2	28C	2.07053	2
Ws-2	28C	2.71108	2
Ws-2	28C	2.79181	2
Ws-2	28C	2.10083	2
Ws-2	28C	2.25539	2
Ws-2	28C	2.66372	2
Ws-2	28C	2.64381	2
Ws-2	28C	2.39023	2
Ws-2	28C	2.53302	2
Ws-2	28C	2.81589	2
Ws-2	28C	2.4184	2
Ws-2	28C	2.39682	2
etr1-3	20C	0.430794	2
etr1-3	20C	0.501693	2
etr1-3	20C	0.468087	2
etr1-3	20C	0.775694	2
etr1-3	20C	0.555897	2
etr1-3	20C	0.476073	2
etr1-3	20C	0.776452	2
etr1-3	20C	0.630319	2
etr1-3	20C	0.48021	2
etr1-3	20C	0.735059	2
etr1-3	20C	0.658288	2
etr1-3	28C	1.19377	2
etr1-3	28C	1.29927	2
etr1-3	28C	1.21008	2
etr1-3	28C	1.05867	2
etr1-3	28C	0.898158	2
etr1-3	28C	0.833836	2
etr1-3	28C	1.02301	2
etr1-3	28C	1.08505	2
Ws-2	20C	0.965816	3
Ws-2	20C	1.03811	3
Ws-2	20C	1.0751	3
Ws-2	20C	1.16128	3
Ws-2	20C	0.752317	3
Ws-2	20C	0.973432	3
Ws-2	20C	1.08739	3
Ws-2	20C	1.04984	3
Ws-2	20C	1.35102	3
Ws-2	20C	1.15861	3
Ws-2	20C	1.07082	3
Ws-2	20C	1.00941	3
Ws-2	20C	0.85518	3
Ws-2	20C	1.25946	3
Ws-2	20C	0.976522	3
Ws-2	20C	0.986061	3
Ws-2	28C	2.14124	3
Ws-2	28C	2.01304	3
Ws-2	28C	2.02343	3
Ws-2	28C	2.47717	3
Ws-2	28C	2.39217	3
Ws-2	28C	2.01157	3
Ws-2	28C	2.09181	3
Ws-2	28C	1.73311	3
Ws-2	28C	1.87916	3
Ws-2	28C	1.5686	3
Ws-2	28C	2.06207	3
Ws-2	28C	1.98515	3
Ws-2	28C	2.00205	3
Ws-2	28C	1.82737	3
Ws-2	28C	2.23256	3
Ws-2	28C	2.10888	3
Ws-2	28C	2.15882	3
Ws-2	28C	1.83574	3
etr1-3	20C	0.453629	3
etr1-3	20C	0.478862	3
etr1-3	20C	0.405831	3
etr1-3	20C	0.498695	3
etr1-3	20C	0.313204	3
etr1-3	20C	0.330605	3
etr1-3	20C	0.254685	3
etr1-3	20C	0.408453	3
etr1-3	20C	0.37774	3
etr1-3	20C	0.241279	3
etr1-3	28C	0.848786	3
etr1-3	28C	0.966109	3
etr1-3	28C	0.947398	3
etr1-3	28C	0.747711	3
etr1-3	28C	0.775692	3
etr1-3	28C	0.984079	3
etr1-3	28C	0.946561	3
Ws-2	20C	1.11779	4
Ws-2	20C	1.07574	4
Ws-2	20C	1.22587	4
Ws-2	20C	1.18379	4
Ws-2	20C	1.57233	4
Ws-2	20C	1.30005	4
Ws-2	20C	1.24455	4
Ws-2	20C	1.08539	4
Ws-2	20C	1.08013	4
Ws-2	20C	1.21528	4
Ws-2	20C	0.96927	4
Ws-2	20C	1.01015	4
Ws-2	20C	1.00555	4
Ws-2	20C	1.28108	4
Ws-2	20C	1.09194	4
Ws-2	28C	1.40386	4
Ws-2	28C	2.09636	4
Ws-2	28C	1.60285	4
Ws-2	28C	1.73565	4
Ws-2	28C	1.53035	4
Ws-2	28C	2.46853	4
Ws-2	28C	1.64869	4
Ws-2	28C	1.8304	4
Ws-2	28C	2.15457	4
Ws-2	28C	1.11402	4
Ws-2	28C	2.64883	4
Ws-2	28C	2.18643	4
Ws-2	28C	1.91151	4
Ws-2	28C	1.94286	4
Ws-2	28C	2.56665	4
Ws-2	28C	2.25767	4
Ws-2	28C	1.93774	4
Ws-2	28C	2.10697	4

### Sheet: At5g60470
Genotype	Temperature	Petiole length (mm)	Experiment
At5g60470-1	20C	0.775652	1
At5g60470-1	20C	0.715598	1
At5g60470-1	20C	1.13896	1
At5g60470-1	20C	0.971384	1
At5g60470-1	20C	0.854293	1
At5g60470-1	20C	0.696114	1
At5g60470-1	20C	0.801205	1
At5g60470-1	20C	1.29086	1
At5g60470-1	20C	1.01908	1
At5g60470-1	20C	0.757048	1
At5g60470-1	20C	0.685528	1
At5g60470-1	20C	0.814705	1
At5g60470-1	20C	0.662251	1
At5g60470-1	20C	0.88695	1
At5g60470-1	20C	0.818809	1
At5g60470-1	20C	1.03884	1
At5g60470-1	20C	0.797377	1
At5g60470-1	20C	0.998075	1
At5g60470-2	20C	0.903847	1
At5g60470-2	20C	0.678803	1
At5g60470-2	20C	1.00318	1
At5g60470-2	20C	0.827309	1
At5g60470-2	20C	0.70177	1
At5g60470-2	20C	0.886984	1
At5g60470-2	20C	1.07706	1
At5g60470-2	20C	0.889777	1
At5g60470-2	20C	0.941676	1
At5g60470-2	20C	0.780187	1
At5g60470-2	20C	0.994747	1
At5g60470-2	20C	0.959229	1
At5g60470-2	20C	1.02387	1
At5g60470-2	20C	0.900899	1
At5g60470-2	20C	1.01863	1
WT-6	20C	1.14848	1
WT-6	20C	0.958729	1
WT-6	20C	1.2396	1
WT-6	20C	0.994351	1
WT-6	20C	1.12046	1
WT-6	20C	1.29085	1
WT-6	20C	1.19146	1
WT-6	20C	1.0723	1
WT-6	20C	0.904071	1
WT-6	20C	1.13296	1
WT-6	20C	1.06141	1
WT-6	20C	1.38425	1
WT-6	20C	1.12613	1
WT-6	20C	1.18451	1
WT-6	20C	1.08479	1
WT-6	20C	1.15162	1
WT-6	20C	0.875932	1
WT-6	28C	1.87983	1
WT-6	28C	2.10684	1
WT-6	28C	1.64545	1
WT-6	28C	1.88233	1
WT-6	28C	2.30596	1
WT-6	28C	2.20357	1
WT-6	28C	2.00608	1
WT-6	28C	1.90265	1
WT-6	28C	2.28175	1
WT-6	28C	1.96575	1
WT-6	28C	1.71722	1
WT-6	28C	2.10171	1
WT-6	28C	2.29487	1
WT-6	28C	2.08586	1
WT-6	28C	2.24031	1
WT-6	28C	2.38867	1
WT-6	28C	1.84613	1
WT-6	28C	2.03681	1
WT-6	28C	2.07491	1
At5g60470-1	28C	1.67981	1
At5g60470-1	28C	1.82409	1
At5g60470-1	28C	1.7879	1
At5g60470-1	28C	1.72935	1
At5g60470-1	28C	1.66746	1
At5g60470-1	28C	2.23283	1
At5g60470-1	28C	1.54644	1
At5g60470-1	28C	1.92478	1
At5g60470-1	28C	1.5945	1
At5g60470-1	28C	1.759	1
At5g60470-1	28C	1.61282	1
At5g60470-1	28C	1.6027	1
At5g60470-1	28C	1.75671	1
At5g60470-1	28C	1.86901	1
At5g60470-1	28C	1.66038	1
At5g60470-1	28C	2.35734	1
At5g60470-1	28C	1.83995	1
At5g60470-1	28C	1.60593	1
At5g60470-1	28C	1.84801	1
At5g60470-2	28C	1.67143	1
At5g60470-2	28C	1.29516	1
At5g60470-2	28C	1.20117	1
At5g60470-2	28C	1.55575	1
At5g60470-2	28C	1.3319	1
At5g60470-2	28C	1.92423	1
At5g60470-2	28C	1.24469	1
At5g60470-2	28C	1.83068	1
At5g60470-2	28C	1.40738	1
At5g60470-2	28C	1.72238	1
At5g60470-2	28C	1.36983	1
At5g60470-2	28C	1.61315	1
At5g60470-2	28C	1.26422	1
At5g60470-2	28C	1.45952	1
At5g60470-2	28C	1.21734	1
At5g60470-2	28C	1.91878	1
At5g60470-2	28C	0.994937	1
At5g60470-2	28C	1.49608	1
At5g60470-2	28C	1.61353	1
At5g60470-2	28C	1.99236	1
At5g60470-2	28C	1.6297	1
WT-6	20C	1.13671	2
WT-6	20C	1.21885	2
WT-6	20C	1.24409	2
WT-6	20C	1.35264	2
WT-6	20C	0.950248	2
WT-6	20C	1.10769	2
WT-6	20C	1.19346	2
WT-6	20C	1.21325	2
WT-6	20C	1.02922	2
WT-6	20C	1.23292	2
WT-6	20C	1.25301	2
WT-6	20C	1.08438	2
WT-6	20C	0.969346	2
WT-6	20C	0.880524	2
WT-6	20C	0.928657	2
WT-6	20C	1.40717	2
WT-6	20C	1.01779	2
At5g60470-1	20C	0.679193	2
At5g60470-1	20C	0.720767	2
At5g60470-1	20C	1.02149	2
At5g60470-1	20C	0.653102	2
At5g60470-1	20C	0.762396	2
At5g60470-1	20C	0.657168	2
At5g60470-1	20C	1.20168	2
At5g60470-1	20C	1.09673	2
At5g60470-1	20C	1.15902	2
At5g60470-1	20C	1.03981	2
At5g60470-1	20C	0.851145	2
At5g60470-1	20C	1.04158	2
At5g60470-1	20C	1.2008	2
At5g60470-1	20C	0.848941	2
At5g60470-1	20C	0.644972	2
At5g60470-2	20C	0.890552	2
At5g60470-2	20C	0.658938	2
At5g60470-2	20C	0.838516	2
At5g60470-2	20C	0.819436	2
At5g60470-2	20C	0.904121	2
At5g60470-2	20C	0.967033	2
At5g60470-2	20C	0.649959	2
At5g60470-2	20C	0.876892	2
At5g60470-2	20C	1.04791	2
At5g60470-2	20C	0.738058	2
At5g60470-2	20C	0.73159	2
At5g60470-2	20C	0.785902	2
At5g60470-2	20C	0.83801	2
At5g60470-2	20C	0.820538	2
At5g60470-2	20C	0.67538	2
At5g60470-2	20C	0.821911	2
At5g60470-2	20C	0.814594	2
WT-6	28C	1.53493	2
WT-6	28C	1.63876	2
WT-6	28C	1.90182	2
WT-6	28C	1.36211	2
WT-6	28C	2.93084	2
WT-6	28C	2.4606	2
WT-6	28C	2.02948	2
WT-6	28C	1.42108	2
WT-6	28C	2.12022	2
WT-6	28C	2.62941	2
WT-6	28C	2.24912	2
WT-6	28C	1.89932	2
WT-6	28C	2.54767	2
WT-6	28C	2.3748	2
WT-6	28C	1.85881	2
WT-6	28C	2.24473	2
At5g60470-1	28C	1.67674	2
At5g60470-1	28C	1.79655	2
At5g60470-1	28C	1.79175	2
At5g60470-1	28C	1.86385	2
At5g60470-1	28C	1.94576	2
At5g60470-1	28C	1.62682	2
At5g60470-1	28C	1.62426	2
At5g60470-1	28C	1.8984	2
At5g60470-1	28C	1.39846	2
At5g60470-1	28C	1.668	2
At5g60470-1	28C	1.45917	2
At5g60470-1	28C	1.90906	2
At5g60470-1	28C	1.68536	2
At5g60470-1	28C	2.29794	2
At5g60470-1	28C	1.69486	2
At5g60470-1	28C	1.55945	2
At5g60470-1	28C	1.98616	2
At5g60470-1	28C	1.94323	2
At5g60470-1	28C	2.06508	2
At5g60470-1	28C	2.15193	2
At5g60470-1	28C	1.66017	2
At5g60470-2	28C	1.09714	2
At5g60470-2	28C	1.68184	2
At5g60470-2	28C	1.80692	2
At5g60470-2	28C	1.26349	2
At5g60470-2	28C	1.74874	2
At5g60470-2	28C	1.85054	2
At5g60470-2	28C	1.82107	2
At5g60470-2	28C	1.54073	2
At5g60470-2	28C	1.63627	2
At5g60470-2	28C	1.2049	2
At5g60470-2	28C	1.33716	2
At5g60470-2	28C	1.42256	2
At5g60470-2	28C	1.51693	2
At5g60470-2	28C	2.16449	2
At5g60470-2	28C	1.873	2
At5g60470-2	28C	1.62624	2
At5g60470-2	28C	1.71759	2
At5g60470-2	28C	1.80091	2
At5g60470-2	28C	1.46385	2
At5g60470-2	28C	1.78217	2
At5g60470-2	28C	2.35818	2
At5g60470-2	28C	1.6581	2
At5g60470-2	28C	1.27323	2
At5g60470-2	28C	1.13973	2
At5g60470-2	28C	0.921845	2
At5g60470-2	28C	1.02469	2
At5g60470-2	28C	1.01804	2
At5g60470-2	28C	0.67155	2
At5g60470-2	28C	0.981885	2
At5g60470-2	28C	0.914961	2
At5g60470-2	28C	0.670484	2
WT-6	20C	0.843923	3
WT-6	20C	0.846449	3
WT-6	20C	0.735947	3
WT-6	20C	0.819842	3
WT-6	20C	0.860424	3
WT-6	20C	0.905032	3
WT-6	20C	0.716588	3
WT-6	20C	0.657674	3
WT-6	20C	0.812752	3
At5g60470-1	20C	0.627735	3
At5g60470-1	20C	0.923475	3
At5g60470-1	20C	0.612434	3
At5g60470-1	20C	0.880209	3
At5g60470-1	20C	0.900737	3
At5g60470-1	20C	0.764512	3
At5g60470-1	20C	0.743116	3
At5g60470-1	20C	0.759933	3
At5g60470-1	20C	0.882057	3
At5g60470-1	20C	0.623582	3
At5g60470-1	20C	0.74299	3
At5g60470-1	20C	0.648705	3
At5g60470-1	20C	0.674222	3
At5g60470-1	20C	0.760154	3
At5g60470-1	20C	0.755654	3
At5g60470-2	20C	0.630593	3
At5g60470-2	20C	0.644615	3
At5g60470-2	20C	0.562473	3
At5g60470-2	20C	0.652258	3
At5g60470-2	20C	0.770702	3
At5g60470-2	20C	0.735189	3
At5g60470-2	20C	0.599044	3
At5g60470-2	20C	0.672817	3
At5g60470-2	20C	0.622856	3
At5g60470-2	20C	0.643368	3
At5g60470-2	20C	0.643052	3
At5g60470-2	20C	0.740258	3
At5g60470-2	20C	0.586332	3
At5g60470-2	20C	0.642547	3
At5g60470-2	20C	0.662127	3
At5g60470-2	20C	0.509038	3
At5g60470-2	20C	0.701461	3
WT-6	28C	1.52252	3
WT-6	28C	1.62517	3
WT-6	28C	2.69716	3
WT-6	28C	2.08712	3
WT-6	28C	2.55421	3
WT-6	28C	2.11084	3
WT-6	28C	2.04856	3
WT-6	28C	1.51717	3
WT-6	28C	1.97113	3
WT-6	28C	1.76285	3
WT-6	28C	1.32822	3
WT-6	28C	1.9631	3
WT-6	28C	1.93031	3
WT-6	28C	1.1774	3
At5g60470-1	28C	1.3241	3
At5g60470-1	28C	1.45888	3
At5g60470-1	28C	1.28929	3
At5g60470-1	28C	1.21059	3
At5g60470-1	28C	1.68895	3
At5g60470-1	28C	1.47224	3
At5g60470-1	28C	1.19823	3
At5g60470-1	28C	1.37958	3
At5g60470-1	28C	1.51314	3
At5g60470-1	28C	1.39326	3
At5g60470-1	28C	1.05281	3
At5g60470-1	28C	1.67065	3
At5g60470-1	28C	1.48688	3
At5g60470-1	28C	1.33698	3
At5g60470-1	28C	1.42849	3
At5g60470-1	28C	1.18148	3
At5g60470-2	28C	1.2086	3
At5g60470-2	28C	1.51568	3
At5g60470-2	28C	1.30652	3
At5g60470-2	28C	1.35901	3
At5g60470-2	28C	1.1777	3
At5g60470-2	28C	1.00538	3
At5g60470-2	28C	1.17887	3
At5g60470-2	28C	1.03508	3
At5g60470-2	28C	1.14937	3
At5g60470-2	28C	1.31748	3
At5g60470-2	28C	1.20998	3
At5g60470-2	28C	1.60577	3
At5g60470-2	28C	1.71589	3
At5g60470-2	28C	1.2615	3
At5g60470-2	28C	1.70179	3
At5g60470-2	28C	1.56954	3
At5g60470-2	28C	1.6403	3
At5g60470-2	28C	1.21337	3
At5g60470-2	28C	1.45719	3
WT-6	20C	1.50825	4
WT-6	20C	1.33612	4
WT-6	20C	1.12757	4
WT-6	20C	1.26683	4
WT-6	20C	1.11186	4
WT-6	20C	0.999535	4
WT-6	20C	1.10805	4
WT-6	20C	0.975969	4
WT-6	20C	1.40916	4
WT-6	20C	1.84054	4
WT-6	20C	1.73277	4
WT-6	20C	0.787152	4
WT-6	20C	1.02669	4
WT-6	20C	1.11998	4
WT-6	20C	1.89704	4
WT-6	20C	1.3514	4
WT-6	28C	1.55865	4
WT-6	28C	2.13024	4
WT-6	28C	2.26589	4
WT-6	28C	2.21583	4
WT-6	28C	2.15399	4
WT-6	28C	2.1078	4
WT-6	28C	1.57723	4
WT-6	28C	2.70009	4
WT-6	28C	1.79537	4
WT-6	28C	2.04029	4
WT-6	28C	2.02499	4
WT-6	28C	2.1615	4
WT-6	28C	1.92306	4
WT-6	28C	2.10591	4
WT-6	28C	2.04345	4
WT-6	28C	1.84635	4
WT-6	28C	2.28423	4
