## Supplementary material for "Molecular and phenotypic footprints of climate in native *Arabidopsis thaliana*": Data S19

### Sheet: Petiole length
Experiment	Genotype	Temperature	Petiole length (mm)
1	Nossen	20	1.104
1	Nossen	20	0.7275
1	Nossen	20	1.1355
1	Nossen	20	1.24
1	Nossen	20	1.608
1	Nossen	20	1.18
1	Nossen	20	1.642
1	Nossen	20	1.374
1	Nossen	20	1.0275
1	Nossen	20	1.2905
1	Nossen	20	1.293
1	Nossen	20	1.6905
1	Nossen	20	1.8735
1	Nossen	20	1.4785
1	Nossen	20	1.2035
1	Nossen	28	2.413
1	Nossen	28	2.637
1	Nossen	28	2.599
1	Nossen	28	2.665
1	Nossen	28	2.0845
1	Nossen	28	2.4335
1	Nossen	28	3.0295
1	Nossen	28	2.731
1	Nossen	28	2.437
1	Nossen	28	2.699
1	Nossen	28	2.953
1	Nossen	28	2.543
1	Nossen	28	2.299
1	Nossen	28	3.592
1	Nossen	28	2.869
1	Nossen	28	3.1145
1	Nossen	28	2.753
1	Nossen	28	2.543
1	Nossen	28	2.1835
1	gid1b	20	1.172
1	gid1b	20	0.641
1	gid1b	20	0.76
1	gid1b	20	0.741
1	gid1b	20	0.733
1	gid1b	20	0.6845
1	gid1b	20	0.952
1	gid1b	20	0.6955
1	gid1b	20	0.883
1	gid1b	20	1.089
1	gid1b	20	0.8185
1	gid1b	20	0.8725
1	gid1b	20	0.896
1	gid1b	20	1.0755
1	gid1b	20	1.083
1	gid1b	28	1.152
1	gid1b	28	1.623
1	gid1b	28	1.8075
1	gid1b	28	1.321
1	gid1b	28	1.6115
1	gid1b	28	1.478
1	gid1b	28	1.369
1	gid1b	28	2.6605
1	gid1b	28	2.1295
1	gid1b	28	2.1075
1	gid1b	28	1.9765
1	gid1b	28	2.346
1	gid1b	28	3.748
1	gid1b	28	2.632
1	gid1b	28	1.64
1	gid1b	28	1.7425
1	gid1b	28	2.381
1	gid1b	28	1.5815
1	gid1b	28	2.921

### Sheet: Hypocotyl length
Experiment	Genotype	Temperature	Hypocotyl length (mm)
1	Nossen	20	2.874
1	Nossen	20	1.73
1	Nossen	20	2.418
1	Nossen	20	2.114
1	Nossen	20	2.498
1	Nossen	20	2.282
1	Nossen	20	3.157
1	Nossen	20	2.308
1	Nossen	20	2.334
1	Nossen	20	3.145
1	Nossen	20	2.558
1	Nossen	20	2.133
1	Nossen	20	2.468
1	Nossen	20	2.99
1	Nossen	20	2.796
1	Nossen	28	4.22
1	Nossen	28	4.799
1	Nossen	28	3.74
1	Nossen	28	4.935
1	Nossen	28	3.821
1	Nossen	28	4.526
1	Nossen	28	5.081
1	Nossen	28	4.425
1	Nossen	28	4.102
1	Nossen	28	4.197
1	Nossen	28	4.257
1	Nossen	28	5.357
1	Nossen	28	4.557
1	Nossen	28	4.262
1	Nossen	28	4.071
1	Nossen	28	5.715
1	Nossen	28	4.442
1	Nossen	28	4.936
1	Nossen	28	4.789
1	gid1b	20	1.432
1	gid1b	20	1.403
1	gid1b	20	1.381
1	gid1b	20	1.494
1	gid1b	20	0.894
1	gid1b	20	1.36
1	gid1b	20	1.698
1	gid1b	20	1.515
1	gid1b	20	1.915
1	gid1b	20	1.493
1	gid1b	20	0.887
1	gid1b	20	1.242
1	gid1b	20	1.132
1	gid1b	20	1.272
1	gid1b	20	1.351
1	gid1b	28	2.18
1	gid1b	28	3.397
1	gid1b	28	3.621
1	gid1b	28	2.711
1	gid1b	28	2.69
1	gid1b	28	2.553
1	gid1b	28	2.352
1	gid1b	28	2.287
1	gid1b	28	2.915
1	gid1b	28	2.401
1	gid1b	28	2.138
1	gid1b	28	2.593
1	gid1b	28	2.382
1	gid1b	28	2.543
1	gid1b	28	2.38
2	Nossen	20	1.836
2	Nossen	20	2.448
2	Nossen	20	2.501
2	Nossen	20	2.499
2	Nossen	20	2.43
2	Nossen	20	2.358
2	Nossen	20	2.343
2	Nossen	20	2.582
2	Nossen	20	2.552
2	Nossen	20	2.253
2	Nossen	20	2.543
2	Nossen	20	2.106
2	Nossen	20	2.742
2	Nossen	20	2.622
2	Nossen	20	2.356
2	Nossen	20	2.017
2	Nossen	20	3.088
2	Nossen	20	3.21
2	Nossen	20	2.602
2	Nossen	20	2.459
2	Nossen	28	4.043
2	Nossen	28	5.14
2	Nossen	28	4.9
2	Nossen	28	5.574
2	Nossen	28	5.715
2	Nossen	28	5.027
2	Nossen	28	4.435
2	Nossen	28	6.368
2	Nossen	28	2.541
2	Nossen	28	4.193
2	Nossen	28	3.634
2	Nossen	28	5.89
2	Nossen	28	5.345
2	Nossen	28	6.354
2	Nossen	28	4.244
2	Nossen	28	7.171
2	Nossen	28	4.373
2	Nossen	28	3.51
2	Nossen	28	5.506
2	Nossen	28	6.302
2	gid1b	20	1.273
2	gid1b	20	1.619
2	gid1b	20	1.145
2	gid1b	20	1.982
2	gid1b	20	2.07
2	gid1b	20	1.356
2	gid1b	20	1.289
2	gid1b	20	1.364
2	gid1b	20	1.38
2	gid1b	20	1.461
2	gid1b	20	1.505
2	gid1b	20	2.009
2	gid1b	20	1.463
2	gid1b	20	2.725
2	gid1b	20	1.551
2	gid1b	20	2.651
2	gid1b	20	1.254
2	gid1b	20	1.911
2	gid1b	20	1.397
2	gid1b	20	1.498
2	gid1b	28	2.13
2	gid1b	28	2.562
2	gid1b	28	4.508
2	gid1b	28	4.728
2	gid1b	28	4.104
2	gid1b	28	6.355
2	gid1b	28	2.767
2	gid1b	28	4.908
2	gid1b	28	2.458
2	gid1b	28	4.377
2	gid1b	28	1.233
2	gid1b	28	3.49
2	gid1b	28	4.439
2	gid1b	28	2.178
2	gid1b	28	3.141
2	gid1b	28	3.595
2	gid1b	28	4.41
2	gid1b	28	2.205
2	gid1b	28	3.707
2	gid1b	28	2.78
3	Nossen	20	2.467
3	Nossen	20	2.763
3	Nossen	20	3.391
3	Nossen	20	3.154
3	Nossen	20	2.951
3	Nossen	20	3.243
3	Nossen	20	2.747
3	Nossen	20	2.864
3	Nossen	20	2.911
3	Nossen	20	3.004
3	Nossen	20	2.821
3	Nossen	20	2.675
3	Nossen	20	3.926
3	Nossen	20	3.592
3	Nossen	20	3.602
3	Nossen	20	2.973
3	Nossen	20	3.387
3	Nossen	20	3.673
3	Nossen	20	3.13
3	Nossen	20	2.917
3	Nossen	28	6.744
3	Nossen	28	6.827
3	Nossen	28	6.954
3	Nossen	28	6.558
3	Nossen	28	6.887
3	Nossen	28	6.896
3	Nossen	28	7.178
3	Nossen	28	7.941
3	Nossen	28	5.987
3	Nossen	28	5.927
3	Nossen	28	5.98
3	Nossen	28	6.728
3	Nossen	28	8.299
3	Nossen	28	8.299
3	Nossen	28	8.101
3	Nossen	28	6.25
3	Nossen	28	9.401
3	Nossen	28	6.128
3	Nossen	28	6.402
3	Nossen	28	6.966
3	Nossen	28	7.28
3	gid1b	20	1.558
3	gid1b	20	1.693
3	gid1b	20	1.735
3	gid1b	20	2.245
3	gid1b	20	1.841
3	gid1b	20	1.819
3	gid1b	20	1.861
3	gid1b	20	1.591
3	gid1b	20	1.91
3	gid1b	20	1.702
3	gid1b	20	1.691
3	gid1b	20	2.191
3	gid1b	20	1.662
3	gid1b	20	2.88
3	gid1b	20	1.891
3	gid1b	20	2.941
3	gid1b	20	1.444
3	gid1b	20	2.232
3	gid1b	20	1.799
3	gid1b	20	1.731
3	gid1b	28	3.792
3	gid1b	28	3.133
3	gid1b	28	4.506
3	gid1b	28	4.994
3	gid1b	28	4.658
3	gid1b	28	6.542
3	gid1b	28	3.525
3	gid1b	28	5.017
3	gid1b	28	3.319
3	gid1b	28	4.679
3	gid1b	28	3.06
3	gid1b	28	4.578
3	gid1b	28	4.193
3	gid1b	28	3.043
3	gid1b	28	4.63
3	gid1b	28	4.897
3	gid1b	28	5.522
3	gid1b	28	2.981
3	gid1b	28	4.883
3	gid1b	28	3.812
