## Supplementary material for "Molecular and phenotypic footprints of climate in native *Arabidopsis thaliana*": Data S17

### Sheet: At 21 C
Genotype	Temperature	Replicate	Longest_leaf_length	Leaf_width_length	Petiole_length	Exposure	Date
athb1-1	21	1	7.33	4.49	3.01	Long day	2026-09-08
athb1-1	21	2	9.65	5.24	4.3	Long day	2026-09-08
athb1-1	21	3	8.19	4.62	3.61	Long day	2026-09-08
athb1-1	21	4	8.83	5.02	3.91	Long day	2026-09-08
athb1-1	21	5	7.3	4.24	2.7	Long day	2026-09-08
athb1-1	21	6	7.52	4.52	3.15	Long day	2026-09-08
athb1-1	21	7	7.24	4.35	3.03	Long day	2026-09-08
athb1-1	21	8	7.71	5.04	3.39	Long day	2026-09-08
athb1-1	21	9	7.67	4.92	2.67	Long day	2026-09-08
athb1-1	21	10	6.01	3.97	2.16	Long day	2026-09-08
athb1-1	21	11	4.84	4.01	2.22	Long day	2026-09-08
athb1-1	21	12	5.84	4.33	2.75	Long day	2026-09-08
athb1-1	21	13	9.41	5.21	3.48	Long day	2026-09-08
athb1-1	21	14	7.4	4.94	2.12	Long day	2026-09-08
athb1-1	21	15	7.05	4.05	2.99	Long day	2026-09-08
athb1-2	21	1	9.71	5.98	3.11	Long day	2026-09-08
athb1-2	21	2	6.46	4.57	3.06	Long day	2026-09-08
athb1-2	21	3	7.29	4.63	3.42	Long day	2026-09-08
athb1-2	21	4	9.79	5.74	3.57	Long day	2026-09-08
athb1-2	21	5	7.16	4.42	3.31	Long day	2026-09-08
athb1-2	21	6	9	4.97	3.46	Long day	2026-09-08
athb1-2	21	7	9.02	4.87	4.22	Long day	2026-09-08
athb1-2	21	8	7.12	4.69	2.86	Long day	2026-09-08
athb1-2	21	9	9.58	5.65	3.27	Long day	2026-09-08
athb1-2	21	10	7.71	4.72	2.77	Long day	2026-09-08
athb1-2	21	11	6.69	4.08	2.38	Long day	2026-09-08
athb1-2	21	12	7.13	4.38	2.35	Long day	2026-09-08
athb1-2	21	13	10.2	5.84	3.95	Long day	2026-09-08
athb1-2	21	14	8.1	5.15	2.61	Long day	2026-09-08
7tm1-2	21	1	7	4.2	2.94	Long day	2026-09-08
7tm1-2	21	2	7.93	5.29	3.05	Long day	2026-09-08
7tm1-2	21	3	7.7	4.51	3.32	Long day	2026-09-08
7tm1-2	21	4	8.79	5.5	3.25	Long day	2026-09-08
7tm1-2	21	5	7.38	4.89	3.32	Long day	2026-09-08
7tm1-2	21	6	7.32	5	2.04	Long day	2026-09-08
7tm1-2	21	7	8.31	4.76	2.94	Long day	2026-09-08
7tm1-2	21	8	7.88	5.01	2.36	Long day	2026-09-08
7tm1-2	21	9	8.21	4.75	2.49	Long day	2026-09-08
7tm1-2	21	10	8.49	5.07	3.08	Long day	2026-09-08
7tm1-2	21	11	9.7	6	3.67	Long day	2026-09-08
7tm1-2	21	12	7.85	4.75	3.71	Long day	2026-09-08
7tm1-2	21	13	8.62	5.8	3.55	Long day	2026-09-08
7tm1-2	21	14	7.78	5.14	3.13	Long day	2026-09-08
7tm1-2	21	15	9.53	5.32	3.8	Long day	2026-09-08
7tm5-1	21	1	7.45	4.55	2.38	Long day	2026-09-08
7tm5-1	21	2	7.43	4.45	2.28	Long day	2026-09-08
7tm5-1	21	3	6.68	5.04	2.56	Long day	2026-09-08
7tm5-1	21	4	9.44	4.78	4.4	Long day	2026-09-08
7tm5-1	21	5	9.16	5.04	3.28	Long day	2026-09-08
7tm5-1	21	6	8.13	4.76	3.15	Long day	2026-09-08
7tm5-1	21	7	7.81	5.14	3.42	Long day	2026-09-08
7tm5-1	21	8	8.19	4.47	3.99	Long day	2026-09-08
7tm5-1	21	9	10.75	5.15	4.08	Long day	2026-09-08
7tm5-1	21	10	9.16	5.02	4.08	Long day	2026-09-08
7tm5-1	21	11	7.36	4.99	3.06	Long day	2026-09-08
7tm5-1	21	12	10.72	4.27	4	Long day	2026-09-08
7tm5-1	21	13	8.22	4.87	3.28	Long day	2026-09-08
7tm5-1	21	14	8.67	5.18	4.02	Long day	2026-09-08
7tm5-1	21	15	8.81	4.88	3.04	Long day	2026-09-08
7tm1-2 / 7tm5-1	21	1	11.27	5.88	4.73	Long day	2026-09-08
7tm1-2 / 7tm5-1	21	2	11.59	5.98	4.45	Long day	2026-09-08
7tm1-2 / 7tm5-1	21	3	9.12	5.14	3.09	Long day	2026-09-08
7tm1-2 / 7tm5-1	21	4	10.32	5.65	3.93	Long day	2026-09-08
7tm1-2 / 7tm5-1	21	5	9.6	5.38	3.84	Long day	2026-09-08
7tm1-2 / 7tm5-1	21	6	11.34	6.38	4.19	Long day	2026-09-08
7tm1-2 / 7tm5-1	21	7	10.51	5.59	3.82	Long day	2026-09-08
7tm1-2 / 7tm5-1	21	8	9.94	6.2	3.84	Long day	2026-09-08
7tm1-2 / 7tm5-1	21	9	10.17	5.29	3.7	Long day	2026-09-08
7tm1-2 / 7tm5-1	21	10	10.34	5.94	4.49	Long day	2026-09-08
7tm1-2 / 7tm5-1	21	11	11.44	6.32	4.54	Long day	2026-09-08
7tm1-2 / 7tm5-1	21	12	12.54	5.96	5.17	Long day	2026-09-08
7tm1-2 / 7tm5-1	21	13	11.06	6.24	4.15	Long day	2026-09-08
7tm1-2 / 7tm5-1	21	14	10.68	5.19	4.21	Long day	2026-09-08
7tm1-2 / 7tm5-1	21	15	9.86	5.72	3.31	Long day	2026-09-08
WT-6	21	1	13.33	5.62	6.56	Long day	2026-09-08
WT-6	21	2	12.5	5.38	4.34	Long day	2026-09-08
WT-6	21	3	14.56	6.47	7.57	Long day	2026-09-08
WT-6	21	4	14.98	6.72	7.6	Long day	2026-09-08
WT-6	21	5	12.9	6.13	5.46	Long day	2026-09-08
WT-6	21	6	12.99	5.15	6	Long day	2026-09-08
WT-6	21	7	15.34	5.89	7.51	Long day	2026-09-08
WT-6	21	8	12.02	6.5	4.06	Long day	2026-09-08
WT-6	21	9	12.93	5.92	4.74	Long day	2026-09-08
WT-6	21	10	12.38	6.12	5.64	Long day	2026-09-08
WT-6	21	11	12.78	5.85	5.35	Long day	2026-09-08
WT-6	21	12	10.5	5.15	4.36	Long day	2026-09-08
WT-6	21	13	14.13	5.55	6.09	Long day	2026-09-08
WT-6	21	14	14.39	6.6	5.99	Long day	2026-09-08
WT-6	21	15	15.37	6.74	7.45	Long day	2026-09-08
At3g52920-1	21	1	8.74	4.91	3.44	Long day	2026-09-08
At3g52920-1	21	2	9.84	5.69	4.24	Long day	2026-09-08
At3g52920-1	21	3	11.59	5.57	4.48	Long day	2026-09-08
At3g52920-1	21	4	8.36	4.77	3.06	Long day	2026-09-08
At3g52920-1	21	5	13.24	6.16	4.66	Long day	2026-09-08
At3g52920-1	21	6	10.45	5.97	4.48	Long day	2026-09-08
At3g52920-1	21	7	10.18	5.83	4.46	Long day	2026-09-08
At3g52920-1	21	8	9.51	5.69	3.67	Long day	2026-09-08
At3g52920-1	21	9	12.06	4.97	6.21	Long day	2026-09-08
At3g52920-1	21	10	10.41	5.03	5.73	Long day	2026-09-08
At3g52920-1	21	11	12.18	5.31	4.53	Long day	2026-09-08
At3g52920-1	21	12	10.58	5.18	4.01	Long day	2026-09-08
At3g52920-1	21	13	10.63	5.63	4.63	Long day	2026-09-08
At3g52920-1	21	14	13.66	5.85	6.08	Long day	2026-09-08
At3g52920-1	21	15	11.76	6.23	5.24	Long day	2026-09-08
At3g52920-2	21	1	10.77	5.06	4.43	Long day	2026-09-08
At3g52920-2	21	2	15.14	6.72	6.02	Long day	2026-09-08
At3g52920-2	21	3	13.34	6.55	4.76	Long day	2026-09-08
At3g52920-2	21	4	11.63	6.15	4.67	Long day	2026-09-08
At3g52920-2	21	5	13.15	6.07	5.59	Long day	2026-09-08
At3g52920-2	21	6	8.89	4.52	3.61	Long day	2026-09-08
At3g52920-2	21	7	12.05	6.21	3.31	Long day	2026-09-08
At3g52920-2	21	8	10.8	6.22	4.09	Long day	2026-09-08
At3g52920-2	21	9	9.66	5.51	4.46	Long day	2026-09-08
At3g52920-2	21	10	13.53	6.73	6.01	Long day	2026-09-08
At3g52920-2	21	11	9.3	4.84	3.08	Long day	2026-09-08
At3g52920-2	21	12	12.4	6.12	5.41	Long day	2026-09-08
At3g52920-2	21	13	12.08	5.96	4.77	Long day	2026-09-08
At3g52920-2	21	14	11.57	5.66	4.38	Long day	2026-09-08
At3g52920-2	21	15	13.63	6.31	5.1	Long day	2026-09-08
At5g50470-1	21	1	15.52	6.86	5.77	Long day	2026-09-08
At5g50470-1	21	2	13.65	6.57	5.66	Long day	2026-09-08
At5g50470-1	21	3	13	6.22	5.62	Long day	2026-09-08
At5g50470-1	21	4	15.89	6.73	7.26	Long day	2026-09-08
At5g50470-1	21	5	12.72	5.9	5.77	Long day	2026-09-08
At5g50470-1	21	6	12.53	6.21	5.05	Long day	2026-09-08
At5g50470-1	21	7	9.92	5.89	3.79	Long day	2026-09-08
At5g50470-1	21	8	9.99	6.14	4.13	Long day	2026-09-08
At5g50470-1	21	9	12.75	6.61	6.04	Long day	2026-09-08
At5g50470-1	21	10	12.39	6.05	4.87	Long day	2026-09-08
At5g50470-1	21	11	13.34	5.94	5.97	Long day	2026-09-08
At5g50470-1	21	12	13.31	6.68	5.2	Long day	2026-09-08
At5g50470-1	21	13	11.91	5.86	4.96	Long day	2026-09-08
At5g50470-1	21	14	12.64	6.3	5.52	Long day	2026-09-08
At5g50470-1	21	15	11.89	6.65	4.45	Long day	2026-09-08
At5g50470-2	21	1	13.2	6.4	6.4	Long day	2026-09-08
At5g50470-2	21	2	10.13	6.1	4.03	Long day	2026-09-08
At5g50470-2	21	3	11.33	5.4	5.15	Long day	2026-09-08
At5g50470-2	21	4	13.52	6.26	6.29	Long day	2026-09-08
At5g50470-2	21	5	12.34	5.76	5.84	Long day	2026-09-08
At5g50470-2	21	6	10.85	5.77	4.65	Long day	2026-09-08
At5g50470-2	21	7	9.89	5.16	4.03	Long day	2026-09-08
At5g50470-2	21	8	10.83	6.08	3.86	Long day	2026-09-08
At5g50470-2	21	9	11.68	6.02	4.81	Long day	2026-09-08
At5g50470-2	21	10	11.78	5.98	4.54	Long day	2026-09-08
At5g50470-2	21	11	9.43	5.15	3.79	Long day	2026-09-08
At5g50470-2	21	12	12.18	5.59	5.59	Long day	2026-09-08
At5g50470-2	21	13	10.43	5.92	4.95	Long day	2026-09-08
At5g50470-2	21	14	12.59	6.54	4.96	Long day	2026-09-08
At5g50470-2	21	15	12	5.49	4.6	Long day	2026-09-08
WT-11	21	1	12.23	5.78	5.33	Long day	2026-09-08
WT-11	21	2	11.91	5.89	5.38	Long day	2026-09-08
WT-11	21	3	12.43	5.87	4.83	Long day	2026-09-08
WT-11	21	4	13.43	6.23	5.1	Long day	2026-09-08
WT-11	21	5	12.76	6.38	5.51	Long day	2026-09-08
WT-11	21	6	12.54	6.51	6.15	Long day	2026-09-08
WT-11	21	7	10.55	6.29	3.77	Long day	2026-09-08
WT-11	21	8	11.69	5.49	5.02	Long day	2026-09-08
WT-11	21	9	15.39	6.58	7.51	Long day	2026-09-08
WT-11	21	10	13.28	5.63	5.65	Long day	2026-09-08
WT-11	21	11	11.82	5.9	5.65	Long day	2026-09-08
WT-11	21	12	15.27	6.82	6.46	Long day	2026-09-08
WT-11	21	13	14.02	6.88	5.22	Long day	2026-09-08
WT-11	21	14	14.16	6.99	5.22	Long day	2026-09-08
WT-11	21	15	11.12	6.06	4.51	Long day	2026-09-08
rs41	21	1	6.32	4.42	3.35	Long day	2026-09-08
rs41	21	2	6.45	3.81	2.25	Long day	2026-09-08
rs41	21	3	6.81	3.91	1.92	Long day	2026-09-08
rs41	21	4	7.32	4.35	3.15	Long day	2026-09-08
rs41	21	5	7.12	4.41	2.23	Long day	2026-09-08
rs41	21	6	6.84	4.15	2.28	Long day	2026-09-08
rs41	21	7	7.75	4.36	3.38	Long day	2026-09-08
rs41	21	8	7.39	4.2	2.8	Long day	2026-09-08
rs41	21	9	6.3	4.03	2.68	Long day	2026-09-08
rs41	21	10	9.21	5.81	4.1	Long day	2026-09-08
rs41	21	11	7.27	4.25	3.42	Long day	2026-09-08
rs41	21	12	11	6.37	3.94	Long day	2026-09-08
rs41	21	13	9.33	4.83	3.25	Long day	2026-09-08
rs41	21	14	8.23	4.56	3.03	Long day	2026-09-08
rs41	21	15	9.73	5.26	3.83	Long day	2026-09-08
WT-rs41	21	1	6.05	3.28	2.33	Long day	2026-09-08
WT-rs41	21	2	6.44	4.36	1.63	Long day	2026-09-08
WT-rs41	21	3	5.99	3.48	3.66	Long day	2026-09-08
WT-rs41	21	4	10.06	5.21	4.03	Long day	2026-09-08
WT-rs41	21	5	5.04	2.76	2.57	Long day	2026-09-08
WT-rs41	21	6	4.62	2.74	1.87	Long day	2026-09-08
WT-rs41	21	7	8.56	4.73	3.03	Long day	2026-09-08
WT-rs41	21	8	4.48	2.99	1.99	Long day	2026-09-08
WT-rs41	21	9	6.53	3.78	2.11	Long day	2026-09-08
WT-rs41	21	10	6.78	4.02	2.29	Long day	2026-09-08
WT-rs41	21	11	9.77	5.56	3.35	Long day	2026-09-08
WT-rs41	21	12	3.94	2.65	1.55	Long day	2026-09-08
WT-rs41	21	13	8.02	4.34	3.12	Long day	2026-09-08
WT-rs41	21	14	9.32	5.15	3.45	Long day	2026-09-08
WT-rs41	21	15	7.21	4.73	3.01	Long day	2026-09-08
gid1b	21	1	7.01	5.12	2.27	Long day	2026-09-08
gid1b	21	2	6.19	4.05	2.17	Long day	2026-09-08
gid1b	21	3	4.12	3.03	1.37	Long day	2026-09-08
gid1b	21	4	5.02	3.65	1.67	Long day	2026-09-08
gid1b	21	5	5.76	4.22	2.21	Long day	2026-09-08
gid1b	21	6	5.93	4.47	2.14	Long day	2026-09-08
gid1b	21	7	6.13	4.87	2.3	Long day	2026-09-08
gid1b	21	8	5.54	3.98	1.84	Long day	2026-09-08
gid1b	21	9	6.7	4.52	2.31	Long day	2026-09-08
gid1b	21	10	5.36	3.87	1.74	Long day	2026-09-08
gid1b	21	11	6.03	4.15	1.65	Long day	2026-09-08
gid1b	21	12	5.36	4.09	1.58	Long day	2026-09-08
gid1b	21	13	7.93	5.12	3.75	Long day	2026-09-08
gid1b	21	14	5.47	4.1	2.11	Long day	2026-09-08
gid1b	21	15	6.14	4.42	2.72	Long day	2026-09-08
Nos	21	1	10.23	4.48	5.24	Long day	2026-09-08
Nos	21	2	10.17	4.32	5.34	Long day	2026-09-08
Nos	21	3	7.92	3.81	2.87	Long day	2026-09-08
Nos	21	4	8.5	3.83	4.89	Long day	2026-09-08
Nos	21	5	11.5	4.88	5.98	Long day	2026-09-08
Nos	21	6	8.32	3.95	3.19	Long day	2026-09-08
Nos	21	7	9.49	4.78	5.67	Long day	2026-09-08
Nos	21	8	6.77	3.88	2.69	Long day	2026-09-08
Nos	21	9	9.37	4.02	4.7	Long day	2026-09-08
Nos	21	10	10.71	4.15	5.05	Long day	2026-09-08
Nos	21	11	11.55	4.59	7.73	Long day	2026-09-08
Nos	21	12	7.93	4.48	3.02	Long day	2026-09-08
Nos	21	13	10.38	4.54	5.3	Long day	2026-09-08
Nos	21	14	9.09	4.71	4	Long day	2026-09-08
Nos	21	15	7.84	3.48	4.26	Long day	2026-09-08

### Sheet: At 28 C
Genotype	Temperature	Replicate	Longest_leaf_length	Leaf_width_length	Petiole_length	Exposure	Date
athb1-1	28	1	18.37	7.08	9.69	Long day	2026-09-07
athb1-1	28	2	12.22	6.46	7.3	Long day	2026-09-07
athb1-1	28	3	13.7	5.63	7.61	Long day	2026-09-07
athb1-1	28	4	12.28	6.28	7.14	Long day	2026-09-07
athb1-1	28	5	16.14	5.2	11.59	Long day	2026-09-07
athb1-1	28	6	13.39	5.57	8.92	Long day	2026-09-07
athb1-1	28	7	12.19	5.08	9.02	Long day	2026-09-07
athb1-1	28	8	12.85	5.78	6.49	Long day	2026-09-07
athb1-1	28	9	14.7	6.84	8.73	Long day	2026-09-07
athb1-1	28	10	13.27	6.18	6.55	Long day	2026-09-07
athb1-1	28	11	18.06	5.26	10.12	Long day	2026-09-07
athb1-1	28	12	18.28	4.59	12.46	Long day	2026-09-07
athb1-1	28	13	14.59	6.52	7.78	Long day	2026-09-07
athb1-1	28	14	13.43	4.63	9.78	Long day	2026-09-07
athb1-1	28	15	11.47	6.6	6.19	Long day	2026-09-07
athb1-2	28	1	17.04	6.14	9.62	Long day	2026-09-07
athb1-2	28	2	17.44	5.95	11.4	Long day	2026-09-07
athb1-2	28	3	15.38	5.9	10.23	Long day	2026-09-07
athb1-2	28	4	12.91	5.64	8.15	Long day	2026-09-07
athb1-2	28	5	15.42	6.17	8.68	Long day	2026-09-07
athb1-2	28	6	13.42	7.08	6.46	Long day	2026-09-07
athb1-2	28	7	15.58	6.95	9.06	Long day	2026-09-07
athb1-2	28	8	12.63	6.38	6.6	Long day	2026-09-07
athb1-2	28	9	12.33	4.7	8.2	Long day	2026-09-07
athb1-2	28	10	13.67	6.78	6.87	Long day	2026-09-07
athb1-2	28	11	14.37	7.25	5.34	Long day	2026-09-07
athb1-2	28	12	20.66	6.79	12.06	Long day	2026-09-07
athb1-2	28	13	15.85	6.73	9.65	Long day	2026-09-07
athb1-2	28	14	10.65	3.55	7.12	Long day	2026-09-07
7tm1-2	28	1	11.53	6.36	5.2	Long day	2026-09-07
7tm1-2	28	2	13.36	7.17	5.65	Long day	2026-09-07
7tm1-2	28	3	11.28	6.32	6.12	Long day	2026-09-07
7tm1-2	28	4	14.46	6.75	6.94	Long day	2026-09-07
7tm1-2	28	5	17.59	5.76	11.19	Long day	2026-09-07
7tm1-2	28	6	16.31	5.74	10.94	Long day	2026-09-07
7tm1-2	28	7	12.98	5.46	7	Long day	2026-09-07
7tm1-2	28	8	14.35	9.69	6.72	Long day	2026-09-07
7tm1-2	28	9	14	6.07	7.21	Long day	2026-09-07
7tm1-2	28	10	13.83	6.31	6.88	Long day	2026-09-07
7tm1-2	28	11	17.94	5.9	12.73	Long day	2026-09-07
7tm1-2	28	12	16.95	6.04	11.81	Long day	2026-09-07
7tm1-2	28	13	13.71	6.35	6.43	Long day	2026-09-07
7tm1-2	28	14	13.45	5.94	6.48	Long day	2026-09-07
7tm1-2	28	15	11.45	6.75	4.5	Long day	2026-09-07
7tm5-1	28	1	16.61	6.2	9.04	Long day	2026-09-07
7tm5-1	28	2	20.07	5.81	13.39	Long day	2026-09-07
7tm5-1	28	3	18.78	6.25	7.26	Long day	2026-09-07
7tm5-1	28	4	14.73	7.62	7.26	Long day	2026-09-07
7tm5-1	28	5	17.23	8.16	7.01	Long day	2026-09-07
7tm5-1	28	6	17.14	7.67	9.22	Long day	2026-09-07
7tm5-1	28	7	8.52	4.61	4.33	Long day	2026-09-07
7tm5-1	28	8	20.06	6.06	12.51	Long day	2026-09-07
7tm5-1	28	9	20.62	5.85	12.61	Long day	2026-09-07
7tm5-1	28	10	13.08	6.69	6.1	Long day	2026-09-07
7tm5-1	28	11	10.88	7.88	8.27	Long day	2026-09-07
7tm5-1	28	12	11.67	5.05	5.49	Long day	2026-09-07
7tm5-1	28	13	14.81	5.07	11.49	Long day	2026-09-07
7tm5-1	28	14	6.18	4.78	9.35	Long day	2026-09-07
7tm5-1	28	15	14.47	6.27	7.23	Long day	2026-09-07
7tm1-2 / 7tm5-1	28	1	15.54	6.9	7.82	Long day	2026-09-07
7tm1-2 / 7tm5-1	28	2	17.21	7.48	10.09	Long day	2026-09-07
7tm1-2 / 7tm5-1	28	3	16.22	5.45	10.5	Long day	2026-09-07
7tm1-2 / 7tm5-1	28	4	23.67	6.47	15.98	Long day	2026-09-07
7tm1-2 / 7tm5-1	28	5	20.68	6.32	12.56	Long day	2026-09-07
7tm1-2 / 7tm5-1	28	6	20.91	6.89	12.67	Long day	2026-09-07
7tm1-2 / 7tm5-1	28	7	11.37	6.42	5	Long day	2026-09-07
7tm1-2 / 7tm5-1	28	8	18.14	8.22	8.54	Long day	2026-09-07
7tm1-2 / 7tm5-1	28	9	19.65	6.11	9.98	Long day	2026-09-07
7tm1-2 / 7tm5-1	28	10	18.67	5.55	12.47	Long day	2026-09-07
7tm1-2 / 7tm5-1	28	11	26.43	6.15	17.64	Long day	2026-09-07
7tm1-2 / 7tm5-1	28	12	18.94	5.46	13.38	Long day	2026-09-07
7tm1-2 / 7tm5-1	28	13	22.96	6.88	14.86	Long day	2026-09-07
7tm1-2 / 7tm5-1	28	14	12.32	6.05	8.76	Long day	2026-09-07
7tm1-2 / 7tm5-1	28	15	18.2	9.12	7.6	Long day	2026-09-07
WT-6	28	1	28.3	7.04	16.88	Long day	2026-09-07
WT-6	28	2	25.47	5.69	15.44	Long day	2026-09-07
WT-6	28	3	27.98	6.22	16.63	Long day	2026-09-07
WT-6	28	4	22.8	7.51	12.37	Long day	2026-09-07
WT-6	28	5	12.44	4.86	8.07	Long day	2026-09-07
WT-6	28	6	24.82	7.81	11.84	Long day	2026-09-07
WT-6	28	7	25.99	8.75	3.23	Long day	2026-09-07
WT-6	28	8	33.52	7.34	22.31	Long day	2026-09-07
WT-6	28	9	23.65	6.37	15.1	Long day	2026-09-07
WT-6	28	10	30.1	7.65	17.72	Long day	2026-09-07
WT-6	28	11	23	6.34	13.78	Long day	2026-09-07
WT-6	28	12	23.21	8.12	11.3	Long day	2026-09-07
WT-6	28	13	25.52	6.31	16.46	Long day	2026-09-07
WT-6	28	14	29.56	5.64	19.69	Long day	2026-09-07
WT-6	28	15	28.88	6.7	19.29	Long day	2026-09-07
At3g52920-1	28	1	18.91	5.98	11.25	Long day	2026-09-07
At3g52920-1	28	2	17.1	6.98	9.74	Long day	2026-09-07
At3g52920-1	28	3	16.93	5.76	9.66	Long day	2026-09-07
At3g52920-1	28	4	23.87	5.8	14.47	Long day	2026-09-07
At3g52920-1	28	5	25.49	7.02	15.37	Long day	2026-09-07
At3g52920-1	28	6	27.27	5.33	22.7	Long day	2026-09-07
At3g52920-1	28	7	25.27	6.52	17.06	Long day	2026-09-07
At3g52920-1	28	8	16.75	6.21	8.82	Long day	2026-09-07
At3g52920-1	28	9	20.35	7.8	9.68	Long day	2026-09-07
At3g52920-1	28	10	14.73	4.69	8.7	Long day	2026-09-07
At3g52920-1	28	11	24.02	6.17	13.52	Long day	2026-09-07
At3g52920-1	28	12	26.92	6.19	16.18	Long day	2026-09-07
At3g52920-1	28	13	19.73	8.5	7.94	Long day	2026-09-07
At3g52920-1	28	14	17.83	7.2	10.58	Long day	2026-09-07
At3g52920-1	28	15	20.12	8.2	9.77	Long day	2026-09-07
At3g52920-2	28	1	20.55	7.56	11.47	Long day	2026-09-07
At3g52920-2	28	2	26.62	6.37	15.08	Long day	2026-09-07
At3g52920-2	28	3	24.72	6.72	13.62	Long day	2026-09-07
At3g52920-2	28	4	23.89	7.36	12.28	Long day	2026-09-07
At3g52920-2	28	5	21.51	6.3	11.53	Long day	2026-09-07
At3g52920-2	28	6	24.99	9.29	13	Long day	2026-09-07
At3g52920-2	28	7	21.5	5.79	13.3	Long day	2026-09-07
At3g52920-2	28	8	21.23	6.27	14.44	Long day	2026-09-07
At3g52920-2	28	9	27.15	7.2	21.27	Long day	2026-09-07
At3g52920-2	28	10	18.09	7.13	9.26	Long day	2026-09-07
At3g52920-2	28	11	25.81	6.14	15.1	Long day	2026-09-07
At3g52920-2	28	12	24.76	8.93	11.02	Long day	2026-09-07
At3g52920-2	28	13	20.65	7.1	12.61	Long day	2026-09-07
At3g52920-2	28	14	19.84	5.63	13.62	Long day	2026-09-07
At3g52920-2	28	15	29.51	6.49	19.82	Long day	2026-09-07
At5g50470-1	28	1	9.08	4.87	3.12	Long day	2026-09-07
At5g50470-1	28	2	14.37	6.3	8.16	Long day	2026-09-07
At5g50470-1	28	3	17.68	7.36	7.64	Long day	2026-09-07
At5g50470-1	28	4	13.69	6.19	7.43	Long day	2026-09-07
At5g50470-1	28	5	10.67	3.55	7.11	Long day	2026-09-07
At5g50470-1	28	6	18.25	6.48	11.42	Long day	2026-09-07
At5g50470-1	28	7	11.52	6.54	4.16	Long day	2026-09-07
At5g50470-1	28	8	18.27	5.79	12.3	Long day	2026-09-07
At5g50470-1	28	9	19.75	5.19	12.31	Long day	2026-09-07
At5g50470-1	28	10	12.37	5.82	7.22	Long day	2026-09-07
At5g50470-1	28	11	19.02	4.73	12.87	Long day	2026-09-07
At5g50470-1	28	12	17.74	5.36	12.37	Long day	2026-09-07
At5g50470-1	28	13	21.88	6.38	15.43	Long day	2026-09-07
At5g50470-1	28	14	14.09	5.73	8.14	Long day	2026-09-07
At5g50470-1	28	15	11.03	4.71	6.44	Long day	2026-09-07
At5g50470-2	28	1	10.76	4.8	6.88	Long day	2026-09-07
At5g50470-2	28	2	20.5	5.29	15.08	Long day	2026-09-07
At5g50470-2	28	4	12.76	5.19	7.38	Long day	2026-09-07
At5g50470-2	28	5	14.08	6.74	6.17	Long day	2026-09-07
At5g50470-2	28	6	16.03	6.12	7.93	Long day	2026-09-07
At5g50470-2	28	7	20.34	6.56	12.43	Long day	2026-09-07
At5g50470-2	28	8	22.62	6.22	15.12	Long day	2026-09-07
At5g50470-2	28	9	16.24	5.43	12.15	Long day	2026-09-07
At5g50470-2	28	10	15.34	6.77	7.81	Long day	2026-09-07
At5g50470-2	28	11	17.54	5.65	12.15	Long day	2026-09-07
At5g50470-2	28	12	12.27	6.33	5.74	Long day	2026-09-07
At5g50470-2	28	13	14.56	6.23	8.3	Long day	2026-09-07
At5g50470-2	28	14	18.98	5.43	12.38	Long day	2026-09-07
At5g50470-2	28	15	17.92	5.52	12.24	Long day	2026-09-07
WT-11	28	1	24.62	8.12	12.33	Long day	2026-09-07
WT-11	28	2	9.72	5.02	5.02	Long day	2026-09-07
WT-11	28	3	14.46	6.03	7.18	Long day	2026-09-07
WT-11	28	4	17.1	6.6	10.77	Long day	2026-09-07
WT-11	28	5	18.66	5.42	12.57	Long day	2026-09-07
WT-11	28	6	21.73	6.45	13.73	Long day	2026-09-07
WT-11	28	7	18.23	7.51	10.27	Long day	2026-09-07
WT-11	28	8	15.59	7.03	7.69	Long day	2026-09-07
WT-11	28	9	15.8	6.76	7.44	Long day	2026-09-07
WT-11	28	10	18.2	6.63	11.52	Long day	2026-09-07
WT-11	28	11	17.44	5	12.65	Long day	2026-09-07
WT-11	28	12	16.91	5.31	12	Long day	2026-09-07
WT-11	28	13	16.55	6.28	9.35	Long day	2026-09-07
WT-11	28	14	14.37	4.3	9.52	Long day	2026-09-07
WT-11	28	15	21.2	8.03	11.52	Long day	2026-09-07
rs41	28	1	15.21	6.2	7.71	Long day	2026-09-07
rs41	28	2	18.01	5.14	12.38	Long day	2026-09-07
rs41	28	3	19.08	5.44	14	Long day	2026-09-07
rs41	28	4	12.21	5.41	8.28	Long day	2026-09-07
rs41	28	5	12.51	6.41	5.36	Long day	2026-09-07
rs41	28	6	12.31	4.23	7.01	Long day	2026-09-07
rs41	28	7	17.9	5.57	12.79	Long day	2026-09-07
rs41	28	8	15.19	5.54	9.66	Long day	2026-09-07
rs41	28	9	16.9	5.51	11.45	Long day	2026-09-07
rs41	28	10	16.32	7.27	7.21	Long day	2026-09-07
rs41	28	11	12.36	6.12	6.32	Long day	2026-09-07
rs41	28	12	17.22	7.19	10.85	Long day	2026-09-07
rs41	28	13	18.4	5.89	11.59	Long day	2026-09-07
rs41	28	14	20.39	5.24	14.96	Long day	2026-09-07
rs41	28	15	10.23	3.47	5.57	Long day	2026-09-07
WT-rs41	28	2	13.9	4	11.13	Long day	2026-09-07
WT-rs41	28	3	19.14	5.51	12.01	Long day	2026-09-07
WT-rs41	28	4	14.29	5.83	9.18	Long day	2026-09-07
WT-rs41	28	5	5.15	2.42	2.19	Long day	2026-09-07
WT-rs41	28	6	7.95	6.29	5.84	Long day	2026-09-07
WT-rs41	28	10	15.93	6.49	8.69	Long day	2026-09-07
WT-rs41	28	15	17.43	5.61	11.86	Long day	2026-09-07
gid1b	28	1	14.1	6.6	7.27	Long day	2026-09-07
gid1b	28	2	22.18	6.03	15.24	Long day	2026-09-07
gid1b	28	3	21.38	6.29	11.19	Long day	2026-09-07
gid1b	28	4	13.76	4.51	8.1	Long day	2026-09-07
gid1b	28	5	15.26	6.53	8.19	Long day	2026-09-07
gid1b	28	6	6.27	3.26	1.76	Long day	2026-09-07
gid1b	28	7	15.18	7.36	5.91	Long day	2026-09-07
gid1b	28	8	21.89	6.49	15.73	Long day	2026-09-07
gid1b	28	9	16.72	5.1	11.3	Long day	2026-09-07
gid1b	28	10	10.1	4.91	7.06	Long day	2026-09-07
gid1b	28	11	13.7	6.04	7.86	Long day	2026-09-07
gid1b	28	12	17.33	6.75	8.98	Long day	2026-09-07
gid1b	28	13	8.86	4.81	5.03	Long day	2026-09-07
gid1b	28	15	19.62	6.35	14.1	Long day	2026-09-07
Nos	28	1	19.25	5.75	10.74	Long day	2026-09-07
Nos	28	2	23.42	3.56	16.53	Long day	2026-09-07
Nos	28	3	17.3	4.06	11.29	Long day	2026-09-07
Nos	28	4	18.25	5.14	11.62	Long day	2026-09-07
Nos	28	5	18.73	5.09	12.39	Long day	2026-09-07
Nos	28	6	20.96	6.99	12.13	Long day	2026-09-07
Nos	28	7	20.06	5.95	13.89	Long day	2026-09-07
Nos	28	8	21.58	4.65	15.48	Long day	2026-09-07
Nos	28	9	21.62	4.87	15.31	Long day	2026-09-07
Nos	28	10	17.34	4.83	11.07	Long day	2026-09-07
Nos	28	11	15.67	4.52	10.65	Long day	2026-09-07
Nos	28	12	18.16	5.3	11.72	Long day	2026-09-07
Nos	28	13	24	7.44	12.25	Long day	2026-09-07
Nos	28	14	21.78	4.49	15.79	Long day	2026-09-07
Nos	28	15	18.12	5.29	12.61	Long day	2026-09-07
