## Supplementary material for "Molecular and phenotypic footprints of climate in native *Arabidopsis thaliana*": Data S16

### Sheet: Sheet1
Genes	8:30 am - 11:29 am	11:30 am - 14:29 pm	14:30 pm - 17:29 pm
AT3G21560	-0.438661	0	0.0534902
AT1G68050	-0.235705	0	0.284698
AT2G41250	0.198867	0	-0.0205415
AT3G02380	0.150993	0	-0.124569
AT5G20150	-0.146804	0.0715019	0
AT3G57040	0.117999	-0.05985	0
AT2G14610	0.107094	0	0
AT1G70420	-0.0857129	0	0
AT2G28720	-0.0823709	0	0
AT1G25440	0.0816851	-0.0101143	0
AT4G26150	-0.0715299	0	0
AT1G52000	0.0651779	0	0
AT1G66280	0.0523808	0	0
AT4G26860	0.0458518	0	0
AT4G20890	-0.0439441	0	0
AT2G28180	-0.0432164	0	0
AT1G49750	0.0242104	0	0
AT1G30250	0.0203462	0	-0.124544
AT1G07050	-0.0202903	0	0
AT1G70640	-0.0194793	0	0.0513997
AT1G68570	0.0178759	0	0
ATCG00350	0.0133665	0	-0.0147052
AT4G29905	-0.00934123	0	0
AT1G70520	0.00559579	0	0
AT4G08870	0.00394285	0	0
AT4G00730	0.00251089	0	0
AT5G54470	0	0.286755	0
AT3G19010	0	-0.1807	0
AT1G13260	0	-0.175748	0
AT1G11680	0	0.137554	0
AT5G10100	0	0.121554	0
AT5G47240	0	-0.11928	0
AT3G44340	0	0.117379	0
AT2G25740	0	0.116048	0
AT2G37040	0	-0.109721	0
AT3G25690	0	-0.106663	0
AT1G68500	0	-0.103837	0.0432807
AT5G42080	0	0.0962201	0
AT1G06980	0	0.0722446	0
AT1G13360	0	0.0707835	0
AT1G58030	0	-0.0697192	0
AT1G56220	0	0.0686418	0
AT1G53050	0	-0.0676098	0
AT1G47410	0	0.0673603	0
AT5G47220	0	-0.0622415	0
AT5G56170	0	0.0587071	0
AT5G52030	0	0.0528078	0
AT3G22600	0	0.0479767	0
AT5G46710	0	-0.043535	0.00748158
AT2G16018	0	0.0434781	0
AT2G15390	0	0.0431883	0
AT3G09390	0	0.0391883	0
AT1G16040	0	0.0382271	0
AT1G73960	0	0.0349234	0
AT4G13340	0	0.0291041	0
AT1G14650	0	0.0253199	0
AT1G32580	0	0.0250331	0
AT2G01490	0	0.0245762	0
AT3G05490	0	0.0242834	0
AT2G41835	0	-0.0235334	0
AT5G26800	0	-0.0190129	0
AT5G40850	0	-0.0156292	0
AT1G07770	0	0.0154816	0
AT4G04750	0	-0.015322	0
AT1G17470	0	0.0104975	0
AT1G08420	0	0.00949367	0
AT5G62690	0	0.00737273	0
AT1G68840	0	-0.00512425	0
AT1G27310	0	0.00484504	0
AT3G62770	0	0.00278522	0
AT1G28560	0	-0.00271939	0
AT2G31660	0	0.00260184	0
AT1G68720	0	-0.00201521	0.0620698
AT5G58350	0	0.00171493	0
AT5G03630	0	0.000139899	0
AT5G60680	0	0	0.187587
AT3G24420	0	0	-0.133108
AT3G53260	0	0	0.126368
AT2G40080	0	0	0.116023
AT5G17300	0	0	-0.115717
AT1G02820	0	0	0.11339
AT5G17460	0	0	0.103642
AT3G48720	0	0	-0.0967503
AT3G12320	0	0	-0.0867384
AT4G20210	0	0	-0.0830912
AT2G46830	0	0	-0.0811987
AT4G39260	0	0	0.0668969
AT1G10550	0	0	-0.0662602
AT1G08130	0	0	-0.0644866
AT1G22930	0	0	-0.0643606
AT2G27500	0	0	0.0643186
AT4G26130	0	0	0.0640458
AT5G21940	0	0	0.0557082
AT4G11590	0	0	0.0541394
AT2G18160	0	0	-0.0523474
AT3G50260	0	0	0.0311895
ATCG00490	0	0	-0.0296079
AT5G09960	0	0	-0.0288905
AT5G43310	0	0	-0.0241887
AT1G26790	0	0	-0.022747
AT1G67770	0	0	-0.0156981
AT1G69870	0	0	0.0149393
AT4G25433	0	0	0.00871873
AT1G73870	0	0	-0.00650749
AT4G01480	0	0	0.00414965
AT2G02010	0	0	0.00162691
AT1G09350	0	0	0.000830161
