## Supplementary material for "Molecular and phenotypic footprints of climate in native *Arabidopsis thaliana*": Data S15

### Sheet: TRAINING PERFORMANCE (10 CVs)
LEAF SURFACE TEMPERATURE						PETIOLE LENGTH RATIO					LEAF ASPECT RATIO					CAULINE LEAVES					NUMBER OF FLOWERS					STEM WIDTH					PLANT LENGTH
	MODEL	MAE	RMSE	R2		MODEL	MAE	RMSE	R2		MODEL	MAE	RMSE	R2		MODEL	MAE	RMSE	R2		MODEL	MAE	RMSE	R2		MODEL	MAE	RMSE	R2		MODEL	MAE	RMSE	R2
1	FULL-XGB	3.78183	5.32937	0.387506		FULL-XGB	0.170369	0.212766	0.103656		FULL-XGB	0.64834	1.05339	0.427777		FULL-XGB	4.22092	7.02349	0.123942		FULL-XGB	9.65846	13.8023	0.016889		FULL-XGB	0.293099	0.396888	0.0267959		FULL-XGB	4.96805	7.27346	0.524596
2	FULL-XGB	2.96324	3.84146	0.525519		FULL-XGB	0.17313	0.264075	0.0802517		FULL-XGB	0.642626	0.886361	0.394032		FULL-XGB	5.76798	10.4554	0.00848962		FULL-XGB	7.72642	10.9723	0.239657		FULL-XGB	0.304339	0.384065	0.0954129		FULL-XGB	6.40869	8.13902	0.124242
3	FULL-XGB	3.87308	5.26138	0.596665		FULL-XGB	0.142147	0.188317	0.165118		FULL-XGB	0.645574	0.981579	0.452123		FULL-XGB	7.79806	20.4809	0.0174162		FULL-XGB	8.52407	13.5389	0.0175585		FULL-XGB	0.302669	0.460463	0.0945778		FULL-XGB	4.483	5.58251	0.456441
4	FULL-XGB	4.68163	5.91014	0.203377		FULL-XGB	0.202307	0.336475	0.124034		FULL-XGB	0.563833	0.7587	0.319058		FULL-XGB	4.84141	6.76407	0.00186541		FULL-XGB	7.7058	9.85673	0.0893461		FULL-XGB	0.301057	0.400672	0.0796659		FULL-XGB	5.28046	7.66385	0.2697
5	FULL-XGB	3.73601	5.29118	0.579456		FULL-XGB	0.193946	0.292556	0.108079		FULL-XGB	0.620575	0.872406	0.151726		FULL-XGB	8.51614	22.8382	0.0169297		FULL-XGB	9.60467	13.8429	0.0193681		FULL-XGB	0.318045	0.465317	0.121842		FULL-XGB	4.43775	5.6913	0.429799
6	FULL-XGB	3.20191	4.08394	s		FULL-XGB	0.206657	0.37485	0.0166756		FULL-XGB	0.706378	0.967142	0.17333		FULL-XGB	6.08759	10.7907	0.00544649		FULL-XGB	15.8045	48.8728	0.0238145		FULL-XGB	0.274627	0.372233	0.108445		FULL-XGB	4.60034	6.30815	0.32746
7	FULL-XGB	3.91557	5.13168	0.564501		FULL-XGB	0.163423	0.212561	0.165556		FULL-XGB	0.646696	1.00195	0.242973		FULL-XGB	5.31203	8.80777	0.014112		FULL-XGB	8.18482	11.7576	0.0387332		FULL-XGB	0.303793	0.404599	0.0467695		FULL-XGB	5.95167	8.10725	0.00453668
8	FULL-XGB	3.41248	4.13568	0.435062		FULL-XGB	0.132774	0.191629	0.138819		FULL-XGB	0.622724	0.86739	0.358934		FULL-XGB	3.85093	4.94198	0.0293411		FULL-XGB	7.07579	9.94795	0.0236608		FULL-XGB	0.313512	0.387269	0.0725559		FULL-XGB	5.50994	7.43374	0.300227
9	FULL-XGB	3.78269	4.56556	0.407576		FULL-XGB	0.13218	0.182434	0.102057		FULL-XGB	0.671621	0.925041	0.407315		FULL-XGB	5.5858	8.3065	0.156367		FULL-XGB	8.00659	11.3222	0.177896		FULL-XGB	0.269823	0.354161	0.0583671		FULL-XGB	5.59178	7.05423	0.276627
10	FULL-XGB	3.53659	4.88576	0.223155		FULL-XGB	0.164397	0.216446	0.0216473		FULL-XGB	0.739322	0.950434	0.129739		FULL-XGB	6.27396	10.5769	0.013992		FULL-XGB	15.0847	24.6632	0.00194879		FULL-XGB	0.354484	0.465525	0.0704979		FULL-XGB	5.33113	6.72953	0.18666
11	LASSO-XGB	3.506	5.22207	0.423568		LASSO-XGB	0.17003	0.20697	0.202541		LASSO-XGB	0.697388	1.07734	0.409889		LASSO-XGB	3.60261	6.26714	0.260543		LASSO-XGB	8.99481	13.1412	0.0296022		LASSO-XGB	0.293236	0.36744	0.145792		LASSO-XGB	4.88362	6.89488	0.587199
12	LASSO-XGB	3.00871	3.96829	0.495066		LASSO-XGB	0.146021	0.239631	0.212597		LASSO-XGB	0.63522	0.871529	0.418666		LASSO-XGB	4.88754	10.0624	0.0474769		LASSO-XGB	6.6005	8.62113	0.355725		LASSO-XGB	0.288746	0.373326	0.172467		LASSO-XGB	6.00905	7.15815	0.278035
13	LASSO-XGB	3.62153	4.96697	0.582242		LASSO-XGB	0.117551	0.146526	0.505963		LASSO-XGB	0.663793	0.902034	0.565644		LASSO-XGB	6.2256	18.633	0.311436		LASSO-XGB	7.09999	11.9428	0.0555642		LASSO-XGB	0.313954	0.423083	0.247157		LASSO-XGB	4.30384	5.66216	0.456959
14	LASSO-XGB	3.7887	5.11514	0.323492		LASSO-XGB	0.190901	0.335239	0.137167		LASSO-XGB	0.642704	0.796188	0.36199		LASSO-XGB	4.58949	6.03714	0.0171043		LASSO-XGB	7.10305	9.37004	0.090372		LASSO-XGB	0.29835	0.391973	0.159035		LASSO-XGB	5.65491	7.85158	0.259432
15	LASSO-XGB	4.00708	5.53915	0.531862		LASSO-XGB	0.170408	0.286789	0.124971		LASSO-XGB	0.655585	0.883934	0.185875		LASSO-XGB	7.78476	21.5655	0.0568713		LASSO-XGB	8.53461	13.5843	0.0347296		LASSO-XGB	0.301866	0.436358	0.241124		LASSO-XGB	4.65205	5.53691	0.457852
16	LASSO-XGB	3.0886	4.38937	0.538278		LASSO-XGB	0.195473	0.363307	0.0545162		LASSO-XGB	0.670253	0.910779	0.235419		LASSO-XGB	5.9288	10.5988	0.015859		LASSO-XGB	15.8179	48.1936	0.126334		LASSO-XGB	0.27087	0.362367	0.188893		LASSO-XGB	4.78474	6.124	0.342505
17	LASSO-XGB	3.5563	4.65916	0.644701		LASSO-XGB	0.120341	0.164485	0.280896		LASSO-XGB	0.642448	0.940104	0.297682		LASSO-XGB	4.99137	6.47036	0.00211883		LASSO-XGB	8.80989	11.4919	0.0881324		LASSO-XGB	0.28415	0.385623	0.125591		LASSO-XGB	5.96663	7.41884	0.0379043
18	LASSO-XGB	3.47434	4.28362	0.381435		LASSO-XGB	0.1443	0.185531	0.0342198		LASSO-XGB	0.642158	0.867886	0.354259		LASSO-XGB	3.24335	4.49549	0.0122109		LASSO-XGB	8.79803	11.5103	0.00803788		LASSO-XGB	0.313707	0.376855	0.175205		LASSO-XGB	5.02787	6.70954	0.426584
19	LASSO-XGB	3.31416	4.38085	0.386798		LASSO-XGB	0.123703	0.161093	0.176974		LASSO-XGB	0.6718	0.913947	0.391066		LASSO-XGB	5.37934	8.16755	0.187229		LASSO-XGB	8.24362	10.5872	0.231697		LASSO-XGB	0.258373	0.327792	0.172897		LASSO-XGB	5.79058	7.30412	0.239602
20	LASSO-XGB	3.46238	4.70423	0.214444		LASSO-XGB	0.153469	0.20893	0.0534144		LASSO-XGB	0.675296	0.842809	0.305093		LASSO-XGB	4.30805	6.5632	0.0665287		LASSO-XGB	12.4926	18.6028	0.026895		LASSO-XGB	0.354575	0.441989	0.169022		LASSO-XGB	4.46386	5.57321	0.393139
21	RFE-XGB	3.72298	5.34289	0.379807		RFE-XGB	0.154205	0.20398	0.206163		RFE-XGB	0.663037	1.02489	0.456485		RFE-XGB	4.45023	8.07317	0.0784816		RFE-XGB	9.26229	14.3376	4.41252e-05		RFE-XGB	0.27555	0.372672	0.181752		RFE-XGB	5.11986	7.30155	0.515758
22	RFE-XGB	3.22427	4.09909	0.469408		RFE-XGB	0.167763	0.250483	0.137518		RFE-XGB	0.531746	0.677481	0.651544		RFE-XGB	5.04619	10.1535	0.106312		RFE-XGB	5.3108	6.95122	0.616739		RFE-XGB	0.303835	0.392031	0.116846		RFE-XGB	5.94367	7.4933	0.203251
23	RFE-XGB	3.32801	4.3563	0.679929		RFE-XGB	0.124289	0.157102	0.390326		RFE-XGB	0.612417	0.913305	0.53369		RFE-XGB	6.41336	19.8423	0.0791731		RFE-XGB	7.24983	12.2991	0.0159575		RFE-XGB	0.27977	0.420156	0.240255		RFE-XGB	4.37561	5.70799	0.423977
24	RFE-XGB	3.63448	4.99605	0.395599		RFE-XGB	0.174523	0.326591	0.208547		RFE-XGB	0.515831	0.649579	0.490244		RFE-XGB	2.98244	4.5108	0.219524		RFE-XGB	7.6255	10.1636	0.0258706		RFE-XGB	0.257149	0.343111	0.317704		RFE-XGB	4.98253	7.44522	0.308569
25	RFE-XGB	3.56957	5.27447	0.576635		RFE-XGB	0.18508	0.287518	0.109631		RFE-XGB	0.648392	0.888292	0.15518		RFE-XGB	7.52671	21.7408	0.0330054		RFE-XGB	8.18889	11.3528	0.178359		RFE-XGB	0.350231	0.458744	0.174134		RFE-XGB	3.97375	5.16185	0.545262
26	RFE-XGB	3.37218	4.44607	0.520203		RFE-XGB	0.189807	0.361041	0.0616702		RFE-XGB	0.534938	0.881072	0.270625		RFE-XGB	5.37177	9.96403	0.130024		RFE-XGB	15.7021	48.6211	0.0718483		RFE-XGB	0.252053	0.330041	0.357088		RFE-XGB	5.04886	6.29146	0.288446
27	RFE-XGB	3.5279	4.41609	0.74193		RFE-XGB	0.13271	0.170451	0.205167		RFE-XGB	0.667798	1.00327	0.18136		RFE-XGB	3.99562	5.51101	0.0371853		RFE-XGB	7.20362	10.142	0.26754		RFE-XGB	0.314923	0.407762	0.047571		RFE-XGB	6.22701	7.60517	0.020968
28	RFE-XGB	3.14427	3.67504	0.493279		RFE-XGB	0.15218	0.1902	0.0167673		RFE-XGB	0.699661	0.955727	0.241366		RFE-XGB	3.28687	4.57743	0.170687		RFE-XGB	6.63021	9.40753	0.0488229		RFE-XGB	0.326797	0.396908	0.114062		RFE-XGB	4.71893	6.45183	0.461491
29	RFE-XGB	3.27646	4.00477	0.479889		RFE-XGB	0.133101	0.168309	0.11875		RFE-XGB	0.703307	0.987286	0.348625		RFE-XGB	4.07751	6.72407	0.475454		RFE-XGB	7.05628	9.69223	0.346869		RFE-XGB	0.250739	0.313124	0.225576		RFE-XGB	5.44652	7.06817	0.273475
30	RFE-XGB	3.41705	4.467	0.343775		RFE-XGB	0.151041	0.201661	0.0878199		RFE-XGB	0.651833	0.888509	0.24802		RFE-XGB	2.87741	4.40121	0.368781		RFE-XGB	9.69981	17.1339	0.10106		RFE-XGB	0.359161	0.453872	0.127529		RFE-XGB	4.46628	5.9731	0.301544

### Sheet: TESTING PERFORMANCE
LEAF SURFACE TEMPERATURE						PETIOLE LENGTH RATIO					LEAF ASPECT RATIO					CAULINE LEAVES					NUMBER OF FLOWERS					STEM WIDTH					PLANT LENGTH
	Model	RMSE	MAE	R2		Model	RMSE	MAE	R2		Model	RMSE	MAE	R2		Model	RMSE	MAE	R2		Model	RMSE	MAE	R2		Model	RMSE	MAE	R2		Model	RMSE	MAE	R2
1	FULL-XGB	4.77492	3.69933	0.24122		FULL-XGB	0.203065	0.144484	0.0869782		FULL-XGB	1.57767	0.73294	0.132119		FULL-XGB	10.1335	5.70306	0.00156904		FULL-XGB	19.6846	10.8508	0.00742432		FULL-XGB	0.388847	0.287609	0.0622761		FULL-XGB	7.3421	5.83634	0.129136
2	LASSO-XGB	4.64462	3.67006	0.27243		LASSO-XGB	0.187725	0.140926	0.108139		LASSO-XGB	1.55236	0.748231	0.157349		LASSO-XGB	9.10205	4.91986	0.0054862		LASSO-XGB	16.6918	9.35544	0.015828		LASSO-XGB	0.39832	0.304643	0.0860098		LASSO-XGB	6.92891	5.41473	0.213666
3	RFE-XGB	4.54337	3.38427	0.321436		RFE-XGB	0.174958	0.130203	0.169968		RFE-XGB	1.62302	0.717278	0.101678		RFE-XGB	6.32634	4.02004	0.0881615		RFE-XGB	14.6003	8.73485	0.0479692		RFE-XGB	0.393795	0.299995	0.0919832		RFE-XGB	6.72156	5.39687	0.22559
