## Supplementary material for "Molecular and phenotypic footprints of climate in native *Arabidopsis thaliana*": Data S1

### Sheet: Trait and metadata description
Variable	Unit	Description
Plant ID	-	Sample’s identifier
Leaves	-	Number of leaves on the plant
Length longest leaf	cm	Total length of the longest leaf
Petiole longest leaf	cm	Length of the petiole of the longest leaf
Width longest leaf	cm	Leaf’s maximum width of the longest leaf
Temperature	degree celsius	Leaf temperature
Main shoot	Yes/No	Does the main shoot exist?
Stem width	mm	Width of the stem
Cauline leaves	-	Number of cauline leaves
Siliques	-	Number of siliques, (post-fertilization stage), visible as developing siliques
Flowers	-	Number of flowers, floral buds and open flowers until stage 15 (i.e. pre-fertilization stage)
Plant length	cm	Total length of the plant
Side shoots	-	Number of side shoots
Location	-	Collection site
Year	-	Collection year
Date and Time	-	Collection day and time
Longitude	decimal degree	Longitude coordinate
Latitude	decimal degree	Latitude coordinate
