## Supplementary material for "Molecular and phenotypic footprints of climate in native *Arabidopsis thaliana*": Data S14

### Sheet: TRAINING PERFORMANCE (10 CVs)
LEAF SURFACE TEMPERATURE						PETIOLE LENGTH RATIO					LEAF ASPECT RATIO
	MODEL	MAE	RMSE	R2		MODEL	MAE	RMSE	R2		MODEL	MAE	RMSE	R2
1	FULL-XGB	0.871202	1.08803	0.0372038		FULL-XGB	0.0692433	0.0829216	0.0109866		FULL-XGB	0.148691	0.18107	0.00225
2	FULL-XGB	0.91314	1.12471	0.0386012		FULL-XGB	0.054921	0.0691112	0.0113816		FULL-XGB	0.167461	0.218084	0.0172153
3	FULL-XGB	0.96821	1.29801	0.391712		FULL-XGB	0.0676302	0.0874484	0.000665752		FULL-XGB	0.127026	0.158541	0.123034
4	FULL-XGB	0.820614	1.0611	0.162907		FULL-XGB	0.070103	0.120866	0.0270578		FULL-XGB	0.14326	0.179928	0.00735396
5	FULL-XGB	0.687719	0.912212	0.310649		FULL-XGB	0.0600419	0.0744231	0.00184322		FULL-XGB	0.128155	0.158075	0.00311679
6	FULL-XGB	0.718615	0.924765	0.32438		FULL-XGB	0.073328	0.0942638	0.0319754		FULL-XGB	0.133626	0.192618	0.00675928
7	FULL-XGB	0.81661	1.07641	0.135962		FULL-XGB	0.0531103	0.0694314	0.0560235		FULL-XGB	0.170282	0.192774	0.0592951
8	FULL-XGB	1.02294	1.32243	0.122232		FULL-XGB	0.0624809	0.0807799	0.00564121		FULL-XGB	0.122371	0.162402	0.0823579
9	FULL-XGB	0.889245	1.14618	0.115088		FULL-XGB	0.0577115	0.0662807	0.020104		FULL-XGB	0.14619	0.175593	2.66355e-07
10	FULL-XGB	0.813432	1.0425	0.142081		FULL-XGB	0.0554185	0.0720667	0.0427449		FULL-XGB	0.133464	0.183854	0.0366952
11	LASSO-XGB	0.665977	0.859036	0.357956		LASSO-XGB	0.0588138	0.0714106	0.0888105		LASSO-XGB	0.131901	0.168283	0.00698264
12	LASSO-XGB	0.805139	1.03827	0.179258		LASSO-XGB	0.0499528	0.0620644	0.0241732		LASSO-XGB	0.156463	0.199379	0.112231
13	LASSO-XGB	0.843513	1.18733	0.467407		LASSO-XGB	0.0610679	0.0831261	0.0300309		LASSO-XGB	0.116227	0.1471	0.222822
14	LASSO-XGB	0.697598	0.876468	0.427534		LASSO-XGB	0.0667868	0.114905	0.121745		LASSO-XGB	0.12222	0.168964	0.0387954
15	LASSO-XGB	0.719383	0.883279	0.385296		LASSO-XGB	0.0529488	0.0641661	0.150739		LASSO-XGB	0.119753	0.149819	0.0205216
16	LASSO-XGB	0.622942	0.825618	0.487726		LASSO-XGB	0.0640935	0.085758	0.013111		LASSO-XGB	0.130083	0.182653	0.0803129
17	LASSO-XGB	0.780976	0.97682	0.304507		LASSO-XGB	0.051033	0.0641578	0.145872		LASSO-XGB	0.125637	0.145626	0.100604
18	LASSO-XGB	0.890381	1.11995	0.398869		LASSO-XGB	0.0578031	0.0764348	0.0417225		LASSO-XGB	0.123856	0.163031	0.0503266
19	LASSO-XGB	0.756303	0.917171	0.408499		LASSO-XGB	0.0515129	0.0644915	0.0391485		LASSO-XGB	0.113588	0.139795	0.207552
20	LASSO-XGB	0.80375	1.01529	0.310162		LASSO-XGB	0.0532177	0.0627429	0.250633		LASSO-XGB	0.145752	0.184351	0.0217565
21	RFE-XGB	0.841232	1.01953	0.142522		RFE-XGB	0.0592788	0.0734768	0.0607261		RFE-XGB	0.13366	0.156492	0.0739821
22	RFE-XGB	0.750517	0.955596	0.32386		RFE-XGB	0.0453471	0.0589931	0.164082		RFE-XGB	0.138885	0.198878	0.134165
23	RFE-XGB	0.87162	1.1821	0.433787		RFE-XGB	0.0638411	0.0859491	0.00852722		RFE-XGB	0.139165	0.17012	0.0313105
24	RFE-XGB	0.728025	0.940201	0.358614		RFE-XGB	0.0708741	0.123333	0.0189835		RFE-XGB	0.126909	0.172815	0.0402799
25	RFE-XGB	0.71301	0.863915	0.390467		RFE-XGB	0.0558642	0.0696891	0.0569237		RFE-XGB	0.116992	0.142633	0.0602257
26	RFE-XGB	0.551979	0.717056	0.617525		RFE-XGB	0.060547	0.0771772	0.0682872		RFE-XGB	0.161778	0.212777	0.016263
27	RFE-XGB	0.827231	1.01744	0.309819		RFE-XGB	0.0587819	0.0761902	0.0294652		RFE-XGB	0.130644	0.153774	0.0709021
28	RFE-XGB	0.990016	1.36146	0.0812944		RFE-XGB	0.0526418	0.0715672	0.139328		RFE-XGB	0.139363	0.173326	0.0106163
29	RFE-XGB	0.576572	0.741355	0.617734		RFE-XGB	0.0476592	0.0566424	0.195724		RFE-XGB	0.131434	0.152317	0.0913968
30	RFE-XGB	0.791161	1.07572	0.173622		RFE-XGB	0.0447287	0.0571959	0.383669		RFE-XGB	0.130566	0.171691	0.0884888

### Sheet: TESTING PERFORMANCE
LEAF SURFACE TEMPERATURE						PETIOLE LENGTH RATIO					LEAF ASPECT RATIO
	Model	RMSE	MAE	R2		Model	RMSE	MAE	R2		Model	RMSE	MAE	R2
1	FULL-XGB	1.16932	0.947541	0.0714329		FULL-XGB	0.067354	0.052964	0.0898911		FULL-XGB	0.190513	0.138333	0.0205927
2	LASSO-XGB	1.1021	0.877543	0.187867		LASSO-XGB	0.0605427	0.0475819	0.259524		LASSO-XGB	0.171881	0.117715	0.147375
3	RFE-XGB	1.10697	0.882098	0.187268		RFE-XGB	0.0643345	0.0502089	0.175937		RFE-XGB	0.178439	0.124985	0.0946213
