## Supplementary material for "Molecular and phenotypic footprints of climate in native *Arabidopsis thaliana*": Data S22

### Sheet: LASSO
LEAF SURFACE TEMPERATURE			PETIOLE LENGTH RATIO			LEAF ASPECT RATIO
Genes	Overall		Genes	Overall		Genes	Overall
AT4G32800	0.107489		AT5G39520	0.0793678		AT3G55460	0.079031
AT4G08300	0.0955291		AT1G09200	0.0650646		AT4G27450	0.0690771
AT3G54990	0.0893584		AT4G14270	0.0640712		AT4G31560	0.0674985
AT1G01725	0.0870749		AT5G02890	0.0637082		AT1G62360	0.0640642
AT3G57880	0.0863585		AT3G52920	0.0615198		AT5G10470	0.0634779
AT3G11120	0.086316		AT2G38660	0.0610422		AT5G37360	0.0618668
AT4G21660	0.0853214		AT3G61180	0.0607958		AT5G50800	0.0596867
AT3G61010	0.0852958		AT3G01470	0.0604681		AT2G38710	0.0595847
AT5G48250	0.0830348		AT1G71190	0.0593132		AT1G66240	0.0595696
AT1G53230	0.0823756		AT3G16940	0.0591476		AT1G11475	0.0593824
AT1G79930	0.082204		AT5G28150	0.0590606		AT5G19290	0.0584697
AT5G39730	0.0813132		AT3G60440	0.0588448		AT5G67385	0.0581911
AT4G17670	0.0804611		AT1G71720	0.058586		AT3G01060	0.0574829
AT1G09200	0.0802272		AT5G13120	0.0585812		AT3G11410	0.056819
AT1G10830	0.0799555		AT5G09440	0.0582552		AT4G01985	0.0561362
AT1G25490	0.079169		AT3G11420	0.0582069		AT4G03060	0.0559873
AT4G29100	0.0788758		AT4G29660	0.0577648		AT3G48780	0.0552245
AT4G25080	0.0778996		AT1G52420	0.0573447		AT3G14440	0.0548387
AT5G06160	0.0778128		AT2G44790	0.0573363		AT3G07220	0.0544802
AT5G50870	0.0776122		AT5G64240	0.0565684		AT4G37390	0.0538613
AT1G73870	0.0772023		AT1G61870	0.0565316		AT1G35310	0.0537619
AT5G18400	0.075983		AT2G30250	0.056318		AT5G12420	0.053343
AT1G19140	0.0756576		AT4G11650	0.0562283		AT5G45680	0.0529832
AT1G69940	0.0752918		AT2G33470	0.0561472		AT1G65820	0.052739
AT1G06350	0.0746501		AT1G75280	0.0561253		AT4G23890	0.0522667
AT1G09350	0.0740563		AT3G01740	0.0560023		AT5G37070	0.0522635
AT4G33710	0.0738609		AT5G02050	0.0559216		AT2G46370	0.0519264
AT1G43690	0.0737847		AT4G28860	0.0556522		AT1G04510	0.0516361
AT5G45880	0.0737256		AT5G17280	0.0551123		AT2G31800	0.0510225
AT5G09225	0.0734389		AT5G48370	0.0547988		AT2G26990	0.0509453
AT2G18328	0.0733912		AT3G07880	0.0547909		AT5G50180	0.0508934
AT2G44290	0.0728471		AT1G77000	0.0547727		AT3G44450	0.050877
AT3G13520	0.0727443		AT2G26990	0.0547624		AT5G43780	0.0507617
AT1G48790	0.0725583		AT5G45360	0.0546051		AT2G44680	0.0506715
AT1G26180	0.0724767		AT5G65940	0.0544979		AT3G15354	0.0503122
AT2G17975	0.0724736		AT5G18200	0.0541637		AT2G45670	0.0502612
AT5G40690	0.0723796		AT1G72090	0.0539582		AT5G23420	0.0497063
AT1G27770	0.0719328		AT1G47310	0.0539137		AT2G29650	0.0496374
AT1G14300	0.0718213		AT4G27700	0.0538307		AT4G15545	0.0494852
AT2G02040	0.0716295		AT5G20050	0.0529143		AT1G54500	0.0493768
AT3G21190	0.0715111		AT1G76730	0.0528649		AT3G45050	0.0493027
AT5G57270	0.0711362		AT1G17680	0.0527164		AT2G35830	0.0492287
AT1G34130	0.0710858		AT3G62030	0.052631		AT4G10830	0.0491448
AT4G09620	0.071077		AT3G14680	0.0522881		AT1G66070	0.049104
AT3G50480	0.0709495		AT3G01170	0.0522246		AT3G11780	0.0489774
AT4G32900	0.0709296		AT3G48070	0.0521984		AT4G16390	0.0486135
AT2G04305	0.0709179		AT4G35260	0.0518414		AT1G43560	0.0485668
AT5G61590	0.0708803		AT1G64490	0.0513256		AT3G56020	0.0483626
AT3G54860	0.070385		AT3G01160	0.0511254		AT1G10155	0.0481777
AT1G72770	0.0702603		AT5G15600	0.0509833		AT2G26810	0.0481477
AT2G19430	0.0700861		AT4G23600	0.0505534		AT3G13570	0.0480653
AT3G61240	0.0700512		AT1G06230	0.050516		AT3G24480	0.0480243
AT1G14450	0.0700469		AT5G37070	0.0504317		AT3G04720	0.0479771
AT1G04260	0.0698076		AT5G58920	0.0503481		AT2G17540	0.0479296
AT1G26850	0.0695811		ATCG01020	0.0500343		AT3G53750	0.0478385
AT1G19770	0.0694774		AT4G33150	0.0498296		AT1G57750	0.0478305
AT1G49140	0.0694015		AT1G54100	0.0498261		AT2G36020	0.0477091
AT2G29120	0.0691841		AT5G53360	0.049775		AT1G69940	0.0476771
AT1G61780	0.0691581		AT4G30240	0.0496429		ATCG01020	0.0474886
AT2G29970	0.0687515		AT4G34640	0.0496216		AT1G29400	0.0474288
ATCG00340	0.0686942		AT5G03370	0.0496154		AT2G39890	0.0473558
AT2G37470	0.0686231		AT5G05360	0.0494848		AT3G08640	0.0473318
AT1G76790	0.0684759		AT5G02040	0.0494727		AT1G48420	0.0473072
AT3G06150	0.0684273		AT4G32160	0.0494341		AT1G62710	0.0472632
AT5G48870	0.0683706		AT1G21780	0.0493522		AT5G19300	0.0471974
AT5G59050	0.0681824		AT2G28540	0.0490843		AT3G54470	0.0470837
AT1G19270	0.0681051		AT2G40410	0.0490356		AT4G11150	0.0470148
AT2G34660	0.0678457		AT3G59770	0.0489932		AT5G02040	0.0469933
AT5G06340	0.0678409		AT3G16480	0.0489919		AT5G48380	0.0466278
AT5G02790	0.0677193		AT1G48420	0.048906		AT1G70190	0.0462711
AT4G36020	0.0675252		AT5G24490	0.0488491		AT3G23830	0.0462246
AT1G04240	0.0674751		AT5G50800	0.048828		AT5G57565	0.0461212
AT5G59310	0.0674262		AT3G11500	0.0487502		AT2G18328	0.045865
AT5G62840	0.0671402		AT5G44110	0.0487098		AT2G41040	0.0458587
AT4G29160	0.0669658		AT5G03440	0.0485644		AT4G24810	0.0457007
AT3G24550	0.0669465		AT1G09740	0.0484688		AT2G33450	0.0456544
AT1G66700	0.0668528		AT5G53540	0.0483266		AT4G01995	0.0454549
AT4G27750	0.0667278		AT2G22795	0.0482656		AT5G48930	0.0454538
AT4G14300	0.0666002		AT3G13550	0.0482384		AT1G33960	0.0454288
AT1G69480	0.0665483		AT5G09260	0.0481552		AT2G19680	0.0453919
AT2G25950	0.0665399		AT4G34135	0.0481378		AT5G50100	0.0450445
AT5G20240	0.0664754		AT1G49975	0.0481203		AT1G77380	0.0449793
AT3G02480	0.0664059		AT3G23940	0.0480654		AT2G31040	0.0449695
AT3G26085	0.0663965		AT5G20160	0.0480587		AT1G76450	0.0446667
AT5G65950	0.0663151		AT3G49780	0.0480573		AT1G22930	0.0446327
AT1G51690	0.0662868		AT3G47300	0.0480323		AT2G36320	0.0446127
AT1G78870	0.0660929		AT3G29180	0.0479698		AT1G02820	0.0445042
AT4G22260	0.066077		AT5G18250	0.0479547		AT3G21630	0.0444329
AT2G27050	0.0660606		AT5G57850	0.0479379		AT5G08650	0.0442884
AT1G52600	0.0657991		AT5G16660	0.0478253		AT4G25970	0.0442482
AT1G70810	0.0655746		AT3G26560	0.0477891		AT5G45390	0.0441238
AT5G48160	0.065514		AT4G10140	0.0477515		AT5G38980	0.0441096
AT1G60010	0.0653247		AT1G72700	0.0474584		AT2G40110	0.0441024
AT5G11560	0.0652696		AT1G49410	0.0472808		AT4G38860	0.0440933
AT1G68310	0.0652196		AT5G48180	0.0472308		AT2G32310	0.0440631
AT3G47470	0.0650562		AT5G18520	0.0472095		AT3G16810	0.0439499
AT5G63470	0.0645748		AT4G19210	0.0472059		AT1G09740	0.0439076
AT1G01080	0.0644834		AT2G19540	0.0471248		AT1G65230	0.0438788
ATCG00130	0.0643556		AT4G00400	0.0470554		AT1G07820	0.0438706
AT1G52770	0.0643052		AT5G65140	0.0470263		AT3G47480	0.0437831
AT2G37620	0.064138		AT5G50350	0.0469912		AT1G73490	0.0437779
AT3G48420	0.0641083		AT1G74260	0.0468989		AT3G09830	0.0437534
AT5G60160	0.0639936		AT5G03120	0.0468252		AT1G69935	0.0437135
AT1G02930	0.0638868		AT1G19240	0.0466869		AT1G16900	0.0437028
AT4G39150	0.0637933		AT2G30800	0.0466625		AT2G32760	0.0435798
AT2G40280	0.0637286		AT3G52240	0.0466448		AT3G14210	0.0435733
AT1G61380	0.0634922		AT5G63710	0.0466149		AT5G57960	0.0434349
AT3G43980	0.0634443		AT5G58410	0.0465538		AT1G78870	0.0434265
AT3G63110	0.0633723		AT5G53050	0.0465382		AT2G02160	0.0434227
AT5G47130	0.0633652		AT3G21215	0.0465259		AT5G09830	0.0433696
AT4G27600	0.0633362		AT2G26810	0.0465206		AT1G52190	0.0433371
AT4G12560	0.0631364		AT4G22920	0.0464333		AT5G39730	0.0432379
AT1G65845	0.0629512		AT3G59050	0.0462955		AT1G34760	0.0431044
AT1G25550	0.0625644		AT5G60470	0.0462892		AT2G15695	0.04309
AT1G17620	0.0625586		AT4G13200	0.04625		AT1G73810	0.0430819
AT2G22990	0.0625195		ATMG01390	0.0461685		AT1G69490	0.0430114
AT5G44400	0.0624862		AT3G17050	0.0461671		AT3G26360	0.0430044
AT4G30760	0.0624285		AT1G78620	0.0459824		AT1G18710	0.0430026
AT1G49400	0.0622971		AT4G25550	0.0459494		AT2G40270	0.0429553
AT4G25170	0.0622748		AT3G54190	0.0458522		AT1G24150	0.0429302
AT1G43580	0.0621756		AT3G10210	0.0457609		AT1G77370	0.042921
AT2G33380	0.0621197		AT1G79730	0.0455979		AT3G48090	0.0428383
AT4G37000	0.0620694		AT3G29035	0.0455975		AT1G48440	0.0428137
AT3G13180	0.0620489		AT4G24620	0.0454226		AT3G08710	0.0428119
AT3G62170	0.0619598		AT5G07360	0.0454059		AT5G64290	0.0427883
AT2G15000	0.0619545		AT4G31350	0.0453938		AT2G01540	0.042727
AT5G50360	0.0618636		AT2G40100	0.0453529		AT1G16220	0.0425464
AT1G22920	0.0617798		AT3G56910	0.0453202		AT2G43810	0.0424966
AT5G15550	0.0617419		AT1G52590	0.0452493		AT5G23920	0.042395
AT5G24490	0.0616512		AT4G27780	0.045233		AT2G27140	0.0423439
AT2G36540	0.061584		AT2G40570	0.0451811		AT2G33470	0.04232
AT3G44630	0.0615615		AT4G19880	0.0451578		AT5G15230	0.0422885
AT3G12080	0.0615377		AT1G12840	0.0451345		AT5G61010	0.0421787
AT5G39880	0.0614944		AT4G35220	0.0451041		AT4G18422	0.0420639
AT3G06310	0.0614449		AT5G43470	0.0450763		AT5G57590	0.0419632
AT4G11420	0.0613728		AT2G43060	0.0450666		AT3G13790	0.0419347
AT3G06290	0.0613121		AT1G04350	0.0450088		AT5G20230	0.0419239
AT2G01680	0.0612859		AT1G10470	0.0449238		AT1G24520	0.041879
AT4G19110	0.061285		AT5G53440	0.0448105		ATMG00470	0.0418248
AT4G18530	0.0611849		AT5G63530	0.0448033		AT5G28150	0.0418223
AT4G32340	0.0611085		AT3G46420	0.0447706		AT5G28640	0.0417804
AT1G67860	0.0610852		AT3G12080	0.0446807		AT4G30140	0.0417377
AT5G35320	0.0610639		AT2G18328	0.0446579		AT3G47490	0.041705
ATCG00800	0.0609945		AT3G07780	0.0446307		AT3G57190	0.0416914
AT1G70000	0.0609818		AT1G20920	0.0444859		AT1G08540	0.0416786
AT5G13100	0.0609175		AT3G14240	0.0444338		AT4G25550	0.0414065
AT1G04620	0.0607193		AT3G63110	0.0444047		AT1G66130	0.0414036
AT5G25780	0.0607008		AT1G27300	0.0443078		AT2G39020	0.041383
AT4G02280	0.0605966		AT3G01850	0.0442803		AT1G61790	0.0413559
AT4G02420	0.0605577		AT4G37370	0.04415		AT1G64280	0.0413299
AT5G59780	0.0605233		AT4G02930	0.0441284		AT3G52840	0.0412992
AT1G42550	0.0604888		AT3G11780	0.0439915		AT1G02750	0.0412658
AT1G12310	0.0604578		AT1G66340	0.0438477		AT3G19960	0.0411983
AT4G20020	0.0604125		AT5G39990	0.0438194		AT5G66810	0.0411765
AT2G39470	0.0603784		AT5G13800	0.0438122		AT5G19330	0.0411287
AT1G35190	0.0603624		AT2G36830	0.0437914		AT4G10140	0.0411279
AT1G52420	0.0603171		AT3G51950	0.0436898		AT5G59290	0.0411175
AT1G64170	0.0602354		AT2G35390	0.0436029		AT1G43580	0.0411173
AT3G02310	0.0601162		AT5G28830	0.0435988		AT1G52590	0.0410854
AT3G21560	0.0601131		AT4G22513	0.0435868		AT1G67490	0.0410772
AT3G63030	0.0600744		AT1G77350	0.0435655		AT4G00330	0.0410635
AT5G37480	0.060068		AT2G44820	0.0435638		AT4G33150	0.0410595
AT2G29070	0.0599868		AT3G12400	0.0435608		AT2G30250	0.0410177
AT1G29900	0.0598103		AT5G47770	0.043538		AT3G51620	0.0410177
AT1G68140	0.0597789		AT1G47640	0.0435081		AT1G19990	0.0409704
AT5G50400	0.0597514		AT5G49020	0.0435055		AT2G37620	0.0409526
AT5G48370	0.0595576		AT3G54860	0.0434979		AT4G37040	0.0409497
AT5G04360	0.0594323		AT1G24160	0.0434869		AT3G27280	0.0408813
AT1G71695	0.0593735		AT4G16390	0.0434367		AT4G01710	0.0408795
AT5G11960	0.0593528		AT4G11330	0.043406		AT5G10400	0.0408605
AT2G30766	0.0592968		AT4G30650	0.0433845		AT3G09660	0.0408174
AT4G10040	0.0592624		AT3G15030	0.0433724		AT5G09330	0.0407665
AT1G02920	0.059234		AT1G02750	0.0433489		AT5G14970	0.0407507
AT5G58590	0.0591816		AT1G22160	0.0433377		AT2G48100	0.0407267
AT1G15250	0.0591732		AT3G12050	0.0433102		AT1G19770	0.0407211
AT4G15630	0.0591679		AT2G32150	0.0432439		AT1G18950	0.0406966
AT5G49760	0.0591008		AT2G37130	0.0431979		AT2G26340	0.0406049
AT5G28750	0.0590546		AT1G07040	0.0431939		AT1G67690	0.0405282
AT2G24860	0.0589575		AT2G45670	0.043186		AT5G58140	0.0404832
AT1G06220	0.0588887		AT1G14670	0.0431439		AT5G37370	0.0404809
AT4G29110	0.0588716		AT5G49680	0.043112		AT2G43590	0.0404724
AT2G14750	0.0588588		AT2G31800	0.0430966		AT1G70830	0.0403118
AT3G55010	0.0588449		AT4G18480	0.0430885		AT4G26870	0.0402723
AT3G57050	0.0588119		AT1G32810	0.0429786		AT1G49470	0.0402416
AT5G23940	0.0587941		AT5G50200	0.0429664		AT1G67710	0.0401465
AT4G08980	0.058779		AT5G09225	0.0429055		AT3G22104	0.0400842
AT4G02720	0.058654		AT5G28500	0.0428321		AT4G14710	0.0400543
AT1G75460	0.0585991		AT2G37410	0.0428167		AT5G58060	0.0400161
AT5G07530	0.058595		AT2G29160	0.0428064		AT1G74090	0.0399466
AT3G08770	0.0585826		AT1G59580	0.0426715		AT1G33040	0.0399114
AT5G21274	0.0585743		AT1G76450	0.0426618		AT3G18370	0.0398909
AT5G47310	0.0585684		AT4G30890	0.0425017		AT3G22060	0.0398379
AT1G72170	0.058561		AT2G05630	0.0425009		AT1G74960	0.0398092
AT1G50430	0.0584977		AT3G22530	0.0424808		AT4G32070	0.0397589
AT5G55180	0.0584071		AT1G29400	0.0424704		AT2G41380	0.0397331
AT5G63030	0.0583917		AT5G26800	0.0424671		AT5G59780	0.0396886
AT3G56650	0.0583634		AT2G18740	0.0424398		AT4G10300	0.0396575
AT1G13900	0.0583547		AT4G13830	0.0424086		AT5G54750	0.0396552
AT3G12400	0.0583418		AT3G63400	0.0423488		AT5G58575	0.0396207
AT4G29120	0.0583405		AT3G49430	0.0423164		AT2G21240	0.0395296
AT1G62040	0.0582763		AT2G39210	0.0423126		AT3G46820	0.0395136
AT1G25260	0.0582169		AT1G13380	0.0423083		AT3G01860	0.0394573
AT4G36850	0.0581712		AT1G20430	0.0423017		AT1G29950	0.0394108
AT5G37350	0.0581304		AT5G39880	0.0422611		AT5G63180	0.0393576
AT4G01370	0.0581001		AT1G13000	0.0422533		AT4G10450	0.0393551
AT1G31550	0.057989		AT1G19140	0.0422168		AT1G04620	0.0393175
AT3G11945	0.0578933		AT3G55260	0.0422101		AT5G53890	0.0392447
AT1G45249	0.057809		AT3G54470	0.0422012		AT2G17420	0.0392442
AT5G26751	0.0577935		AT5G62460	0.0420407		AT3G01660	0.0392005
AT1G09932	0.0577573		AT1G67300	0.0420357		AT1G70710	0.0391866
AT5G62200	0.057746		AT3G28690	0.0420187		AT5G53530	0.0391665
AT5G61060	0.0577077		AT5G20730	0.0420136		AT5G50360	0.0391554
AT5G23630	0.0576023		AT1G09700	0.0419739		AT1G55480	0.0391448
AT5G44420	0.05745		AT4G12640	0.0419431		AT1G09430	0.0391424
AT2G30270	0.0572913		AT2G28230	0.0419124		AT3G17210	0.0391361
AT4G36515	0.0572761		AT1G48550	0.0418599		AT5G64380	0.039105
AT1G49970	0.0572675		AT5G61270	0.0418181		AT4G01070	0.0391012
AT3G07650	0.0571862		AT5G52040	0.0418141		AT3G57930	0.0390958
AT5G01010	0.0570782		AT1G09560	0.0417579		AT2G27110	0.0390899
AT5G14390	0.0570407		AT3G60260	0.0416883		AT3G50950	0.0390671
AT3G13226	0.0570247		AT2G43150	0.0416623		AT4G02250	0.0390566
AT3G20230	0.057003		AT3G25860	0.0416418		AT1G01820	0.0390529
AT5G07550	0.0569262		AT1G64360	0.0415556		AT5G45010	0.0390437
AT4G27580	0.0569257		AT2G38550	0.0415198		AT4G14580	0.0390389
AT4G35480	0.0568996		AT3G21140	0.0414668		AT1G25275	0.0390357
AT5G03440	0.0568596		AT5G49840	0.0414542		AT3G22630	0.0389979
AT3G06110	0.0568177		AT2G26770	0.0414446		AT4G38590	0.0389973
AT5G24120	0.0567829		AT5G11060	0.0414216		AT5G54870	0.038977
AT5G58060	0.0567729		AT1G53580	0.0413877		AT1G18730	0.0389548
AT1G05150	0.0567608		AT2G39700	0.0413696		AT4G30200	0.0389193
AT5G39340	0.056751		AT3G15970	0.0413403		AT5G62700	0.0388934
AT5G57540	0.0566727		AT1G01350	0.04133		AT5G57655	0.0388389
AT2G17350	0.056662		AT5G17070	0.041298		AT5G02790	0.0388198
AT1G01510	0.0566416		AT2G29070	0.0412951		AT3G25120	0.0388049
AT3G43600	0.0566164		AT1G64355	0.041269		ATCG00430	0.0387935
AT2G21150	0.0566046		AT4G16660	0.0412686		AT2G35040	0.0387692
AT5G54750	0.0565515		AT3G25530	0.0412621		AT5G51880	0.0387602
AT5G11920	0.0565014		AT4G10330	0.0412371		AT1G72640	0.0387523
AT1G66130	0.0564931		AT3G06320	0.0412116		AT5G64770	0.0387288
AT1G66880	0.0564638		AT5G25060	0.041198		AT5G08050	0.0387242
AT3G16240	0.0564346		AT3G03870	0.0411692		AT3G29035	0.0387195
AT1G27480	0.0564302		AT3G15710	0.0411304		AT5G62200	0.0386972
AT5G52960	0.0563459		AT5G58620	0.0410771		AT4G27440	0.0386934
AT5G61220	0.0563133		AT2G37520	0.04105		AT3G52240	0.0386863
AT4G34555	0.0563074		AT1G80460	0.0410211		AT5G48545	0.0386759
AT2G01290	0.0562644		AT3G05940	0.0409567		AT3G51880	0.0386323
AT2G32810	0.0562176		AT4G38980	0.040916		AT1G35340	0.0385724
AT1G11850	0.0561978		AT1G19920	0.0408504		AT3G49430	0.0385643
AT2G39020	0.0561816		AT3G48360	0.0408286		AT1G49975	0.0385588
AT1G10155	0.0560902		AT1G28120	0.0408161		AT4G00490	0.038551
AT4G12300	0.0560837		AT1G78500	0.0408089		AT1G50640	0.0385284
AT2G43850	0.0560517		AT3G05420	0.0408037		AT2G45170	0.0385239
AT2G17870	0.0560495		AT4G32350	0.0407483		AT1G12050	0.0384715
AT3G10610	0.0559711		AT4G30450	0.0407175		AT3G59400	0.0383888
AT5G11450	0.0559348		AT5G09250	0.0406614		AT1G02130	0.0383627
AT1G07887	0.0558683		AT1G09330	0.0405968		AT1G04350	0.0383308
AT5G37850	0.055824		AT1G24170	0.0405794		AT4G03560	0.0383151
AT5G64880	0.0557775		AT1G07200	0.0405459		AT1G09200	0.038275
AT3G03890	0.0557731		AT5G59780	0.0405104		AT3G07670	0.0382647
AT2G41140	0.0556638		AT4G01710	0.0404875		AT1G26770	0.0382613
AT3G53610	0.0556635		AT3G13845	0.0404679		AT4G05530	0.0382554
AT5G46030	0.0555595		AT5G56900	0.0404313		AT5G56680	0.0382489
AT1G22690	0.0555228		AT2G20930	0.0404213		AT2G16430	0.038226
AT1G53590	0.0555181		AT5G24460	0.0404189		AT4G28860	0.0381761
AT5G63180	0.0555159		AT3G06150	0.0403969		AT5G27930	0.0381186
AT2G35040	0.0555006		AT5G63640	0.0403859		AT1G78150	0.0381033
AT4G14660	0.0555		AT5G64290	0.040339		AT5G58350	0.0380584
AT5G46250	0.055483		AT2G39000	0.0403354		AT4G36010	0.0380157
AT1G53510	0.0554066		AT5G11480	0.0403306		AT4G37990	0.0380079
AT5G13410	0.0554036		AT4G35480	0.0403098		AT2G36830	0.0380068
AT3G48200	0.0554021		AT5G55730	0.0402742		AT3G04930	0.0379921
AT5G33125	0.055379		AT2G42790	0.0402661		AT4G28300	0.0379255
AT1G71410	0.0553789		AT1G08780	0.0402209		AT2G03390	0.0379252
AT5G27760	0.0553682		AT3G15630	0.0402135		AT5G53440	0.0378987
AT1G71270	0.0553285		AT2G21385	0.0402032		AT3G21390	0.0378829
AT2G32600	0.055326		AT5G57590	0.0401744		AT2G28600	0.037872
AT5G56660	0.055323		AT1G73480	0.0400966		AT3G10260	0.0378704
AT1G78300	0.0553212		AT2G22660	0.0400597		AT5G64050	0.0378364
AT3G51660	0.0552877		ATMG00470	0.0400476		AT2G32690	0.0378243
AT1G02750	0.0551653		AT1G33040	0.0400472		AT1G74950	0.037792
AT3G56510	0.0551309		AT5G66320	0.0400049		AT3G48990	0.0377841
AT3G62940	0.0550629		AT1G66070	0.0400038		AT3G49530	0.0377523
AT1G07820	0.0550312		AT5G05170	0.0399994		AT4G39330	0.0377497
AT1G61800	0.0549049		AT3G50810	0.0399918		AT2G24160	0.0377319
AT2G26680	0.0548705		AT1G27970	0.0399678		AT2G03510	0.0377312
AT5G66400	0.0548286		AT1G62480	0.0399513		AT5G61500	0.0377085
AT5G07580	0.0548202		AT1G12800	0.0399301		AT5G28740	0.0376892
AT4G28470	0.0546919		AT5G32470	0.0399047		AT4G32860	0.0376559
AT5G24020	0.054682		AT5G52390	0.0398825		AT1G04520	0.0376306
AT3G17840	0.0546708		AT3G02710	0.0398377		AT1G10470	0.0375819
AT5G01990	0.0545789		AT1G18850	0.0397458		AT1G52420	0.0375669
AT3G14210	0.0545259		AT5G66050	0.0397206		AT5G65840	0.0374442
AT1G58180	0.054488		AT1G16310	0.0397085		AT5G08660	0.0374391
AT2G46490	0.0544747		AT4G28260	0.0396974		AT1G26830	0.0373788
AT1G06360	0.0544468		AT3G10860	0.0396902		AT3G43800	0.0373605
AT5G52040	0.0544403		AT3G06450	0.039689		AT5G15600	0.0373553
AT1G70780	0.0544153		AT4G10970	0.0396855		AT1G55680	0.0373301
ATCG00065	0.0542874		AT1G02920	0.0396485		AT3G22520	0.0373299
AT2G25830	0.0542551		AT4G33580	0.039637		AT3G61310	0.0373292
AT3G61220	0.0541674		AT3G24050	0.0396084		AT5G61770	0.0373243

### Sheet: RFE
LEAF SURFACE TEMPERATURE			PETIOLE LENGTH RATIO			LEAF ASPECT RATIO
Genes	Overall		Genes	Overall		Genes	Overall
AT3G21560	4.39034		AT1G21780	2.37596		AT4G01995	2.04559
AT5G48250	3.96718		AT3G13940	1.85294		AT4G30140	1.35559
AT5G24120	3.9671		AT1G24147	1.62937		AT1G29950	1.2961
AT1G09350	3.72384		AT1G54100	1.28407		AT5G41660	1.26718
AT1G61800	3.50867		ATCG00140	1.24691		AT3G46070	1.25396
AT1G53230	2.91809		AT5G48180	1.24543		AT5G28640	1.2305
AT1G68050	2.48762		AT5G24120	1.24047		AT5G08650	1.2246
AT2G40080	2.25603		AT1G80360	1.14866		AT3G59400	1.13307
AT4G18422	1.99153		AT3G62770	1.08442		AT3G49260	1.09033
AT5G44110	1.98577		AT3G53560	1.07928		AT4G27652	1.06729
AT4G32800	1.9637		AT5G27520	1.05408		AT5G17770	1.04906
AT5G42900	1.92648		AT4G29030	1.05361		ATCG00110	1.00903
AT1G76790	1.90002		AT1G64360	1.04166		AT3G29160	0.976102
AT1G13260	1.83426		AT5G20050	1.03071		AT1G74440	0.969554
AT4G33980	1.79609		AT4G37520	1.02898		AT2G28190	0.960466
AT1G71030	1.78059		AT1G73080	1.02728		AT1G10830	0.958945
AT5G03210	1.71478		AT3G57930	1.02549		AT5G18500	0.954193
AT1G15250	1.68559		AT1G76730	1.02426		AT3G19720	0.907027
AT3G11120	1.67839		AT3G63400	1.01249		AT5G45410	0.903703
AT2G38940	1.6148		AT3G16940	1.0021		AT1G13900	0.902775
AT4G08300	1.55469		AT2G20740	1.00098		AT3G56140	0.89889
AT3G02380	1.51677		AT2G40410	0.987488		AT1G21400	0.892677
AT5G60680	1.50228		AT3G58970	0.986621		AT4G23180	0.891686
AT1G52600	1.49342		AT2G47880	0.980171		AT2G25490	0.879184
AT1G68520	1.47261		AT5G08740	0.978654		AT5G63130	0.874486
AT4G12300	1.45411		AT3G11820	0.976704		AT5G16650	0.873235
AT1G70640	1.43871		AT5G65280	0.976233		AT3G62190	0.861054
AT5G61590	1.40866		AT1G62480	0.976174		AT4G39680	0.859946
AT3G57880	1.39397		AT3G01470	0.947096		AT1G16220	0.859942
AT2G32800	1.37289		AT1G70410	0.933539		AT1G48650	0.857506
AT3G06290	1.33556		AT1G49970	0.931559		AT5G58003	0.855177
ATCG00340	1.30101		AT5G11490	0.916348		AT4G16520	0.843377
AT4G18530	1.30098		AT5G62910	0.913012		AT1G56045	0.840757
AT5G02740	1.2462		AT5G24490	0.912568		AT5G55140	0.833686
AT1G02930	1.24338		AT1G67720	0.912252		AT3G23940	0.825047
AT5G11260	1.23635		AT5G09250	0.905248		ATCG01010	0.819899
AT1G73870	1.22818		AT1G54490	0.903053		AT2G44620	0.816205
AT5G17050	1.209		AT2G01670	0.902635		AT1G12850	0.808359
AT5G20150	1.20168		AT4G02970	0.898655		AT3G49870	0.805991
AT4G21660	1.17082		AT4G35270	0.89769		AT3G57560	0.798598
AT1G05150	1.14534		AT1G53310	0.893371		AT4G02680	0.795995
AT4G21105	1.13509		AT4G26080	0.890939		AT5G24770	0.794464
AT2G35040	1.13064		AT4G21210	0.888425		AT3G19630	0.785426
AT3G54650	1.13		AT1G18850	0.880779		AT1G09010	0.785204
AT1G04240	1.11105		AT5G03350	0.880714		AT4G12790	0.784269
AT1G51690	1.10572		AT2G25730	0.880093		AT3G52870	0.782755
AT5G46710	1.0935		AT1G02300	0.877184		AT1G67690	0.781282
AT5G27970	1.0923		AT3G01660	0.876177		AT1G02820	0.778072
AT2G46680	1.08352		AT1G73490	0.867145		AT5G11330	0.77736
AT1G09765	1.06864		AT2G32080	0.866756		AT1G04560	0.77581
AT3G53400	1.06047		AT2G26400	0.866327		AT5G60615	0.769864
AT4G32130	1.05894		AT4G00330	0.864201		AT5G46030	0.765234
AT3G13224	1.05469		AT3G08770	0.857023		AT1G24160	0.761178
AT3G28920	1.04729		AT1G32700	0.853843		AT1G18270	0.759983
AT1G48790	1.04359		AT4G30210	0.853647		AT3G02050	0.755946
AT3G07780	1.03331		AT1G25450	0.853256		AT2G18710	0.752715
AT2G37130	1.03189		AT2G40205	0.851121		AT4G27700	0.751603
AT1G26180	1.02712		AT3G59780	0.850435		AT1G07830	0.749215
AT4G19450	1.0259		AT4G25730	0.845196		AT1G70710	0.747055
AT1G77120	1.02587		AT3G62960	0.844899		AT1G27350	0.746584
AT2G05170	1.01769		AT1G67960	0.843397		AT3G50000	0.745822
AT1G18440	1.01738		AT3G06080	0.840754		AT1G70420	0.745817
AT2G23390	1.01303		AT2G05840	0.837889		AT4G31340	0.744826
AT3G07650	1.01024		AT5G56500	0.836669		AT5G66900	0.744589
AT1G28120	1.00767		AT5G58060	0.836663		AT1G43190	0.743388
AT5G11070	1.0066		AT1G12580	0.826547		AT5G44400	0.742894
AT5G44120	1.00535		AT1G25280	0.826084		AT4G23140	0.742849
AT5G48870	0.996248		AT2G29650	0.824489		AT1G02000	0.741281
AT1G08570	0.985474		AT1G29310	0.823663		AT5G58230	0.739368
AT1G80480	0.983179		AT3G04910	0.812469		AT1G65790	0.73661
AT3G09100	0.980597		AT1G78460	0.809187		AT3G55460	0.735909
AT4G29110	0.980168		AT5G67600	0.804825		AT2G29210	0.735281
AT1G58180	0.977564		AT5G59500	0.80364		AT5G16110	0.733307
AT5G51180	0.977498		AT4G37260	0.80219		AT5G52450	0.732716
AT5G40760	0.973548		AT1G13980	0.801809		AT3G20770	0.731628
AT5G62290	0.970874		AT3G52920	0.801698		AT1G72050	0.731489
AT3G16290	0.970389		AT3G27570	0.79857		AT2G31070	0.729343
ATCG00550	0.965786		AT1G66390	0.797034		ATCG00480	0.728851
AT1G68140	0.965332		AT3G29180	0.787028		AT5G23440	0.728654
AT4G01660	0.962066		AT1G15280	0.786436		AT5G27830	0.725472
AT1G54780	0.955852		AT5G26770	0.785508		AT1G10657	0.725439
AT2G40750	0.954556		AT1G08820	0.783074		AT1G07630	0.723346
AT5G01520	0.948159		AT5G11650	0.779298		AT3G23050	0.720121
AT3G20310	0.942959		AT5G13570	0.77879		AT4G16390	0.718441
AT4G13340	0.942215		AT4G13500	0.778281		AT1G18250	0.717355
AT5G10470	0.939345		AT5G62790	0.769569		AT5G24020	0.716929
AT1G73960	0.938979		AT1G36390	0.762841		AT4G18810	0.716475
AT3G09850	0.933571		AT2G04160	0.762793		AT4G16857	0.71417
AT5G61510	0.933191		AT4G19003	0.762534		AT2G44680	0.713715
AT5G60540	0.929468		AT5G18520	0.759135		AT5G57580	0.711198
AT2G26000	0.919458		AT2G43330	0.7552		AT4G33090	0.709918
AT1G63090	0.917257		AT3G47990	0.753495		AT1G77750	0.709796
AT5G21940	0.915048		AT3G54920	0.749051		ATCG00340	0.707293
AT3G62550	0.904505		AT4G16760	0.747768		AT1G17290	0.706334
AT5G07360	0.898317		AT1G72320	0.745838		AT4G13500	0.704219
AT1G29195	0.896587		AT2G37680	0.743251		AT2G42130	0.701048
AT2G17450	0.893268		AT2G38550	0.742454		AT4G03060	0.700763
AT5G11580	0.893116		AT1G73650	0.741776		AT4G33740	0.700252
AT1G56600	0.892525		AT4G09030	0.741548		AT3G20310	0.699619
AT2G27050	0.891274		AT1G54380	0.74062		AT4G39540	0.698674
AT3G06650	0.88899		AT4G30650	0.740299		AT2G33380	0.696528
AT3G54300	0.882512		AT1G70610	0.740253		AT1G24150	0.692226
AT1G71810	0.880995		AT3G12600	0.739558		AT1G49470	0.692191
AT2G41940	0.879924		AT5G14950	0.73879		AT5G14380	0.691892
AT3G07850	0.879827		AT3G59770	0.735307		AT3G05690	0.690691
AT2G29650	0.878487		AT4G18070	0.735038		AT4G38160	0.688741
AT4G19110	0.87816		AT3G57880	0.73176		AT1G77810	0.688395
AT4G16180	0.877705		AT4G20320	0.730579		AT1G25220	0.68653
AT3G20250	0.875536		AT2G22170	0.730429		AT1G19880	0.686506
AT3G15450	0.865003		AT5G28750	0.729562		AT5G59870	0.685643
AT5G14910	0.863951		AT1G27770	0.729046		AT2G20270	0.685639
AT1G62200	0.862375		AT1G22610	0.72897		AT2G45790	0.685625
AT5G19450	0.858825		AT1G77510	0.727838		AT2G07360	0.684797
AT3G13050	0.856294		AT2G28390	0.726167		AT4G34960	0.684725
AT3G05800	0.856005		AT1G14880	0.72529		AT1G22430	0.683951
AT4G29120	0.855942		AT2G41830	0.724059		AT5G39520	0.683116
AT2G40130	0.854527		AT2G46680	0.723062		AT1G55325	0.682333
AT2G33310	0.852734		AT2G23340	0.720798		ATCG00130	0.682107
AT2G28390	0.848102		AT5G25890	0.720363		AT5G54130	0.681316
AT3G50770	0.846943		AT2G16700	0.716841		AT3G62360	0.680458
AT2G37020	0.844874		AT1G29400	0.716072		AT4G16442	0.680067
AT1G55680	0.84337		AT5G11560	0.715531		AT3G51880	0.678219
AT4G11280	0.842408		AT5G12420	0.715146		AT2G29350	0.677875
AT1G06960	0.841431		AT5G60470	0.714407		AT3G61280	0.676903
AT1G23900	0.840715		AT2G46370	0.713023		AT5G64370	0.670913
AT1G78850	0.84029		AT4G34490	0.711615		AT5G39660	0.670336
AT1G02820	0.840213		AT3G18080	0.71038		ATCG00670	0.666865
AT4G33630	0.839505		AT2G21290	0.709755		AT5G53360	0.665905
AT1G20770	0.834913		AT5G15600	0.708201		AT1G07050	0.665549
AT5G47550	0.83387		AT1G02410	0.706222		AT4G17640	0.659869
AT4G29033	0.833677		AT5G06060	0.705993		AT1G76130	0.659262
AT1G28150	0.832878		AT4G25140	0.705905		AT2G26810	0.657335
AT1G59900	0.832514		AT3G24550	0.704055		AT5G42670	0.655857
AT3G26740	0.830245		AT3G27050	0.703108		AT1G27000	0.651256
AT2G40880	0.828614		AT5G66510	0.70288		AT3G18940	0.648853
AT1G78460	0.828126		AT3G07770	0.700702		AT5G18200	0.64871
AT4G37550	0.82566		AT1G08110	0.698928		AT1G51070	0.64849
AT3G22520	0.823151		AT3G56400	0.69826		AT3G44670	0.648285
AT3G21150	0.822497		AT4G31480	0.69769		AT5G27150	0.647497
AT5G06340	0.817866		AT4G31750	0.69086		AT5G07830	0.645185
AT2G17220	0.815775		AT4G17790	0.690153		AT3G12580	0.645042
AT1G68500	0.815765		AT1G30260	0.688103		AT3G13910	0.644764
AT2G02120	0.815309		AT2G26210	0.687378		ATCG00380	0.644068
AT1G69530	0.814509		AT2G35630	0.686266		AT1G52030	0.643698
AT3G49670	0.814351		AT1G28200	0.685716		AT4G35890	0.643587
AT1G29950	0.809424		AT1G29250	0.684843		AT1G72700	0.643443
AT4G02940	0.809032		AT3G57240	0.683681		AT4G36110	0.641892
AT1G31420	0.808814		AT4G25340	0.683558		AT5G13810	0.641772
AT5G63810	0.806268		AT5G61640	0.683176		AT1G74450	0.64138
AT2G26400	0.805649		AT3G28860	0.682472		AT1G22700	0.640382
AT3G53000	0.805139		AT1G77810	0.682451		AT4G12320	0.640154
AT5G43060	0.80359		AT4G25650	0.681328		AT4G08540	0.638771
AT1G20110	0.803442		AT1G75280	0.680513		AT2G33470	0.638543
AT5G18200	0.802565		AT3G54090	0.677406		AT1G67930	0.638441
AT5G13780	0.80237		AT3G14680	0.677263		AT1G22920	0.638335
AT1G29340	0.801265		AT5G09330	0.677262		AT1G69490	0.636636
AT3G44720	0.800897		AT5G24780	0.676469		AT2G07180	0.635958
AT2G43850	0.800131		AT3G48990	0.675212		AT4G01870	0.635823
AT5G39660	0.796878		AT5G49730	0.675031		AT4G24960	0.634291
AT1G03330	0.795121		AT2G33860	0.674215		ATCG00440	0.633772
AT5G17840	0.794996		AT1G45110	0.673203		AT4G11280	0.633625
AT4G27800	0.794882		AT3G62790	0.671808		AT5G58420	0.632216
AT3G59990	0.794681		AT5G45010	0.67081		AT4G00026	0.630442
AT2G17540	0.794366		AT3G53340	0.670575		AT4G05090	0.630026
AT3G22600	0.794199		AT3G57490	0.670243		AT5G55130	0.629114
AT1G73990	0.792208		AT1G67500	0.669456		AT3G23170	0.628636
AT4G29100	0.79214		AT5G03280	0.668431		AT5G01520	0.626431
AT1G53310	0.790681		AT5G36910	0.667588		AT3G24480	0.625573
AT4G11420	0.790366		AT4G23990	0.666786		AT1G01725	0.624523
AT1G07180	0.790227		AT1G02205	0.665822		AT2G01450	0.624405
AT4G33240	0.789841		AT5G65140	0.665755		AT1G09740	0.623386
AT5G08660	0.789616		AT1G43560	0.66464		AT4G12230	0.623218
AT3G20820	0.785064		AT4G30440	0.664382		AT5G64080	0.618034
AT1G52760	0.784377		AT1G69940	0.664269		AT4G19450	0.618025
AT1G55000	0.782295		AT5G27560	0.663404		AT5G20230	0.617834
AT5G34850	0.778605		AT5G19240	0.663315		AT2G03667	0.617602
AT5G10460	0.777783		AT3G53520	0.662081		AT1G03630	0.617181
AT2G34560	0.777645		AT4G15930	0.661656		AT1G71190	0.61709
AT2G47040	0.777491		AT1G68660	0.66143		AT1G52930	0.616936
AT5G07370	0.775941		AT3G49580	0.658541		AT3G43810	0.616365
AT3G07470	0.775932		AT3G16700	0.658428		AT4G16760	0.615006
AT4G36010	0.775024		AT5G46730	0.657153		AT4G27870	0.614888
AT2G47420	0.773505		AT1G32070	0.657111		AT4G29520	0.614758
AT1G47640	0.771859		AT1G03160	0.656915		AT1G13245	0.614558
AT3G54900	0.771676		AT3G52950	0.656441		AT2G46340	0.610697
AT2G39970	0.770346		AT1G66340	0.654093		AT5G39760	0.610256
AT1G10340	0.770065		AT5G59310	0.653383		AT4G36540	0.609637
AT2G38130	0.769793		AT1G63470	0.652195		AT1G12845	0.609307
AT3G20970	0.768322		AT4G24220	0.649978		AT5G53460	0.60672
AT5G56350	0.765689		AT2G38660	0.649841		AT2G47910	0.606586
AT4G19860	0.765014		AT5G32440	0.649119		AT1G19770	0.606311
AT3G59110	0.764593		AT3G05420	0.646187		AT3G49360	0.606234
AT5G22545	0.763903		AT3G53670	0.64491		AT5G45190	0.605596
AT5G09250	0.763868		AT5G11200	0.644114		AT5G53620	0.604376
AT5G08760	0.761972		AT3G17700	0.643934		AT2G15480	0.60407
AT2G28600	0.761291		AT2G27170	0.643267		AT4G39280	0.603675
AT2G02450	0.761188		ATCG00690	0.642804		AT5G49980	0.603417
AT2G33600	0.761124		AT5G59870	0.641952		AT5G55610	0.603088
AT4G32720	0.760623		AT2G44620	0.641841		AT2G18328	0.602692
AT3G29240	0.759669		AT1G22280	0.641818		AT1G23900	0.600422
AT4G21750	0.759603		AT2G32070	0.640902		AT1G30530	0.598112
AT5G49740	0.759409		AT3G02250	0.640376		AT1G08510	0.598102
AT4G37460	0.757024		AT4G25360	0.639316		AT5G01870	0.59802
AT1G52200	0.756927		AT2G29995	0.638365		AT1G68660	0.597892
AT1G30260	0.755982		AT1G77000	0.637561		AT1G13020	0.59674
AT5G07322	0.755911		AT4G25030	0.637523		AT5G43320	0.596552
AT4G11010	0.755468		AT1G04570	0.636968		AT1G03330	0.596167
AT3G12080	0.755207		AT1G13690	0.636803		AT2G29460	0.595488
AT5G03080	0.752761		AT5G53970	0.636084		AT3G60520	0.595148
AT1G74230	0.751814		AT3G16760	0.635972		ATCG01020	0.59447
AT1G31300	0.751281		AT3G15530	0.635068		AT2G32540	0.591121
AT5G45890	0.751128		AT1G69935	0.634245		AT1G09350	0.59059
AT1G77940	0.750078		AT2G24395	0.634035		AT1G62390	0.590242
AT3G05840	0.749787		AT1G23140	0.633925		AT1G72640	0.589743
AT3G57530	0.749338		AT2G33410	0.632982		AT1G50670	0.589638
AT4G33710	0.748507		AT2G17520	0.632886		AT1G70190	0.586996
AT2G45340	0.74842		AT1G49300	0.632803		AT1G21000	0.586877
AT1G21310	0.747519		AT1G65010	0.632001		AT2G21960	0.585554
AT3G28730	0.747482		ATCG00480	0.631125		AT2G41250	0.582998
AT1G70000	0.74735		AT4G34640	0.630751		AT2G43360	0.582735
AT1G76590	0.744483		AT1G02130	0.630436		AT1G68120	0.581904
AT1G22160	0.742876		AT4G36540	0.6301		AT3G20230	0.581286
AT2G45810	0.742024		AT2G37020	0.630072		AT3G58970	0.581095
AT1G06130	0.741145		AT5G56260	0.629394		AT5G63180	0.580608
AT5G64460	0.74048		AT4G08074	0.629303		AT5G15490	0.579911
AT3G16830	0.739691		AT2G36250	0.628834		AT5G44568	0.579644
AT1G55350	0.739103		AT3G13360	0.627864		AT5G59430	0.578749
AT1G16260	0.737357		AT4G19160	0.627858		AT4G26640	0.578016
AT2G46330	0.73541		AT1G01820	0.627532		AT1G19700	0.57781
AT4G38860	0.733577		AT4G27640	0.626142		AT5G63030	0.576697
AT4G32340	0.732255		AT1G78670	0.622661		AT1G23150	0.576533
AT5G54280	0.731882		AT5G03370	0.620124		AT3G54010	0.576403
AT1G62570	0.730848		AT4G14660	0.620039		AT1G48440	0.575258
AT5G60640	0.730561		AT1G08370	0.619842		AT3G22060	0.573879
AT5G42030	0.72977		AT4G02420	0.619149		AT1G22280	0.57329
AT2G21385	0.729757		AT3G56860	0.618139		AT4G36250	0.572679
AT1G73840	0.729748		AT1G50640	0.61763		AT2G20120	0.572083
AT1G61620	0.727634		AT1G13380	0.617243		AT5G60030	0.571841
AT5G39880	0.727391		AT1G15290	0.617041		AT4G33080	0.5715
AT5G52370	0.72718		AT3G29170	0.616586		AT5G02710	0.57141
AT4G33080	0.726093		AT2G21120	0.615858		AT3G23910	0.570953
ATCG00500	0.726059		AT5G54500	0.615366		AT5G15460	0.57071
AT4G15910	0.725448		AT1G04260	0.614234		AT4G17030	0.570672
AT3G17670	0.724883		AT5G36940	0.613954		AT4G26870	0.569037
AT1G69480	0.724173		AT4G33040	0.613661		AT4G00060	0.567251
AT1G66700	0.723963		AT3G61150	0.613535		AT5G67385	0.566817
AT3G03940	0.721648		AT2G30270	0.613293		AT5G66510	0.566813
AT5G27760	0.720251		AT5G47610	0.613099		AT4G39970	0.566782
AT1G31550	0.718252		AT1G49050	0.612348		AT5G49720	0.56628
AT3G52710	0.718203		AT3G49870	0.612009		AT4G33670	0.566232
AT5G60400	0.717577		AT1G52420	0.611934		AT1G61620	0.56556
AT1G08520	0.717056		AT4G37680	0.611858		AT1G22200	0.56518
AT4G23460	0.714389		AT3G63250	0.611542		AT4G23270	0.563814
AT4G34240	0.714041		AT4G24920	0.609902		AT2G03390	0.562287
AT1G74100	0.713698		ATCG00300	0.609326		AT3G57190	0.561946
AT1G36310	0.713228		AT5G04280	0.608936		AT4G24810	0.561946
AT4G13670	0.712253		AT3G04210	0.608457		AT1G70780	0.561129
AT2G37520	0.712029		AT3G23940	0.607977		AT1G64390	0.561081
AT5G42310	0.71118		AT5G27740	0.607905		AT5G37370	0.560316
AT4G11650	0.708265		AT1G09870	0.606905		AT2G17120	0.558005
AT4G33070	0.706313		AT5G22740	0.605898		AT1G70090	0.557968
AT3G62530	0.704217		AT1G01140	0.605862		AT4G04920	0.55788
AT5G01450	0.704061		AT3G53400	0.605333		AT1G78460	0.557247
AT4G35480	0.701912		AT3G09830	0.605223		AT5G19550	0.555611
AT4G23140	0.701701		AT5G35200	0.604936		AT4G25140	0.555309
AT1G54490	0.701219		AT1G62600	0.604879		AT5G20070	0.554722
AT3G55360	0.70029		AT5G52420	0.604484		AT5G08760	0.554486
AT1G69220	0.700269		AT5G35980	0.603826		AT1G19150	0.554002
AT3G45190	0.700164		AT5G53890	0.603532		AT4G35220	0.553248
AT1G07110	0.699659		AT1G33040	0.602733		AT3G58030	0.553216
AT4G39540	0.699281		AT2G34780	0.602364		AT2G04240	0.551072
AT4G18170	0.699261		AT4G04570	0.602015		AT1G45170	0.550883
AT1G72750	0.699251		AT4G16750	0.601789		AT3G55980	0.549915
AT4G14110	0.69678		AT5G57815	0.600944		AT5G65950	0.549352
AT1G49050	0.696375		AT4G14220	0.598782		AT1G49710	0.549338
AT5G58060	0.695783		AT5G36890	0.596833		AT5G64200	0.548306
AT3G57230	0.695252		AT5G42960	0.596511		AT2G33600	0.548003
AT5G61500	0.694254		AT1G06700	0.596363		AT5G55190	0.546845
AT5G45190	0.694245		AT3G17609	0.596267		AT3G53560	0.546047
AT2G23670	0.694039		AT2G18660	0.59571		AT2G30470	0.545108
AT2G03730	0.69308		AT5G17510	0.595279		AT4G12720	0.540621
AT1G73390	0.691101		AT1G21400	0.594467		AT1G75680	0.539712
AT5G08060	0.690935		AT5G07580	0.593086		AT2G35830	0.539458
AT3G53900	0.6907		AT4G16857	0.592513		AT5G60340	0.539187
AT2G12040	0.690671		AT1G27480	0.592358		AT1G30210	0.538549
AT1G13830	0.689716		AT5G40240	0.592072		AT4G34640	0.537874
AT5G22020	0.68705		AT5G15970	0.591694		AT1G04400	0.537436
AT5G14060	0.686785		AT3G05930	0.589922		AT5G50800	0.537308
AT5G33370	0.685432		AT1G56230	0.588196		AT5G55180	0.537148
AT5G08420	0.685121		AT5G08040	0.588145		AT5G53530	0.536167
AT2G27760	0.684058		AT3G02710	0.583282		AT3G62310	0.534442
AT1G69700	0.683765		AT1G15130	0.582999		AT3G13200	0.533488
AT2G37600	0.681717		AT5G46710	0.582877		AT1G75930	0.531858
AT1G07200	0.680989		AT2G45470	0.58212		AT1G60190	0.531719
AT1G05300	0.680963		AT1G18440	0.581293		AT2G47640	0.531618
AT2G27810	0.680913		AT1G57750	0.581258		AT2G01260	0.531514
AT3G51860	0.679986		ATCG01040	0.580944		AT5G47320	0.531457
AT3G10405	0.67869		AT1G12810	0.580525		AT5G49460	0.530826
AT1G70940	0.677224		AT1G56610	0.580221		AT2G35510	0.530449
AT3G17810	0.677133		AT5G19540	0.577904		AT1G24530	0.530128
