## Supplementary material for "Molecular and phenotypic footprints of climate in native *Arabidopsis thaliana*": Data S13

### Sheet: Temperature
Genes	Model
AT1G01120	FULL
AT1G01240	RFE
AT1G01520	FULL
AT1G01540	FULL
AT1G01720	LASSO
AT1G01940	FULL
AT1G02305	FULL
AT1G02820	RFE
AT1G02920	RFE
AT1G03220	LASSO
AT1G03610	FULL
AT1G03740	RFE
AT1G03880	LASSO+RFE
AT1G04400	FULL
AT1G04430	FULL
AT1G04560	FULL
AT1G05270	FULL
AT1G05510	LASSO
AT1G07280	RFE
AT1G07350	RFE
AT1G07380	FULL
AT1G07610	RFE
AT1G08380	RFE
AT1G08920	FULL
AT1G09330	FULL
AT1G10760	FULL
AT1G10950	FULL
AT1G11220	RFE
AT1G12200	FULL
AT1G13980	FULL
AT1G13990	FULL+LASSO
AT1G14610	FULL
AT1G16030	LASSO
AT1G16850	RFE
AT1G17170	RFE
AT1G17710	LASSO
AT1G19380	FULL
AT1G19400	FULL
AT1G19530	RFE
AT1G19640	LASSO
AT1G19670	FULL+LASSO+RFE
AT1G19960	RFE
AT1G20260	FULL
AT1G21600	FULL
AT1G21650	FULL
AT1G22160	RFE
AT1G22882	FULL
AT1G23110	LASSO
AT1G23130	FULL
AT1G23740	FULL+LASSO
AT1G23860	FULL
AT1G24100	FULL
AT1G24148	LASSO
AT1G24360	FULL
AT1G25440	FULL
AT1G26300	FULL
AT1G26550	FULL
AT1G26800	FULL+LASSO
AT1G27020	LASSO+RFE
AT1G27350	FULL
AT1G27480	FULL
AT1G29395	RFE
AT1G29720	FULL
AT1G30070	RFE
AT1G32150	FULL
AT1G32580	FULL
AT1G33590	FULL
AT1G35140	RFE
AT1G36310	FULL
AT1G42430	FULL
AT1G43690	FULL
AT1G43910	FULL
AT1G44350	LASSO
AT1G45474	RFE
AT1G48130	FULL
AT1G48630	FULL
AT1G48920	FULL
AT1G49140	FULL
AT1G51090	RFE
AT1G51805	FULL
AT1G52200	RFE
AT1G52230	FULL
AT1G52400	FULL
AT1G53160	RFE
AT1G53540	LASSO
AT1G54050	LASSO+RFE
AT1G54870	FULL+LASSO
AT1G55280	RFE
AT1G55310	LASSO+RFE
AT1G55530	FULL
AT1G55740	FULL
AT1G56045	RFE
AT1G56110	FULL
AT1G56170	LASSO
AT1G56600	LASSO
AT1G58007	RFE
AT1G58420	FULL+RFE
AT1G59860	LASSO+RFE
AT1G59870	LASSO
AT1G62200	FULL
AT1G63970	LASSO
AT1G64360	LASSO
AT1G64970	LASSO+RFE
AT1G65190	FULL
AT1G65480	LASSO
AT1G65730	RFE
AT1G66500	LASSO
AT1G66700	RFE
AT1G67090	RFE
AT1G67480	FULL
AT1G67640	FULL
AT1G67785	FULL
AT1G67860	LASSO
AT1G67865	LASSO
AT1G68010	LASSO
AT1G68660	LASSO
AT1G69250	FULL
AT1G69490	FULL
AT1G69680	FULL
AT1G69880	FULL
AT1G69890	RFE
AT1G70530	FULL
AT1G71130	LASSO
AT1G71360	FULL
AT1G71880	FULL
AT1G72510	FULL
AT1G72830	FULL
AT1G73010	LASSO
AT1G73040	LASSO
AT1G73190	LASSO+RFE
AT1G73390	FULL
AT1G73600	FULL+LASSO
AT1G73980	FULL
AT1G74880	RFE
AT1G74930	FULL+RFE
AT1G75080	FULL+RFE
AT1G75280	FULL
AT1G75830	LASSO+RFE
AT1G75940	FULL
AT1G76080	LASSO
AT1G76130	LASSO
AT1G76380	FULL
AT1G76980	FULL
AT1G77450	RFE
AT1G77770	FULL
AT1G77930	RFE
AT1G78570	FULL
AT1G78680	LASSO
AT1G79520	FULL+LASSO
AT1G80050	RFE
AT1G80230	RFE
AT1G80920	LASSO
AT2G00590	RFE
AT2G01060	FULL
AT2G02130	LASSO
AT2G13540	FULL
AT2G14878	LASSO
AT2G14890	RFE
AT2G14910	FULL
AT2G15020	FULL
AT2G15680	LASSO
AT2G16890	FULL+RFE
AT2G18020	RFE
AT2G18510	FULL
AT2G19310	LASSO+RFE
AT2G19790	FULL
AT2G20280	FULL
AT2G20560	LASSO+RFE
AT2G21130	RFE
AT2G21180	LASSO
AT2G21187	LASSO
AT2G21530	LASSO
AT2G21640	LASSO
AT2G21820	LASSO
AT2G22240	LASSO+RFE
AT2G23630	FULL
AT2G24940	RFE
AT2G25210	RFE
AT2G25625	LASSO
AT2G25680	LASSO
AT2G26060	RFE
AT2G26150	LASSO+RFE
AT2G26500	FULL
AT2G27190	LASSO
AT2G28640	FULL
AT2G29200	FULL
AT2G29500	FULL+RFE
AT2G29630	FULL
AT2G29970	FULL
AT2G29995	LASSO
AT2G30020	FULL
AT2G30550	LASSO
AT2G30870	RFE
AT2G31390	FULL
AT2G31510	FULL
AT2G32120	RFE
AT2G32690	RFE
AT2G33380	LASSO
AT2G33730	FULL
AT2G33740	LASSO
AT2G33830	LASSO+RFE
AT2G34500	FULL
AT2G34585	RFE
AT2G34810	RFE
AT2G35900	FULL
AT2G36790	FULL+LASSO+RFE
AT2G37170	LASSO
AT2G37340	LASSO
AT2G37620	LASSO
AT2G38025	LASSO
AT2G38310	FULL
AT2G38810	FULL
AT2G38860	RFE
AT2G39330	LASSO+RFE
AT2G39360	FULL
AT2G39770	FULL
AT2G39870	FULL
AT2G40080	FULL
AT2G40170	LASSO+RFE
AT2G40205	RFE
AT2G41100	FULL+RFE
AT2G41110	RFE
AT2G41140	FULL
AT2G41190	LASSO
AT2G41730	LASSO+RFE
AT2G41820	FULL
AT2G43010	RFE
AT2G45130	LASSO
AT2G45210	FULL
AT2G45403	LASSO+RFE
AT2G45720	FULL
AT2G45810	FULL
AT2G46340	LASSO
AT2G46390	LASSO
AT2G47180	LASSO+RFE
AT2G47770	LASSO
AT2G47800	FULL
AT3G01470	LASSO
AT3G01570	LASSO
AT3G01720	FULL
AT3G02130	FULL
AT3G02530	FULL
AT3G03000	RFE
AT3G03270	FULL+LASSO
AT3G03530	LASSO
AT3G03780	FULL
AT3G04470	LASSO
AT3G05030	RFE
AT3G05500	RFE
AT3G05790	FULL
AT3G07090	LASSO
AT3G07790	FULL
AT3G09100	FULL
AT3G09390	FULL
AT3G09640	LASSO
AT3G09900	RFE
AT3G10320	FULL
AT3G10860	RFE
AT3G11800	FULL
AT3G11830	FULL
AT3G12490	FULL
AT3G12580	FULL+LASSO+RFE
AT3G12600	FULL
AT3G13070	FULL
AT3G13410	FULL
AT3G14010	FULL
AT3G14100	FULL
AT3G14172	FULL
AT3G14180	FULL
AT3G14200	RFE
AT3G14210	RFE
AT3G15260	FULL
AT3G17010	RFE
AT3G17110	LASSO
AT3G17360	FULL
AT3G17390	FULL
AT3G17520	LASSO
AT3G18710	LASSO
AT3G19030	LASSO+RFE
AT3G20475	FULL
AT3G21380	FULL+LASSO
AT3G22231	RFE
AT3G22640	LASSO+RFE
AT3G22660	FULL
AT3G23170	LASSO
AT3G23300	FULL
AT3G24100	LASSO
AT3G24420	RFE
AT3G24500	LASSO+RFE
AT3G25230	LASSO
AT3G25240	LASSO
AT3G26450	FULL
AT3G26520	RFE
AT3G26660	LASSO+RFE
AT3G26744	FULL
AT3G27110	FULL
AT3G27660	LASSO
AT3G29075	RFE
AT3G42471	FULL
AT3G42900	FULL
AT3G43110	LASSO+RFE
AT3G43835	FULL
AT3G44280	RFE
AT3G45160	RFE
AT3G45245	RFE
AT3G46230	LASSO+RFE
AT3G46484	FULL
AT3G46830	FULL
AT3G47420	LASSO
AT3G47500	FULL
AT3G47833	LASSO
AT3G47840	FULL
AT3G48240	RFE
AT3G49430	FULL
AT3G50900	FULL+RFE
AT3G50950	FULL
AT3G51130	RFE
AT3G52430	FULL
AT3G52720	LASSO
AT3G53230	LASSO
AT3G53420	LASSO+RFE
AT3G53730	FULL
AT3G53750	FULL
AT3G53830	LASSO
AT3G54230	LASSO
AT3G54350	FULL
AT3G54500	LASSO
AT3G54640	FULL
AT3G55520	FULL
AT3G56070	FULL
AT3G56240	FULL
AT3G56400	RFE
AT3G57062	FULL
AT3G57480	LASSO
AT3G57490	FULL
AT3G57540	FULL
AT3G57680	LASSO+RFE
AT3G58560	FULL
AT3G59020	RFE
AT3G61430	LASSO
AT3G62260	FULL+LASSO+RFE
AT3G62290	RFE
AT3G63160	RFE
AT4G01060	LASSO
AT4G01360	LASSO
AT4G01870	FULL
AT4G02314	FULL
AT4G03050	RFE
AT4G03960	LASSO
AT4G04020	LASSO
AT4G04950	FULL
AT4G05530	FULL
AT4G08230	LASSO
AT4G08870	LASSO+RFE
AT4G09020	RFE
AT4G10320	RFE
AT4G12400	LASSO
AT4G12480	RFE
AT4G12830	LASSO
AT4G13830	RFE
AT4G14630	FULL
AT4G14690	FULL+RFE
AT4G14716	FULL
AT4G15210	LASSO+RFE
AT4G15248	LASSO
AT4G15410	FULL
AT4G15440	FULL+RFE
AT4G15760	FULL
AT4G15910	FULL
AT4G16000	FULL
AT4G16130	FULL
AT4G17090	LASSO
AT4G17500	FULL
AT4G18205	RFE
AT4G19170	LASSO+RFE
AT4G21860	LASSO
AT4G22570	RFE
AT4G24000	RFE
AT4G24450	LASSO
AT4G24920	FULL
AT4G25140	FULL+RFE
AT4G25200	FULL+LASSO+RFE
AT4G25360	FULL
AT4G25370	FULL
AT4G26110	FULL
AT4G26230	FULL
AT4G27070	LASSO+RFE
AT4G27160	RFE
AT4G27170	FULL+LASSO
AT4G27260	FULL
AT4G27280	RFE
AT4G27320	FULL
AT4G27560	FULL
AT4G28390	LASSO
AT4G28520	LASSO+RFE
AT4G29070	LASSO+RFE
AT4G29780	RFE
AT4G29905	FULL
AT4G30450	LASSO+RFE
AT4G30460	FULL+LASSO+RFE
AT4G32820	FULL
AT4G33040	RFE
AT4G33640	FULL+LASSO
AT4G34000	LASSO
AT4G34410	LASSO+RFE
AT4G34620	FULL
AT4G35090	RFE
AT4G35600	FULL
AT4G35750	FULL+LASSO
AT4G36220	RFE
AT4G36520	FULL
AT4G37180	RFE
AT4G37300	LASSO
AT4G37680	FULL
AT4G37990	RFE
AT4G38932	LASSO+RFE
AT4G39235	LASSO
AT4G39730	FULL
AT4G39910	FULL
AT5G01220	LASSO
AT5G01990	LASSO
AT5G02450	RFE
AT5G02790	FULL
AT5G03210	RFE
AT5G03545	RFE
AT5G04140	RFE
AT5G04750	RFE
AT5G05200	FULL
AT5G06140	FULL
AT5G06320	RFE
AT5G06760	RFE
AT5G06960	FULL
AT5G07290	FULL
AT5G07740	FULL
AT5G07920	FULL
AT5G08660	FULL
AT5G08760	RFE
AT5G09220	FULL
AT5G09570	RFE
AT5G10620	FULL+RFE
AT5G10770	FULL
AT5G10930	FULL+LASSO+RFE
AT5G11110	LASSO
AT5G11680	LASSO
AT5G11920	FULL
AT5G12020	LASSO+RFE
AT5G12030	FULL+LASSO+RFE
AT5G12200	LASSO
AT5G12230	FULL
AT5G13080	FULL
AT5G13970	FULL
AT5G14530	FULL
AT5G14590	FULL
AT5G14650	FULL
AT5G14660	FULL
AT5G15190	RFE
AT5G15410	FULL
AT5G15500	LASSO+RFE
AT5G16370	FULL+LASSO
AT5G17460	RFE
AT5G18460	FULL
AT5G18520	FULL
AT5G18650	FULL
AT5G19430	RFE
AT5G19580	RFE
AT5G19940	FULL
AT5G20320	FULL
AT5G20410	LASSO
AT5G20650	FULL
AT5G20950	FULL
AT5G22300	FULL
AT5G23750	LASSO
AT5G24160	LASSO
AT5G24770	LASSO
AT5G25280	LASSO
AT5G26920	RFE
AT5G27670	FULL
AT5G28030	FULL
AT5G28540	FULL
AT5G28935	FULL
AT5G35320	LASSO
AT5G37670	LASSO+RFE
AT5G40780	RFE
AT5G41670	FULL
AT5G42850	FULL+RFE
AT5G42880	FULL
AT5G43780	FULL
AT5G43850	RFE
AT5G44005	RFE
AT5G44110	RFE
AT5G44120	LASSO
AT5G44340	FULL+LASSO+RFE
AT5G44568	RFE
AT5G45680	FULL
AT5G46250	RFE
AT5G46290	FULL
AT5G46710	FULL
AT5G46780	FULL
AT5G46880	FULL
AT5G47560	LASSO
AT5G47720	RFE
AT5G47830	RFE
AT5G48380	RFE
AT5G48570	FULL+LASSO+RFE
AT5G49210	FULL
AT5G49730	LASSO+RFE
AT5G49740	RFE
AT5G49900	FULL
AT5G50380	FULL
AT5G51440	FULL+LASSO+RFE
AT5G51450	FULL
AT5G52310	RFE
AT5G52640	LASSO+RFE
AT5G53480	FULL
AT5G53486	LASSO
AT5G53490	FULL
AT5G53550	FULL
AT5G54270	RFE
AT5G55190	RFE
AT5G55480	FULL
AT5G55570	RFE
AT5G56000	FULL
AT5G57040	LASSO
AT5G57220	RFE
AT5G57550	LASSO
AT5G57815	LASSO
AT5G58160	FULL
AT5G58270	FULL
AT5G58330	LASSO
AT5G58770	RFE
AT5G59220	RFE
AT5G59310	LASSO
AT5G59320	FULL+RFE
AT5G59720	LASSO+RFE
AT5G59730	FULL
AT5G59780	RFE
AT5G61030	FULL
AT5G61380	LASSO
AT5G61660	FULL
AT5G62310	FULL
AT5G62960	FULL
AT5G63400	FULL
AT5G63850	FULL
AT5G64240	LASSO
AT5G65480	LASSO+RFE
AT5G65660	RFE
AT5G65870	RFE
AT5G66120	FULL
AT5G66400	LASSO
AT5G66490	RFE
ATCG00150	FULL
ATCG00480	FULL
ATCG00680	RFE
ATCG01110	RFE
ATMG00090	LASSO+RFE
ATMG00220	RFE
ATMG00460	LASSO
ATMG00470	LASSO
ATMG09960	FULL+LASSO

### Sheet: Petiole length ratio
Genes	Model
AT1G01060	FULL
AT1G01140	FULL
AT1G01180	FULL
AT1G01240	FULL
AT1G01250	FULL
AT1G01260	FULL
AT1G01720	FULL
AT1G01910	FULL
AT1G01950	FULL
AT1G02340	FULL+LASSO+RFE
AT1G02400	FULL
AT1G02890	FULL
AT1G03880	FULL
AT1G04820	FULL
AT1G06680	FULL
AT1G07610	FULL
AT1G09340	FULL
AT1G09795	FULL
AT1G10060	FULL+RFE
AT1G10340	FULL
AT1G10380	FULL
AT1G12940	LASSO
AT1G13690	FULL
AT1G14370	FULL+LASSO
AT1G14740	FULL
AT1G14790	FULL
AT1G14870	FULL
AT1G14880	RFE
AT1G15340	FULL
AT1G15670	FULL
AT1G16410	LASSO
AT1G16950	FULL
AT1G17210	FULL
AT1G17280	FULL
AT1G17680	FULL
AT1G17720	FULL
AT1G18470	FULL
AT1G18630	FULL
AT1G18730	FULL+LASSO
AT1G19240	LASSO
AT1G19400	FULL+LASSO
AT1G19660	FULL
AT1G21250	FULL
AT1G21760	FULL
AT1G22530	FULL
AT1G22610	FULL
AT1G22990	FULL
AT1G23740	FULL
AT1G24300	FULL
AT1G26550	FULL
AT1G27090	FULL
AT1G27480	FULL
AT1G30040	FULL+RFE
AT1G33520	FULL
AT1G33560	FULL
AT1G35190	FULL
AT1G35510	FULL
AT1G35720	FULL
AT1G42550	FULL
AT1G44000	FULL
AT1G44910	FULL
AT1G45249	FULL
AT1G46768	FULL
AT1G49450	FULL
AT1G52040	LASSO+RFE
AT1G52410	FULL+RFE
AT1G55210	FULL
AT1G59870	FULL
AT1G60710	FULL
AT1G61520	FULL
AT1G61740	FULL
AT1G62200	FULL
AT1G62390	FULL
AT1G62480	FULL
AT1G64090	FULL
AT1G64720	FULL
AT1G64970	FULL
AT1G65486	FULL
AT1G67300	FULL
AT1G67600	FULL+RFE
AT1G67890	FULL
AT1G67930	FULL
AT1G68000	FULL
AT1G69252	FULL
AT1G73040	FULL
AT1G73805	FULL
AT1G73950	FULL
AT1G74850	FULL
AT1G75750	FULL
AT1G75860	FULL
AT1G76590	FULL+LASSO
AT1G77610	FULL
AT2G01010	FULL
AT2G01140	FULL
AT2G01190	FULL
AT2G02870	RFE
AT2G03800	FULL
AT2G04290	FULL
AT2G13790	FULL
AT2G14260	FULL
AT2G14560	RFE
AT2G15290	FULL
AT2G16740	FULL+LASSO
AT2G17240	FULL
AT2G17540	FULL
AT2G18170	FULL
AT2G18510	FULL
AT2G18660	FULL
AT2G19270	FULL
AT2G19880	FULL
AT2G21340	FULL+LASSO
AT2G21370	FULL
AT2G22480	FULL
AT2G24060	FULL
AT2G25310	FULL
AT2G25735	LASSO
AT2G26250	FULL
AT2G27770	FULL
AT2G28940	FULL
AT2G29350	RFE
AT2G30250	FULL
AT2G31820	FULL
AT2G32920	FULL
AT2G33590	FULL
AT2G34500	FULL
AT2G34630	FULL+RFE
AT2G35010	FULL
AT2G35020	FULL
AT2G35050	FULL
AT2G35260	FULL
AT2G35760	LASSO
AT2G36460	FULL
AT2G36830	FULL
AT2G36990	FULL
AT2G37190	FULL
AT2G37280	FULL
AT2G38640	FULL
AT2G38770	FULL
AT2G39400	FULL
AT2G40060	FULL
AT2G40070	FULL
AT2G40170	FULL
AT2G40820	FULL
AT2G43010	FULL
AT2G47880	LASSO+RFE
AT2G48020	FULL
AT3G01970	LASSO
AT3G02130	FULL
AT3G03870	RFE
AT3G05500	RFE
AT3G05680	FULL
AT3G05685	FULL
AT3G06483	FULL
AT3G07160	FULL
AT3G07670	FULL
AT3G09020	LASSO
AT3G09445	FULL+LASSO+RFE
AT3G11200	FULL
AT3G11800	FULL
AT3G12670	FULL
AT3G13050	FULL
AT3G14100	FULL
AT3G14200	FULL
AT3G14210	LASSO
AT3G14840	FULL
AT3G15352	FULL
AT3G15356	FULL
AT3G15580	FULL
AT3G15900	FULL
AT3G16230	FULL
AT3G16450	FULL
AT3G16500	FULL
AT3G16780	FULL
AT3G17800	FULL
AT3G18280	FULL
AT3G19450	FULL
AT3G21710	FULL+LASSO+RFE
AT3G23050	FULL
AT3G23450	FULL
AT3G23570	FULL
AT3G24500	FULL
AT3G24503	FULL
AT3G28450	FULL
AT3G29590	RFE
AT3G43095	FULL+LASSO+RFE
AT3G43357	FULL
AT3G44280	FULL
AT3G44620	FULL
AT3G46040	FULL+RFE
AT3G46100	FULL
AT3G47833	FULL
AT3G48710	LASSO
AT3G49420	FULL
AT3G51270	FULL
AT3G52380	FULL
AT3G52870	FULL
AT3G52960	FULL
AT3G53260	RFE
AT3G53960	FULL
AT3G54500	FULL
AT3G54620	FULL
AT3G54640	RFE
AT3G54810	FULL
AT3G54826	RFE
AT3G56060	FULL
AT3G56200	FULL
AT3G56210	FULL
AT3G56240	RFE
AT3G56290	FULL
AT3G56910	RFE
AT3G57260	LASSO
AT3G59420	FULL
AT3G60340	RFE
AT3G60590	FULL
AT3G61260	RFE
AT3G61470	LASSO+RFE
AT3G61930	FULL
AT3G63000	FULL
AT3G63010	FULL
AT3G63060	FULL
AT3G63160	FULL
AT4G00050	FULL
AT4G00060	FULL
AT4G01080	FULL+LASSO
AT4G01090	FULL
AT4G01150	FULL
AT4G02410	LASSO+RFE
AT4G03030	FULL
AT4G03060	FULL+LASSO+RFE
AT4G04720	FULL
AT4G05020	LASSO
AT4G06656	FULL
AT4G08074	FULL
AT4G09750	LASSO
AT4G10080	FULL
AT4G10320	FULL
AT4G10340	FULL
AT4G11650	RFE
AT4G12780	FULL
AT4G13200	FULL
AT4G14090	LASSO
AT4G14320	FULL
AT4G14410	FULL
AT4G14630	FULL+LASSO+RFE
AT4G14965	FULL
AT4G15410	FULL
AT4G15530	LASSO
AT4G15620	LASSO
AT4G16660	FULL
AT4G18930	LASSO
AT4G19670	FULL
AT4G22000	FULL
AT4G22240	FULL
AT4G22330	FULL
AT4G22670	FULL
AT4G23710	FULL
AT4G24020	FULL
AT4G24110	FULL
AT4G26100	FULL
AT4G26455	FULL
AT4G26910	FULL
AT4G27040	FULL
AT4G27070	LASSO
AT4G27652	FULL
AT4G31310	FULL
AT4G31500	FULL
AT4G31530	FULL
AT4G32320	RFE
AT4G32610	FULL
AT4G33220	FULL
AT4G33640	FULL
AT4G33660	FULL
AT4G33910	FULL
AT4G35180	FULL
AT4G36390	FULL
AT4G37200	FULL
AT4G39030	FULL
AT4G39090	FULL
AT5G01090	FULL
AT5G01950	FULL
AT5G02240	FULL
AT5G03030	FULL
AT5G03545	FULL
AT5G04230	FULL
AT5G06160	FULL
AT5G07960	FULL
AT5G09330	FULL
AT5G09570	RFE
AT5G09830	LASSO
AT5G10300	FULL
AT5G11680	LASSO+RFE
AT5G11900	FULL
AT5G11970	FULL+RFE
AT5G12170	FULL
AT5G12370	FULL
AT5G13030	FULL
AT5G13950	FULL
AT5G14660	FULL
AT5G15970	FULL
AT5G16370	LASSO
AT5G16380	FULL
AT5G16840	FULL
AT5G16990	FULL
AT5G17380	FULL
AT5G18900	FULL
AT5G19855	FULL
AT5G20150	FULL+RFE
AT5G20165	FULL
AT5G20190	LASSO
AT5G20230	FULL
AT5G20570	FULL+RFE
AT5G24300	FULL
AT5G25840	FULL+LASSO+RFE
AT5G28750	LASSO
AT5G35076	LASSO+RFE
AT5G39790	FULL
AT5G39890	FULL
AT5G41740	FULL
AT5G41990	FULL
AT5G42890	FULL
AT5G44790	FULL
AT5G45390	FULL
AT5G45880	FULL
AT5G47390	FULL
AT5G47720	FULL
AT5G48180	RFE
AT5G48810	LASSO
AT5G49020	FULL
AT5G50850	FULL
AT5G51880	FULL
AT5G52200	FULL
AT5G53020	FULL
AT5G53370	FULL
AT5G53486	FULL
AT5G54250	FULL
AT5G54540	FULL
AT5G54640	FULL
AT5G54730	FULL
AT5G56930	FULL
AT5G57960	FULL
AT5G58420	FULL
AT5G58620	FULL
AT5G59930	FULL
AT5G62020	FULL
AT5G62430	FULL
AT5G63320	FULL
AT5G63400	FULL
AT5G63790	FULL
AT5G63940	FULL
AT5G64020	FULL
AT5G65140	FULL
AT5G65207	LASSO
AT5G66190	FULL
AT5G66210	FULL
AT5G67300	FULL
AT5G67520	FULL
ATCG00180	LASSO
ATCG00300	RFE
ATCG00360	FULL
ATCG00740	FULL
ATCG01080	FULL
ATMG00513	RFE

### Sheet: Leaf aspect ratio
Genes	Model
AT1G01720	LASSO
AT1G04560	LASSO
AT1G04780	FULL
AT1G05510	LASSO
AT1G07320	FULL
AT1G09350	FULL
AT1G09810	LASSO
AT1G13245	LASSO
AT1G15270	LASSO
AT1G16410	LASSO
AT1G16880	LASSO
AT1G17420	FULL
AT1G18060	LASSO
AT1G19240	LASSO
AT1G19530	FULL+LASSO+RFE
AT1G19660	FULL
AT1G19960	RFE
AT1G20100	FULL
AT1G21400	LASSO
AT1G23310	LASSO
AT1G27030	FULL
AT1G28510	FULL
AT1G30820	FULL+LASSO
AT1G35680	FULL
AT1G44000	LASSO
AT1G48600	FULL
AT1G49470	RFE
AT1G49500	FULL+LASSO+RFE
AT1G49970	LASSO
AT1G51805	LASSO
AT1G52400	LASSO
AT1G56045	LASSO
AT1G64900	LASSO
AT1G65190	FULL
AT1G65490	RFE
AT1G65845	FULL
AT1G67640	LASSO
AT1G67865	LASSO+RFE
AT1G68030	LASSO
AT1G68660	RFE
AT1G70290	FULL
AT1G71030	RFE
AT1G72030	LASSO
AT1G72510	FULL
AT1G73950	FULL
AT1G74030	FULL+LASSO
AT1G78450	FULL
AT2G01140	RFE
AT2G01350	FULL+LASSO
AT2G01890	LASSO
AT2G03870	LASSO
AT2G04865	FULL
AT2G11910	FULL
AT2G14890	LASSO
AT2G16740	FULL
AT2G16900	FULL
AT2G17240	FULL
AT2G18328	LASSO+RFE
AT2G20570	LASSO
AT2G20890	FULL
AT2G25000	FULL
AT2G25450	FULL
AT2G25735	LASSO
AT2G25964	FULL
AT2G26410	LASSO+RFE
AT2G26460	LASSO
AT2G27820	FULL
AT2G28490	LASSO
AT2G28570	LASSO
AT2G29160	FULL+LASSO+RFE
AT2G32680	RFE
AT2G34500	LASSO
AT2G36250	FULL
AT2G37920	LASSO+RFE
AT2G38210	FULL+LASSO+RFE
AT2G38230	FULL
AT2G40060	FULL
AT2G41110	LASSO
AT2G43710	LASSO
AT2G44240	LASSO
AT2G45440	LASSO
AT2G47950	RFE
AT3G01570	FULL+LASSO
AT3G01740	LASSO
AT3G01790	FULL
AT3G02490	LASSO
AT3G03000	LASSO
AT3G04530	FULL
AT3G05937	LASSO
AT3G06500	FULL
AT3G07030	FULL+LASSO
AT3G07360	FULL
AT3G07390	LASSO
AT3G09130	RFE
AT3G09445	FULL+LASSO+RFE
AT3G09860	LASSO
AT3G10250	FULL
AT3G11800	FULL
AT3G12020	FULL
AT3G14210	RFE
AT3G18430	FULL
AT3G19960	LASSO
AT3G23390	LASSO
AT3G25770	LASSO
AT3G26280	LASSO+RFE
AT3G27050	LASSO
AT3G33520	FULL
AT3G42174	LASSO
AT3G44320	FULL
AT3G45140	RFE
AT3G46900	LASSO
AT3G46960	FULL
AT3G47070	LASSO
AT3G47080	FULL
AT3G48115	FULL
AT3G48690	FULL
AT3G50740	FULL+LASSO
AT3G50970	LASSO+RFE
AT3G51190	LASSO
AT3G51600	LASSO
AT3G53460	RFE
AT3G53980	FULL+LASSO+RFE
AT3G54050	FULL
AT3G58510	FULL
AT3G63490	FULL
AT4G02120	FULL
AT4G02410	FULL
AT4G02970	FULL
AT4G03060	LASSO
AT4G04020	LASSO
AT4G04595	RFE
AT4G11211	FULL
AT4G11330	FULL
AT4G12300	LASSO
AT4G12320	LASSO
AT4G12910	FULL
AT4G13395	RFE
AT4G13830	RFE
AT4G14090	FULL+LASSO
AT4G14240	FULL
AT4G14320	LASSO+RFE
AT4G14465	LASSO
AT4G16780	RFE
AT4G20320	FULL
AT4G23680	LASSO+RFE
AT4G25080	FULL
AT4G26860	LASSO
AT4G27070	LASSO
AT4G28085	FULL
AT4G28290	LASSO
AT4G28740	LASSO
AT4G29070	LASSO
AT4G31780	LASSO
AT4G31985	FULL
AT4G32520	FULL
AT4G33820	LASSO
AT4G33910	LASSO
AT4G36220	LASSO
AT4G37000	LASSO
AT4G37150	FULL
AT4G37680	RFE
AT4G38932	RFE
AT5G01810	FULL
AT5G03350	LASSO
AT5G03545	LASSO
AT5G04230	FULL
AT5G04680	LASSO+RFE
AT5G06760	LASSO
AT5G07322	LASSO
AT5G08760	LASSO+RFE
AT5G09830	LASSO
AT5G12840	FULL
AT5G13950	FULL
AT5G17220	LASSO
AT5G17560	LASSO
AT5G19180	FULL
AT5G19980	LASSO
AT5G22390	LASSO
AT5G24155	LASSO
AT5G24760	FULL
AT5G25760	LASSO
AT5G27280	LASSO
AT5G27700	FULL
AT5G28750	FULL+LASSO+RFE
AT5G34853	FULL
AT5G35076	FULL+LASSO+RFE
AT5G35630	LASSO
AT5G36290	FULL
AT5G38980	LASSO
AT5G40650	FULL
AT5G42740	RFE
AT5G43750	LASSO
AT5G44070	FULL
AT5G44120	RFE
AT5G44417	LASSO
AT5G44565	LASSO
AT5G44568	LASSO
AT5G44700	RFE
AT5G45430	LASSO
AT5G46730	FULL
AT5G49020	FULL
AT5G49210	FULL
AT5G51720	LASSO
AT5G52240	FULL
AT5G52540	LASSO
AT5G53460	FULL+LASSO
AT5G54280	FULL
AT5G54610	LASSO
AT5G55480	RFE
AT5G56940	LASSO
AT5G57040	LASSO
AT5G57660	FULL+LASSO+RFE
AT5G60400	LASSO
AT5G60910	FULL
AT5G66200	FULL
ATCG00300	RFE
ATCG00470	FULL
ATCG01080	RFE
ATMG00513	FULL

### Sheet: Plant length
Genes	Model
AT1G02140	RFE
AT1G03880	LASSO
AT1G07420	RFE
AT1G09310	FULL+RFE
AT1G09330	FULL+LASSO+RFE
AT1G10550	LASSO
AT1G10950	FULL
AT1G11362	LASSO
AT1G11400	FULL
AT1G16410	LASSO
AT1G16870	RFE
AT1G19240	LASSO
AT1G19310	FULL
AT1G20100	FULL
AT1G20510	FULL
AT1G21000	FULL
AT1G21250	RFE
AT1G22850	LASSO
AT1G23150	LASSO
AT1G30070	FULL
AT1G31850	LASSO
AT1G32900	LASSO
AT1G33060	FULL
AT1G35210	LASSO
AT1G49470	LASSO
AT1G52230	LASSO+RFE
AT1G59830	RFE
AT1G59860	LASSO+RFE
AT1G64720	FULL
AT1G65290	LASSO+RFE
AT1G65500	LASSO
AT1G66700	RFE
AT1G67980	FULL
AT1G68660	LASSO+RFE
AT1G69680	FULL
AT1G71030	LASSO
AT1G72030	LASSO
AT1G77710	LASSO
AT1G77760	FULL
AT1G79050	LASSO
AT1G79870	LASSO
AT1G79970	LASSO
AT2G01520	LASSO+RFE
AT2G17020	FULL
AT2G17510	FULL
AT2G18370	LASSO
AT2G21820	LASSO
AT2G22590	FULL+LASSO+RFE
AT2G25000	FULL
AT2G26560	LASSO
AT2G28490	FULL+LASSO
AT2G29150	FULL+LASSO
AT2G38120	LASSO
AT2G40205	LASSO
AT2G40330	LASSO+RFE
AT2G40590	LASSO+RFE
AT2G40820	FULL
AT2G41100	LASSO+RFE
AT2G42890	RFE
AT2G44240	LASSO
AT2G45403	LASSO
AT2G45720	LASSO
AT2G46600	LASSO
AT3G01830	LASSO+RFE
AT3G02190	FULL+LASSO+RFE
AT3G03250	FULL
AT3G03920	LASSO
AT3G07090	LASSO
AT3G07360	FULL
AT3G09445	FULL+LASSO+RFE
AT3G09860	LASSO
AT3G14310	FULL
AT3G16910	RFE
AT3G22630	LASSO
AT3G24500	LASSO
AT3G26660	RFE
AT3G43980	LASSO
AT3G45010	LASSO
AT3G45770	FULL
AT3G46230	LASSO
AT3G47420	RFE
AT3G47840	LASSO
AT3G50970	LASSO
AT3G54826	LASSO
AT3G57260	LASSO
AT3G63460	LASSO
AT4G01080	LASSO
AT4G02520	LASSO
AT4G02570	FULL
AT4G04595	FULL+LASSO
AT4G05590	FULL
AT4G08078	FULL+RFE
AT4G09760	LASSO
AT4G13395	LASSO
AT4G13510	FULL
AT4G13520	LASSO
AT4G14320	FULL+LASSO+RFE
AT4G14615	FULL+LASSO+RFE
AT4G17640	FULL
AT4G19380	RFE
AT4G21320	LASSO
AT4G25140	LASSO+RFE
AT4G28390	FULL
AT4G28750	FULL+RFE
AT4G31450	LASSO
AT4G32820	RFE
AT4G35060	RFE
AT4G36010	FULL+LASSO+RFE
AT4G36220	LASSO
AT4G37000	LASSO
AT4G38932	RFE
AT4G39150	FULL
AT4G39960	FULL+LASSO
AT5G01990	LASSO
AT5G02810	FULL
AT5G03030	LASSO
AT5G04200	RFE
AT5G04590	LASSO
AT5G05320	LASSO
AT5G07570	LASSO
AT5G10620	LASSO
AT5G11650	RFE
AT5G13970	FULL+LASSO+RFE
AT5G17070	FULL
AT5G17510	FULL
AT5G18980	LASSO
AT5G20230	RFE
AT5G22300	FULL
AT5G24155	LASSO
AT5G24590	RFE
AT5G28750	LASSO
AT5G28935	LASSO
AT5G35076	LASSO
AT5G37670	LASSO
AT5G37740	LASSO
AT5G38520	RFE
AT5G44700	LASSO
AT5G45430	LASSO
AT5G47070	LASSO
AT5G47720	LASSO
AT5G50200	FULL
AT5G54060	LASSO
AT5G54290	FULL
AT5G54470	RFE
AT5G58710	FULL
AT5G59080	FULL
AT5G60400	LASSO+RFE
AT5G60460	LASSO
AT5G63850	FULL
AT5G64310	LASSO
AT5G66090	LASSO
ATCG00100	LASSO
ATCG00140	RFE
ATCG00190	LASSO
ATCG00300	LASSO
ATCG01070	LASSO

### Sheet: Number of flowers
Genes	Model
AT1G01060	FULL
AT1G01120	FULL
AT1G01140	FULL
AT1G01180	FULL
AT1G01500	FULL
AT1G01540	FULL
AT1G01560	FULL
AT1G01620	FULL
AT1G01960	FULL
AT1G02100	FULL
AT1G02205	FULL
AT1G02220	FULL
AT1G02300	FULL
AT1G02340	FULL
AT1G02750	FULL
AT1G03310	FULL
AT1G03330	FULL
AT1G03740	FULL
AT1G04280	FULL
AT1G04555	FULL
AT1G04580	FULL
AT1G04590	FULL
AT1G04610	FULL
AT1G04770	FULL
AT1G04850	FULL
AT1G04960	FULL
AT1G04970	FULL
AT1G04990	FULL
AT1G05140	FULL
AT1G05270	FULL
AT1G05620	FULL
AT1G05710	FULL
AT1G05850	FULL
AT1G05940	FULL
AT1G06460	FULL
AT1G06840	FULL
AT1G07110	FULL
AT1G07220	FULL
AT1G07320	FULL
AT1G07510	FULL
AT1G07820	FULL
AT1G08570	FULL
AT1G08630	FULL
AT1G08830	FULL
AT1G09310	FULL
AT1G09350	RFE
AT1G09603	FULL
AT1G09795	FULL
AT1G09815	FULL
AT1G10000	FULL
AT1G10060	FULL
AT1G10270	FULL
AT1G10310	FULL
AT1G10865	FULL
AT1G11220	FULL+RFE
AT1G11362	FULL
AT1G11400	FULL
AT1G11480	FULL
AT1G11860	RFE
AT1G12610	FULL
AT1G13260	FULL
AT1G13520	FULL
AT1G13990	FULL
AT1G14270	FULL
AT1G14740	FULL
AT1G14870	FULL
AT1G14880	RFE
AT1G15270	FULL+RFE
AT1G15370	FULL
AT1G16040	FULL
AT1G16350	FULL
AT1G16610	FULL
AT1G16810	FULL
AT1G17100	FULL
AT1G17280	FULL
AT1G17420	FULL
AT1G17620	FULL
AT1G17880	FULL
AT1G18070	FULL
AT1G18300	FULL
AT1G18610	FULL
AT1G18810	FULL
AT1G18840	FULL
AT1G19580	FULL
AT1G20220	FULL
AT1G20330	FULL
AT1G20440	LASSO
AT1G20450	LASSO
AT1G20980	FULL
AT1G21065	FULL
AT1G21120	FULL
AT1G21400	FULL
AT1G21520	FULL
AT1G21630	FULL
AT1G21650	FULL
AT1G21710	FULL
AT1G21780	FULL
AT1G22190	FULL+LASSO
AT1G22790	FULL
AT1G22882	FULL
AT1G22990	FULL
AT1G23010	FULL
AT1G23090	FULL
AT1G24100	FULL
AT1G24267	FULL
AT1G24360	FULL
AT1G24510	FULL
AT1G24530	FULL
AT1G25260	FULL
AT1G25440	FULL
AT1G27020	FULL
AT1G27300	FULL
AT1G27700	FULL
AT1G27980	FULL
AT1G28230	FULL
AT1G28420	LASSO
AT1G28510	FULL
AT1G28560	FULL
AT1G28580	FULL
AT1G29030	FULL
AT1G29800	FULL
AT1G29880	FULL
AT1G29900	FULL
AT1G29930	LASSO
AT1G30380	LASSO
AT1G30610	FULL
AT1G30630	FULL
AT1G30690	FULL
AT1G31120	FULL
AT1G32010	FULL
AT1G32080	FULL
AT1G32640	FULL
AT1G32740	FULL
AT1G33410	FULL
AT1G33780	FULL
AT1G33960	FULL
AT1G34000	FULL
AT1G34220	FULL
AT1G34750	FULL
AT1G36520	FULL
AT1G42440	FULL
AT1G44350	FULL
AT1G44960	FULL
AT1G46768	FULL
AT1G47260	FULL
AT1G47330	FULL
AT1G47570	FULL
AT1G48745	FULL
AT1G49660	FULL
AT1G49750	FULL
AT1G50030	FULL
AT1G50290	FULL
AT1G50670	FULL
AT1G51060	FULL
AT1G51560	FULL
AT1G51680	FULL
AT1G51805	FULL
AT1G52870	FULL
AT1G53540	FULL
AT1G53645	FULL
AT1G53780	FULL
AT1G55340	FULL
AT1G55530	FULL
AT1G55810	FULL
AT1G56220	FULL
AT1G57540	FULL
AT1G58007	FULL
AT1G58030	FULL
AT1G58290	FULL
AT1G59520	FULL
AT1G59950	FULL
AT1G60140	FULL
AT1G60890	FULL
AT1G61520	FULL
AT1G61800	FULL
AT1G63010	FULL
AT1G63440	FULL
AT1G63840	FULL
AT1G64610	FULL
AT1G64710	FULL
AT1G64950	FULL
AT1G65290	FULL
AT1G65390	FULL
AT1G65660	FULL
AT1G65690	FULL
AT1G65720	FULL
AT1G65845	FULL
AT1G66240	FULL
AT1G67280	FULL
AT1G67325	FULL
AT1G67470	FULL
AT1G67820	FULL
AT1G67860	FULL+LASSO
AT1G67880	FULL
AT1G67960	FULL
AT1G68000	FULL
AT1G68030	FULL
AT1G68810	FULL
AT1G68820	FULL
AT1G69295	FULL
AT1G69840	FULL
AT1G69890	FULL
AT1G70530	FULL
AT1G70580	FULL
AT1G70590	FULL
AT1G70640	FULL
AT1G70700	FULL
AT1G70940	FULL
AT1G71500	FULL
AT1G71780	FULL
AT1G71950	FULL
AT1G72450	FULL
AT1G73060	FULL
AT1G73480	FULL
AT1G73500	FULL
AT1G73650	FULL
AT1G73680	FULL
AT1G73950	FULL
AT1G74210	FULL
AT1G74590	FULL
AT1G75040	FULL
AT1G75390	FULL
AT1G75400	FULL
AT1G75560	FULL
AT1G75940	FULL
AT1G76010	FULL
AT1G76460	FULL
AT1G76920	FULL
AT1G77520	FULL
AT1G77800	FULL
AT1G77810	FULL
AT1G78020	RFE
AT1G78510	FULL
AT1G79210	FULL
AT1G79280	FULL
AT1G79520	FULL
AT1G79900	FULL
AT1G80230	FULL
AT1G80900	FULL
AT2G01060	FULL
AT2G01070	FULL
AT2G01100	FULL
AT2G01350	FULL
AT2G01670	FULL
AT2G01710	FULL
AT2G01720	FULL
AT2G01820	FULL
AT2G01890	FULL
AT2G01970	FULL
AT2G02760	FULL
AT2G02990	FULL
AT2G03510	FULL
AT2G03730	FULL
AT2G03800	FULL
AT2G04940	FULL
AT2G05170	FULL
AT2G05210	FULL
AT2G05990	FULL
AT2G11890	FULL
AT2G13790	FULL
AT2G14560	RFE
AT2G14610	FULL
AT2G15570	FULL
AT2G15695	FULL
AT2G17110	FULL
AT2G17240	FULL
AT2G17380	FULL
AT2G17660	FULL
AT2G17990	FULL
AT2G18170	FULL
AT2G18370	FULL+LASSO
AT2G18660	FULL
AT2G19110	RFE
AT2G19310	FULL
AT2G19790	FULL
AT2G19810	FULL
AT2G20020	FULL
AT2G20450	FULL
AT2G20630	FULL
AT2G20830	FULL
AT2G20840	FULL
AT2G21195	FULL
AT2G23150	FULL
AT2G23390	FULL
AT2G23430	FULL
AT2G23910	FULL
AT2G24940	FULL
AT2G25490	FULL
AT2G25520	LASSO
AT2G25625	FULL
AT2G25830	FULL
AT2G26250	FULL
AT2G26400	FULL
AT2G26460	FULL
AT2G26530	FULL
AT2G26670	FULL
AT2G26900	FULL
AT2G27389	FULL
AT2G28190	FULL
AT2G28370	FULL
AT2G28400	FULL
AT2G28520	FULL
AT2G28660	FULL
AT2G29150	FULL
AT2G29350	FULL
AT2G29420	FULL
AT2G29450	FULL
AT2G29670	FULL
AT2G30120	FULL
AT2G30150	FULL
AT2G30160	FULL
AT2G30250	FULL
AT2G30470	FULL
AT2G30620	FULL
AT2G30720	FULL
AT2G30750	FULL
AT2G31110	FULL
AT2G31200	FULL
AT2G31955	FULL
AT2G32060	FULL
AT2G32070	FULL
AT2G32120	FULL
AT2G32640	FULL
AT2G32870	FULL
AT2G33310	FULL
AT2G33480	FULL
AT2G34430	RFE
AT2G34720	FULL
AT2G35010	FULL
AT2G35630	FULL
AT2G35940	FULL
AT2G36580	FULL
AT2G36750	FULL
AT2G36960	FULL
AT2G37035	FULL
AT2G37040	FULL
AT2G37170	FULL
AT2G37180	FULL
AT2G37280	FULL
AT2G37480	FULL
AT2G37540	FULL
AT2G37770	FULL
AT2G38025	FULL
AT2G38140	FULL
AT2G38230	FULL
AT2G38250	FULL
AT2G38290	FULL
AT2G38465	FULL
AT2G38560	FULL
AT2G38860	FULL
AT2G38940	FULL+LASSO
AT2G39210	FULL
AT2G39330	FULL
AT2G39670	FULL
AT2G39890	FULL+RFE
AT2G40000	FULL
AT2G40340	FULL
AT2G40460	FULL
AT2G41090	FULL
AT2G41110	FULL
AT2G41380	FULL
AT2G41760	FULL
AT2G42190	FULL
AT2G42560	FULL
AT2G42790	FULL
AT2G42890	FULL+LASSO
AT2G43570	FULL
AT2G43630	FULL
AT2G43790	FULL
AT2G43800	FULL
AT2G44060	FULL
AT2G44240	FULL
AT2G44290	FULL
AT2G45210	FULL
AT2G45220	FULL
AT2G45660	LASSO
AT2G45710	FULL
AT2G46320	FULL
AT2G46430	FULL
AT2G46440	FULL+LASSO+RFE
AT2G47130	FULL
AT2G47180	FULL
AT3G01570	LASSO
AT3G01720	FULL
AT3G01740	FULL
AT3G01860	FULL
AT3G01920	FULL
AT3G02140	LASSO
AT3G02150	FULL
AT3G02190	FULL
AT3G02310	FULL
AT3G02380	FULL
AT3G02700	FULL
AT3G03000	FULL
AT3G03910	FULL
AT3G04060	FULL
AT3G04070	FULL
AT3G04090	FULL
AT3G04210	FULL
AT3G04240	FULL
AT3G04470	FULL
AT3G04850	FULL
AT3G05530	FULL
AT3G05660	FULL
AT3G05670	FULL
AT3G05675	FULL
AT3G05840	FULL
AT3G05940	FULL
AT3G06330	FULL
AT3G06520	FULL
AT3G07090	FULL+LASSO
AT3G07100	FULL
AT3G07195	FULL
AT3G07780	FULL
AT3G08860	FULL
AT3G09130	FULL
AT3G09350	FULL
AT3G09570	FULL
AT3G09640	FULL
AT3G09810	FULL
AT3G09840	FULL
AT3G10250	FULL
AT3G10340	FULL
AT3G10985	LASSO
AT3G11420	FULL
AT3G11730	FULL
AT3G12400	FULL
AT3G12750	FULL
AT3G13060	FULL
AT3G13070	FULL
AT3G13470	FULL
AT3G14210	FULL
AT3G14280	FULL
AT3G14720	FULL
AT3G15030	FULL
AT3G15260	FULL
AT3G15354	FULL
AT3G16660	FULL
AT3G16800	FULL
AT3G16857	FULL
AT3G17010	FULL
AT3G17700	FULL
AT3G17820	FULL
AT3G17880	FULL
AT3G18100	FULL
AT3G18110	FULL
AT3G18560	FULL
AT3G18740	FULL
AT3G18790	FULL
AT3G18830	FULL
AT3G19010	LASSO
AT3G19040	FULL
AT3G19170	FULL
AT3G19910	FULL
AT3G19990	FULL
AT3G21890	FULL
AT3G22270	FULL
AT3G22520	FULL
AT3G22630	FULL
AT3G23000	FULL
AT3G23790	FULL
AT3G24070	FULL
AT3G24490	FULL
AT3G26170	FULL
AT3G26210	FULL
AT3G26280	FULL
AT3G26935	FULL
AT3G27060	FULL
AT3G27095	FULL
AT3G27110	FULL
AT3G27280	FULL
AT3G27530	LASSO
AT3G27850	FULL
AT3G27925	FULL
AT3G28340	FULL
AT3G28500	FULL
AT3G28730	FULL
AT3G29090	FULL
AT3G29200	FULL
AT3G29782	FULL
AT3G32032	FULL
AT3G32930	FULL
AT3G42057	FULL
AT3G42890	FULL
AT3G42913	FULL
AT3G42930	FULL
AT3G43835	FULL
AT3G44280	FULL
AT3G44630	FULL
AT3G44750	FULL
AT3G45240	FULL
AT3G46520	FULL
AT3G46560	FULL
AT3G47350	FULL
AT3G47430	FULL
AT3G47520	FULL
AT3G47650	FULL
AT3G47836	FULL
AT3G48560	FULL
AT3G48640	FULL
AT3G48870	FULL
AT3G48990	FULL
AT3G49220	FULL
AT3G49360	FULL
AT3G49430	FULL
AT3G49910	FULL
AT3G50840	FULL
AT3G51600	FULL
AT3G51890	FULL
AT3G53230	FULL
AT3G53470	FULL
AT3G53750	FULL
AT3G53830	FULL
AT3G53970	FULL
AT3G54480	FULL
AT3G54810	FULL
AT3G55270	FULL
AT3G55750	FULL
AT3G55980	FULL
AT3G56010	FULL
AT3G56060	FULL
AT3G56090	FULL
AT3G56710	FULL
AT3G57000	FULL
AT3G57340	FULL
AT3G57480	FULL
AT3G57520	FULL
AT3G57530	FULL
AT3G58010	FULL
AT3G58030	FULL
AT3G58510	FULL
AT3G58610	FULL
AT3G58990	FULL
AT3G59470	FULL
AT3G60415	FULL
AT3G60520	FULL
AT3G60800	FULL
AT3G61060	FULL
AT3G61770	FULL
AT3G61860	FULL
AT3G62130	FULL
AT3G62420	FULL
AT3G62560	FULL
AT3G62590	FULL
AT3G62910	FULL
AT3G63250	FULL
AT3G63500	FULL
AT4G00060	FULL
AT4G00370	FULL
AT4G00630	FULL
AT4G00940	FULL
AT4G01060	FULL
AT4G01090	FULL
AT4G01250	FULL
AT4G01450	FULL
AT4G01610	FULL
AT4G02520	FULL+LASSO+RFE
AT4G03080	FULL
AT4G03410	FULL
AT4G04830	FULL
AT4G05020	FULL
AT4G08074	FULL+LASSO
AT4G08078	FULL
AT4G08170	FULL
AT4G08870	FULL
AT4G09820	FULL
AT4G10430	FULL
AT4G10710	FULL
AT4G10770	FULL
AT4G11260	FULL
AT4G11300	FULL
AT4G11380	FULL
AT4G12320	FULL
AT4G12400	FULL
AT4G12490	FULL
AT4G12830	FULL
AT4G13200	FULL
AT4G13250	FULL
AT4G13390	FULL
AT4G13510	FULL
AT4G13520	FULL
AT4G13615	FULL
AT4G13670	FULL
AT4G14090	LASSO
AT4G14160	FULL
AT4G14240	FULL
AT4G14615	FULL
AT4G14950	FULL
AT4G15210	FULL
AT4G15260	FULL
AT4G15410	FULL
AT4G15545	FULL
AT4G16490	FULL
AT4G16660	FULL
AT4G16670	FULL
AT4G16830	FULL
AT4G17070	FULL
AT4G17080	FULL
AT4G17090	FULL+RFE
AT4G17150	FULL
AT4G17170	FULL
AT4G17486	FULL
AT4G17500	FULL
AT4G18700	FULL
AT4G20320	FULL
AT4G21320	FULL
AT4G21390	FULL
AT4G21560	FULL
AT4G22310	FULL
AT4G22590	FULL
AT4G22760	FULL
AT4G23570	FULL
AT4G23600	FULL
AT4G24220	RFE
AT4G24450	FULL
AT4G24570	FULL
AT4G24920	FULL+LASSO
AT4G24960	FULL
AT4G25050	FULL
AT4G25170	FULL
AT4G25570	FULL
AT4G25730	FULL
AT4G25810	FULL
AT4G25900	FULL
AT4G26110	FULL
AT4G26230	FULL
AT4G26910	FULL
AT4G27020	FULL
AT4G27160	FULL
AT4G27170	FULL
AT4G27390	FULL
AT4G28510	FULL
AT4G29070	FULL
AT4G29390	FULL
AT4G29810	FULL
AT4G30200	FULL
AT4G30270	LASSO
AT4G30440	FULL
AT4G30450	FULL
AT4G30780	FULL
AT4G31240	FULL
AT4G31290	FULL
AT4G31380	FULL+LASSO+RFE
AT4G31410	FULL
AT4G31490	FULL
AT4G31550	FULL
AT4G31780	FULL
AT4G31920	FULL
AT4G32870	FULL
AT4G32930	FULL
AT4G33210	FULL
AT4G33220	FULL
AT4G33380	FULL
AT4G33500	FULL
AT4G33520	FULL
AT4G33630	FULL
AT4G33865	FULL
AT4G33910	FULL
AT4G33980	FULL
AT4G34120	FULL
AT4G34630	FULL
AT4G35000	FULL
AT4G35010	FULL
AT4G35750	FULL
AT4G36010	FULL
AT4G36390	FULL
AT4G36515	FULL
AT4G36690	FULL
AT4G37200	FULL
AT4G37270	FULL
AT4G37300	FULL
AT4G37370	FULL
AT4G37400	FULL
AT4G37520	FULL
AT4G38040	FULL
AT4G38495	FULL
AT4G38932	FULL+LASSO
AT4G39030	FULL
AT4G39150	FULL
AT4G39210	FULL
AT4G39800	LASSO
AT4G39960	FULL
AT5G00480	FULL
AT5G01750	FULL
AT5G01820	FULL
AT5G02260	FULL
AT5G02380	FULL
AT5G03380	FULL
AT5G03570	FULL
AT5G03650	FULL+LASSO
AT5G03790	FULL
AT5G04040	FULL
AT5G04540	FULL
AT5G04590	RFE
AT5G04740	FULL
AT5G05440	FULL
AT5G05600	FULL
AT5G06060	FULL
AT5G06140	FULL
AT5G06160	FULL
AT5G06230	FULL
AT5G06960	FULL
AT5G07440	FULL
AT5G08410	FULL+RFE
AT5G08670	FULL
AT5G09830	FULL
AT5G09960	FULL
AT5G10300	FULL
AT5G11000	FULL
AT5G11490	FULL
AT5G11520	FULL
AT5G11760	FULL
AT5G11800	FULL
AT5G11850	FULL
AT5G11900	FULL
AT5G11930	FULL
AT5G12130	FULL
AT5G12190	FULL
AT5G12200	FULL
AT5G13000	FULL
AT5G13100	FULL
AT5G13300	FULL
AT5G13680	FULL
AT5G13860	FULL
AT5G13970	FULL
AT5G14120	FULL
AT5G14550	FULL
AT5G14660	FULL
AT5G15250	FULL
AT5G15260	FULL
AT5G15540	FULL
AT5G15870	FULL
AT5G15950	FULL
AT5G16620	FULL
AT5G16650	FULL
AT5G16660	FULL
AT5G16690	FULL
AT5G16730	FULL
AT5G16780	FULL
AT5G17050	FULL
AT5G17220	FULL
AT5G17350	FULL
AT5G17870	FULL
AT5G18200	FULL
AT5G18340	FULL
AT5G18460	FULL
AT5G18480	FULL
AT5G18600	FULL
AT5G19000	FULL
AT5G19250	LASSO
AT5G19330	FULL
AT5G19850	FULL
AT5G20165	FULL
AT5G20190	FULL
AT5G20280	FULL
AT5G20380	FULL
AT5G20490	FULL
AT5G21020	FULL
AT5G21105	FULL
AT5G22080	FULL
AT5G22250	LASSO
AT5G22380	FULL
AT5G22850	LASSO
AT5G23090	FULL
AT5G23340	FULL
AT5G24120	FULL
AT5G24470	FULL
AT5G24690	FULL
AT5G24930	FULL
AT5G25250	FULL
AT5G25930	FULL
AT5G26210	FULL
AT5G26360	FULL
AT5G26570	FULL
AT5G26780	FULL
AT5G27640	FULL
AT5G27660	FULL
AT5G27690	FULL
AT5G27850	FULL
AT5G28210	FULL
AT5G28237	FULL
AT5G28626	FULL
AT5G28740	FULL
AT5G30673	FULL
AT5G35320	FULL
AT5G35690	FULL
AT5G37370	FULL
AT5G37740	LASSO
AT5G39730	FULL
AT5G39740	FULL
AT5G40820	FULL
AT5G40950	FULL
AT5G40960	FULL
AT5G42020	FULL
AT5G42570	FULL
AT5G42960	FULL
AT5G43760	FULL
AT5G43940	FULL
AT5G44430	FULL
AT5G45550	FULL
AT5G46110	FULL
AT5G46470	FULL
AT5G46630	FULL
AT5G46680	FULL
AT5G46710	FULL
AT5G46800	FULL+LASSO
AT5G46950	FULL
AT5G47210	FULL
AT5G47220	RFE
AT5G47240	FULL
AT5G47330	FULL
AT5G47560	FULL
AT5G47720	FULL
AT5G47860	FULL
AT5G47890	FULL
AT5G48485	FULL
AT5G48580	FULL
AT5G48657	LASSO
AT5G48850	FULL
AT5G49015	FULL
AT5G49820	FULL
AT5G49900	FULL
AT5G50210	FULL
AT5G50360	FULL
AT5G50400	FULL
AT5G50800	FULL
AT5G50820	FULL
AT5G51040	FULL
AT5G51640	FULL
AT5G51720	FULL
AT5G51940	FULL
AT5G52950	FULL
AT5G53650	FULL
AT5G53800	FULL
AT5G54540	FULL
AT5G54610	FULL
AT5G55130	FULL
AT5G55190	FULL
AT5G55300	FULL
AT5G55893	FULL
AT5G55920	FULL
AT5G56170	FULL
AT5G56940	FULL
AT5G57120	FULL
AT5G57280	FULL
AT5G58330	FULL
AT5G58420	FULL
AT5G58470	FULL
AT5G58575	FULL
AT5G59050	FULL
AT5G59080	FULL
AT5G59150	FULL
AT5G59970	FULL
AT5G60410	FULL
AT5G61030	FULL
AT5G61170	FULL
AT5G62150	LASSO
AT5G62400	FULL
AT5G62440	FULL
AT5G62480	FULL
AT5G62610	FULL
AT5G62640	FULL
AT5G62790	FULL
AT5G63320	FULL
AT5G63680	FULL
AT5G63840	FULL
AT5G64020	FULL
AT5G64260	FULL
AT5G64310	FULL
AT5G64530	FULL
AT5G64550	FULL
AT5G65220	FULL
AT5G65300	FULL
AT5G65380	FULL
AT5G65960	FULL
AT5G66570	FULL+LASSO
AT5G67320	FULL
AT5G67520	FULL
AT5G67600	FULL
ATCG00010	FULL
ATCG00480	FULL
ATCG00560	FULL
ATCG00720	FULL
ATCG01010	FULL
ATCG01070	FULL

### Sheet: Stem width
Genes	Model
AT1G01560	RFE
AT1G04570	LASSO
AT1G04600	RFE
AT1G05120	LASSO
AT1G06460	RFE
AT1G08550	LASSO
AT1G08570	RFE
AT1G08940	FULL+RFE
AT1G09350	LASSO
AT1G10000	RFE
AT1G11220	RFE
AT1G11362	RFE
AT1G12090	RFE
AT1G12240	RFE
AT1G13930	RFE
AT1G15270	LASSO+RFE
AT1G15330	LASSO
AT1G16850	LASSO+RFE
AT1G16870	RFE
AT1G18160	LASSO
AT1G19400	LASSO+RFE
AT1G19660	FULL
AT1G19960	RFE
AT1G20450	LASSO+RFE
AT1G25275	RFE
AT1G28570	LASSO
AT1G30490	RFE
AT1G32060	RFE
AT1G32190	FULL
AT1G35680	RFE
AT1G44575	LASSO
AT1G47420	LASSO
AT1G47710	RFE
AT1G48420	RFE
AT1G49470	RFE
AT1G49500	RFE
AT1G51200	FULL+RFE
AT1G51700	RFE
AT1G53780	RFE
AT1G54040	RFE
AT1G54780	RFE
AT1G56110	RFE
AT1G61340	LASSO+RFE
AT1G61520	RFE
AT1G61580	RFE
AT1G61890	RFE
AT1G62200	LASSO
AT1G62390	RFE
AT1G62760	LASSO
AT1G64360	RFE
AT1G65390	LASSO
AT1G67860	FULL+LASSO+RFE
AT1G67865	LASSO+RFE
AT1G70640	LASSO+RFE
AT1G71030	RFE
AT1G71360	FULL+LASSO
AT1G71880	RFE
AT1G72120	RFE
AT1G74030	RFE
AT1G74450	FULL
AT1G75350	LASSO+RFE
AT1G75860	RFE
AT1G77885	RFE
AT1G79245	LASSO
AT1G80230	LASSO+RFE
AT1G80360	RFE
AT1G80920	LASSO
AT2G01450	LASSO
AT2G03800	RFE
AT2G04290	FULL
AT2G05100	LASSO
AT2G05220	RFE
AT2G05380	LASSO
AT2G05440	RFE
AT2G05540	LASSO
AT2G10940	RFE
AT2G14878	RFE
AT2G15570	FULL
AT2G16890	RFE
AT2G21320	RFE
AT2G21340	RFE
AT2G23290	RFE
AT2G24790	LASSO
AT2G25625	RFE
AT2G27310	RFE
AT2G28780	LASSO
AT2G29160	LASSO
AT2G29450	FULL
AT2G29995	RFE
AT2G30550	RFE
AT2G31040	FULL+LASSO+RFE
AT2G31360	LASSO
AT2G33120	LASSO
AT2G35060	RFE
AT2G35260	LASSO
AT2G35930	FULL
AT2G37130	LASSO+RFE
AT2G37150	LASSO
AT2G37400	FULL
AT2G37970	RFE
AT2G39400	RFE
AT2G40460	FULL
AT2G40590	RFE
AT2G40880	RFE
AT2G42890	RFE
AT2G43030	RFE
AT2G43460	FULL
AT2G44350	RFE
AT2G45403	RFE
AT2G45740	LASSO
AT2G46100	RFE
AT2G46440	LASSO
AT2G48100	RFE
AT3G01500	LASSO
AT3G01770	LASSO
AT3G02190	LASSO
AT3G03780	RFE
AT3G03910	RFE
AT3G04530	RFE
AT3G05030	RFE
AT3G05730	LASSO+RFE
AT3G06550	FULL+LASSO
AT3G10985	LASSO+RFE
AT3G12740	RFE
AT3G14310	LASSO+RFE
AT3G15760	LASSO+RFE
AT3G16857	RFE
AT3G17160	LASSO
AT3G18080	FULL
AT3G18490	RFE
AT3G18790	RFE
AT3G19450	RFE
AT3G20475	FULL
AT3G22160	RFE
AT3G22630	LASSO
AT3G23450	RFE
AT3G24420	RFE
AT3G25690	RFE
AT3G25780	LASSO
AT3G26060	LASSO
AT3G26170	RFE
AT3G27095	RFE
AT3G27350	RFE
AT3G28500	RFE
AT3G29390	LASSO
AT3G31365	LASSO
AT3G43980	RFE
AT3G44006	LASSO
AT3G44320	LASSO
AT3G45245	RFE
AT3G46780	LASSO
AT3G46970	LASSO
AT3G47050	RFE
AT3G47070	RFE
AT3G47540	RFE
AT3G47890	LASSO
AT3G49570	LASSO
AT3G49580	RFE
AT3G50000	RFE
AT3G50970	LASSO+RFE
AT3G51190	LASSO
AT3G52430	FULL
AT3G53410	FULL
AT3G53780	LASSO
AT3G54190	LASSO
AT3G54210	RFE
AT3G54620	FULL
AT3G55760	FULL
AT3G56090	RFE
AT3G56460	RFE
AT3G57240	LASSO
AT3G59060	RFE
AT3G59470	LASSO
AT3G61880	RFE
AT3G62290	LASSO+RFE
AT3G62820	LASSO+RFE
AT4G00710	RFE
AT4G01090	RFE
AT4G01650	FULL+LASSO
AT4G02020	FULL
AT4G02220	RFE
AT4G03050	RFE
AT4G03960	RFE
AT4G04692	FULL
AT4G04830	LASSO+RFE
AT4G05390	LASSO
AT4G06499	RFE
AT4G10300	RFE
AT4G10310	RFE
AT4G11360	LASSO
AT4G11820	LASSO
AT4G11960	FULL+RFE
AT4G12500	LASSO+RFE
AT4G13395	LASSO
AT4G13520	LASSO
AT4G14320	FULL+LASSO
AT4G16442	RFE
AT4G19700	LASSO
AT4G20370	RFE
AT4G21210	LASSO
AT4G21810	RFE
AT4G22950	RFE
AT4G23180	FULL
AT4G23680	RFE
AT4G23890	RFE
AT4G23990	RFE
AT4G24060	LASSO
AT4G24920	FULL+LASSO+RFE
AT4G24960	LASSO
AT4G26700	RFE
AT4G27230	RFE
AT4G27390	RFE
AT4G27520	LASSO
AT4G27654	LASSO
AT4G27700	RFE
AT4G29905	RFE
AT4G30270	RFE
AT4G31550	RFE
AT4G32250	LASSO+RFE
AT4G33040	RFE
AT4G33420	FULL
AT4G34620	LASSO
AT4G34680	FULL
AT4G35600	RFE
AT4G36220	RFE
AT4G36800	RFE
AT4G37430	RFE
AT4G38080	FULL+RFE
AT4G38770	LASSO
AT4G38932	FULL+LASSO+RFE
AT5G02260	FULL
AT5G02380	FULL
AT5G04490	LASSO
AT5G04590	LASSO+RFE
AT5G05340	RFE
AT5G06290	RFE
AT5G06450	RFE
AT5G06760	RFE
AT5G07180	RFE
AT5G07580	RFE
AT5G07920	FULL
AT5G08040	RFE
AT5G08410	LASSO
AT5G08560	FULL
AT5G09830	RFE
AT5G10370	FULL+LASSO+RFE
AT5G11560	RFE
AT5G12080	FULL+LASSO+RFE
AT5G13970	FULL+LASSO+RFE
AT5G14800	LASSO
AT5G15410	RFE
AT5G15970	FULL
AT5G16570	RFE
AT5G17460	LASSO
AT5G17650	RFE
AT5G18130	RFE
AT5G20190	LASSO
AT5G22080	LASSO
AT5G22250	RFE
AT5G22800	LASSO
AT5G25110	LASSO
AT5G26570	FULL
AT5G35320	FULL+RFE
AT5G37670	FULL
AT5G37740	RFE
AT5G38410	FULL+LASSO
AT5G42020	RFE
AT5G42570	LASSO+RFE
AT5G44700	RFE
AT5G45880	RFE
AT5G46070	LASSO
AT5G46680	RFE
AT5G47070	FULL+LASSO+RFE
AT5G47110	LASSO+RFE
AT5G47210	RFE
AT5G47930	RFE
AT5G50360	FULL
AT5G52010	LASSO+RFE
AT5G52810	RFE
AT5G53460	LASSO
AT5G53500	LASSO
AT5G53580	RFE
AT5G53860	RFE
AT5G54770	RFE
AT5G56930	LASSO+RFE
AT5G57660	RFE
AT5G57710	FULL
AT5G58420	RFE
AT5G60400	LASSO+RFE
AT5G61380	LASSO
AT5G62150	RFE
AT5G62300	RFE
AT5G62790	RFE
AT5G63530	LASSO
AT5G64240	RFE
AT5G64410	FULL+LASSO
AT5G65207	LASSO
AT5G65820	FULL
ATCG00190	LASSO
ATCG00470	LASSO
ATMG01390	RFE
AT4G35600	RFE
AT4G36220	RFE
AT4G36800	RFE
AT4G37430	RFE
AT4G38080	RFE
AT4G38590	RFE
AT4G38932	FULL+LASSO+RFE
AT4G39960	LASSO
AT5G01600	RFE
AT5G02310	RFE
AT5G03490	RFE
AT5G04490	RFE
AT5G04590	RFE
AT5G04680	RFE
AT5G05340	RFE
AT5G05730	FULL
AT5G06290	RFE
AT5G06450	RFE
AT5G06760	RFE
AT5G07180	RFE
AT5G07580	RFE
AT5G08040	RFE
AT5G09830	RFE
AT5G10370	FULL+LASSO+RFE
AT5G11560	RFE
AT5G12080	LASSO+RFE
AT5G13000	FULL
AT5G13970	FULL+LASSO+RFE
AT5G14500	RFE
AT5G15410	FULL+RFE
AT5G16570	RFE
AT5G17650	RFE
AT5G18130	RFE
AT5G19855	FULL
AT5G19875	RFE
AT5G19980	RFE
AT5G20410	RFE
AT5G22250	RFE
AT5G22390	RFE
AT5G23660	RFE
AT5G24155	RFE
AT5G24670	FULL
AT5G26340	RFE
AT5G26830	RFE
AT5G27280	RFE
AT5G27900	RFE
AT5G28870	RFE
AT5G35320	RFE
AT5G37740	RFE
AT5G38410	FULL+LASSO
AT5G40780	FULL
AT5G42020	RFE
AT5G42570	RFE
AT5G43150	FULL
AT5G44565	RFE
AT5G45620	FULL
AT5G45880	RFE
AT5G46680	RFE
AT5G46730	FULL+RFE
AT5G46780	FULL
AT5G47070	FULL+LASSO+RFE
AT5G47110	FULL+LASSO+RFE
AT5G47120	FULL
AT5G47210	RFE
AT5G47370	RFE
AT5G47930	RFE
AT5G48020	RFE
AT5G48180	RFE
AT5G48380	FULL+RFE
AT5G49480	LASSO
AT5G52010	FULL+LASSO+RFE
AT5G52810	RFE
AT5G53460	FULL+LASSO
AT5G53580	RFE
AT5G53860	RFE
AT5G53970	RFE
AT5G54770	RFE
AT5G55930	FULL
AT5G56340	FULL
AT5G56930	RFE
AT5G58330	RFE
AT5G58420	RFE
AT5G58870	FULL
AT5G59720	FULL+RFE
AT5G60400	RFE
AT5G60460	RFE
AT5G61380	FULL
AT5G62150	RFE
AT5G62300	RFE
AT5G62790	RFE
AT5G63850	RFE
AT5G64240	RFE
AT5G64410	LASSO+RFE
AT5G65220	LASSO
AT5G65300	FULL
AT5G65490	FULL
AT5G65820	FULL
AT5G66570	RFE
ATCG00130	FULL
ATCG00190	LASSO
ATCG00690	FULL
ATMG00513	FULL
ATMG01390	RFE

### Sheet: Number of cauline leaf
Genes	Model
AT1G02140	FULL+RFE
AT1G04600	FULL
AT1G05120	FULL
AT1G05940	FULL
AT1G07280	RFE
AT1G09310	FULL
AT1G09603	LASSO
AT1G11362	LASSO
AT1G14130	FULL
AT1G18840	LASSO
AT1G23710	FULL
AT1G35860	LASSO
AT1G36520	LASSO
AT1G67860	FULL+LASSO
AT1G69460	FULL
AT1G74010	LASSO
AT1G74940	FULL
AT1G78100	FULL
AT1G78790	LASSO
AT1G80230	LASSO+RFE
AT2G05210	FULL
AT2G22660	FULL
AT2G26560	RFE
AT2G29450	FULL
AT2G34585	LASSO
AT2G37180	FULL
AT2G38800	LASSO
AT2G38940	FULL+LASSO
AT2G39730	FULL
AT2G46440	FULL+RFE
AT3G01830	LASSO
AT3G08850	RFE
AT3G09860	LASSO
AT3G10985	LASSO
AT3G11690	FULL
AT3G15353	RFE
AT3G16857	FULL+LASSO+RFE
AT3G19450	LASSO
AT3G26660	FULL+LASSO+RFE
AT3G27570	FULL
AT3G29590	FULL
AT3G42060	FULL
AT3G42913	FULL
AT3G53260	LASSO
AT3G53980	RFE
AT3G57190	FULL
AT3G57530	FULL
AT3G57540	LASSO
AT3G57550	RFE
AT3G62290	RFE
AT4G08078	FULL
AT4G10770	FULL+RFE
AT4G15260	LASSO
AT4G24990	LASSO
AT4G28290	FULL
AT4G28350	FULL
AT4G30110	FULL
AT4G32610	FULL
AT4G33420	FULL+LASSO
AT4G37295	LASSO
AT4G38932	LASSO
AT5G01280	FULL+LASSO+RFE
AT5G03650	FULL
AT5G04590	RFE
AT5G13970	LASSO
AT5G15500	LASSO
AT5G18570	LASSO
AT5G22250	LASSO
AT5G37740	FULL+LASSO
AT5G42570	LASSO
AT5G42965	FULL
AT5G47370	LASSO
AT5G58787	FULL
AT5G61590	LASSO
AT5G62310	FULL
AT5G63530	LASSO
AT5G63850	RFE
AT5G64310	FULL
ATCG01010	LASSO
AT2G18720	FULL
AT2G19520	FULL
AT2G22080	FULL
AT2G23780	FULL
AT2G23790	FULL
AT2G24940	FULL
AT2G26150	FULL
AT2G26500	FULL
AT2G26560	RFE
AT2G26790	FULL
AT2G27190	FULL
AT2G27530	FULL
AT2G30520	FULL
AT2G30870	FULL
AT2G31490	FULL
AT2G31790	FULL
AT2G33830	FULL
AT2G34585	LASSO
AT2G35290	FULL
AT2G38530	FULL
AT2G38790	FULL
AT2G38800	LASSO
AT2G38870	FULL
AT2G38940	FULL+LASSO
AT2G43080	FULL
AT2G43510	FULL
AT2G46430	FULL
AT2G46440	LASSO+RFE
AT2G47110	LASSO
AT2G47770	FULL
AT2G47950	FULL
AT2G48060	LASSO
AT3G04210	FULL
AT3G06500	FULL
AT3G06810	FULL
AT3G07650	FULL
AT3G08850	FULL+RFE
AT3G09630	FULL
AT3G09640	FULL
AT3G09860	LASSO
AT3G10040	FULL
AT3G10130	FULL
AT3G10985	FULL+LASSO
AT3G12750	FULL
AT3G12930	FULL
AT3G13470	FULL
AT3G13910	FULL
AT3G14720	FULL
AT3G15280	FULL
AT3G15353	RFE
AT3G15880	FULL
AT3G16470	FULL
AT3G16857	FULL+RFE
AT3G17820	FULL
AT3G19240	FULL
AT3G19450	LASSO
AT3G22120	FULL
AT3G22160	FULL
AT3G22200	FULL
AT3G22330	FULL
AT3G22430	FULL
AT3G22530	FULL
AT3G24500	FULL
AT3G25717	FULL
AT3G25760	FULL
AT3G26660	FULL+LASSO+RFE
AT3G26744	FULL
AT3G27830	FULL
AT3G28050	FULL
AT3G28540	FULL
AT3G30763	FULL
AT3G31365	FULL
AT3G42060	LASSO
AT3G43095	FULL
AT3G43800	FULL
AT3G44260	FULL
AT3G46040	FULL
AT3G46590	FULL
AT3G46970	FULL
AT3G47790	FULL
AT3G47850	FULL
AT3G51240	FULL
AT3G51810	FULL
AT3G51850	FULL
AT3G53260	LASSO
AT3G53500	FULL
AT3G53980	RFE
AT3G55580	FULL
AT3G55760	FULL
AT3G56400	FULL
AT3G56710	FULL
AT3G56950	FULL
AT3G57540	LASSO
AT3G57550	RFE
AT3G59020	FULL
AT3G60170	FULL
AT3G60600	FULL
AT3G62290	RFE
AT3G62590	FULL
AT3G62700	FULL
AT3G62960	FULL
AT4G00630	FULL
AT4G01310	FULL
AT4G01650	FULL
AT4G02314	FULL
AT4G02570	FULL
AT4G04610	FULL
AT4G04770	FULL
AT4G06485	FULL
AT4G08078	FULL
AT4G08810	FULL
AT4G10380	FULL
AT4G10710	FULL
AT4G10770	FULL+RFE
AT4G13530	FULL
AT4G14365	FULL
AT4G14400	FULL
AT4G15490	FULL
AT4G15560	FULL
AT4G17070	FULL
AT4G18010	FULL
AT4G18280	FULL
AT4G18730	FULL
AT4G21470	FULL
AT4G22920	FULL
AT4G24110	FULL
AT4G24230	FULL
AT4G24990	LASSO
AT4G25810	FULL
AT4G26480	FULL
AT4G28085	FULL
AT4G28460	FULL
AT4G29080	FULL
AT4G29110	FULL
AT4G30710	FULL
AT4G31180	FULL
AT4G32250	FULL
AT4G32295	FULL
AT4G32540	FULL
AT4G32930	FULL
AT4G33050	FULL
AT4G33420	FULL+LASSO
AT4G33630	FULL
AT4G33680	FULL
AT4G34710	FULL
AT4G36515	FULL
AT4G37295	LASSO
AT4G37680	FULL
AT4G38550	FULL
AT4G38770	FULL
AT4G38932	FULL+LASSO
AT4G39090	FULL
AT5G01280	LASSO+RFE
AT5G02560	FULL
AT5G02710	FULL
AT5G02940	FULL
AT5G03650	LASSO
AT5G04200	FULL
AT5G04590	RFE
AT5G08040	FULL
AT5G10960	FULL
AT5G11850	FULL
AT5G11950	FULL
AT5G11980	FULL
AT5G12150	FULL
AT5G13330	FULL
AT5G13930	FULL
AT5G13970	LASSO
AT5G14950	FULL
AT5G16130	FULL
AT5G18490	FULL
AT5G18570	LASSO
AT5G18630	FULL
AT5G19780	FULL
AT5G19890	FULL
AT5G21940	FULL
AT5G22250	FULL+LASSO
AT5G22390	FULL
AT5G24314	FULL
AT5G24460	FULL
AT5G25440	FULL
AT5G25630	FULL
AT5G27830	FULL
AT5G33125	FULL
AT5G35732	FULL
AT5G37740	FULL+LASSO
AT5G38520	FULL
AT5G38990	FULL
AT5G42570	LASSO
AT5G44417	FULL
AT5G44420	FULL
AT5G45190	FULL
AT5G45390	FULL
AT5G46665	FULL
AT5G46710	FULL
AT5G47370	LASSO
AT5G47930	FULL
AT5G48180	FULL
AT5G48880	FULL
AT5G52010	FULL
AT5G53330	FULL
AT5G58330	FULL
AT5G61410	FULL
AT5G61590	LASSO
AT5G61640	FULL
AT5G62790	FULL
AT5G63530	FULL+LASSO
AT5G63850	FULL+RFE
AT5G63860	FULL
AT5G64310	FULL
AT5G64370	FULL
AT5G65380	FULL
AT5G65660	FULL
AT5G65870	FULL
AT5G67630	FULL
ATCG00010	FULL
ATCG00020	FULL
ATCG00320	FULL
ATCG00360	FULL
ATCG00740	FULL
ATCG00750	FULL
ATCG01010	LASSO
