## Supplementary material for "Molecular and phenotypic footprints of climate in native *Arabidopsis thaliana*": Data S12

### Sheet: Temperature
Genes	Model
AT1G01080	LASSO
AT1G01720	FULL
AT1G01725	LASSO
AT1G02920	LASSO
AT1G02930	RFE
AT1G04240	FULL+LASSO+RFE
AT1G04620	LASSO
AT1G05150	RFE
AT1G06360	LASSO
AT1G06960	RFE
AT1G07110	RFE
AT1G07180	RFE
AT1G09350	RFE
AT1G12310	LASSO
AT1G13260	FULL+RFE
AT1G14300	LASSO
AT1G15250	FULL+LASSO+RFE
AT1G16260	RFE
AT1G18440	RFE
AT1G20770	RFE
AT1G22280	FULL
AT1G25550	LASSO
AT1G26180	FULL+RFE
AT1G26850	LASSO
AT1G27480	LASSO
AT1G30490	FULL
AT1G31420	RFE
AT1G31550	LASSO
AT1G45249	LASSO
AT1G48790	FULL+LASSO+RFE
AT1G49970	LASSO
AT1G51690	FULL+LASSO+RFE
AT1G52770	LASSO
AT1G53230	FULL+LASSO+RFE
AT1G55900	FULL
AT1G60710	FULL
AT1G61780	LASSO
AT1G61800	LASSO+RFE
AT1G62040	LASSO
AT1G62570	RFE
AT1G65845	LASSO
AT1G66700	FULL+LASSO+RFE
AT1G68140	RFE
AT1G68500	FULL+RFE
AT1G69220	RFE
AT1G69940	LASSO
AT1G70780	LASSO
AT1G70810	LASSO
AT1G71270	LASSO
AT1G72170	LASSO
AT1G73350	FULL
AT1G73870	LASSO+RFE
AT1G73990	RFE
AT1G77940	RFE
AT1G78870	LASSO
AT2G03730	RFE
AT2G14750	LASSO
AT2G15000	FULL+LASSO
AT2G17540	RFE
AT2G17975	LASSO
AT2G19430	LASSO
AT2G23810	FULL
AT2G25830	LASSO
AT2G26680	LASSO
AT2G28600	RFE
AT2G30270	LASSO
AT2G30766	LASSO
AT2G32600	LASSO
AT2G34660	LASSO
AT2G35040	LASSO+RFE
AT2G35840	FULL
AT2G37035	FULL
AT2G37620	LASSO
AT2G39470	LASSO
AT2G40130	RFE
AT2G40280	FULL+LASSO
AT2G41940	RFE
AT2G44290	LASSO
AT2G45810	RFE
AT3G03870	FULL
AT3G03940	RFE
AT3G05800	RFE
AT3G06290	LASSO+RFE
AT3G06310	LASSO
AT3G06650	FULL+RFE
AT3G07320	FULL
AT3G07470	RFE
AT3G07650	LASSO
AT3G07780	RFE
AT3G10610	LASSO
AT3G11120	FULL+LASSO
AT3G11945	LASSO
AT3G12080	LASSO+RFE
AT3G12400	FULL+LASSO
AT3G13180	LASSO
AT3G14650	FULL
AT3G16830	RFE
AT3G20230	LASSO
AT3G20250	RFE
AT3G20310	FULL
AT3G21560	RFE
AT3G22520	RFE
AT3G26085	LASSO
AT3G28730	RFE
AT3G28920	RFE
AT3G47470	LASSO
AT3G54300	RFE
AT3G54990	LASSO
AT3G55010	LASSO
AT3G55360	FULL+RFE
AT3G56510	LASSO
AT3G57530	RFE
AT3G59110	RFE
AT3G59420	FULL
AT3G61010	FULL
AT3G61220	LASSO
AT3G63030	FULL+LASSO
AT3G63110	LASSO
AT4G01370	LASSO
AT4G02280	FULL+LASSO
AT4G08300	LASSO+RFE
AT4G10040	LASSO
AT4G12300	LASSO
AT4G16180	RFE
AT4G17615	FULL
AT4G17670	LASSO
AT4G18530	RFE
AT4G19860	RFE
AT4G20020	LASSO
AT4G21105	RFE
AT4G21660	RFE
AT4G25080	FULL+LASSO
AT4G27600	LASSO
AT4G28470	LASSO
AT4G29100	LASSO
AT4G29120	LASSO
AT4G32800	FULL+LASSO+RFE
AT4G33070	RFE
AT4G33630	RFE
AT4G35480	FULL+LASSO
AT4G36010	RFE
AT4G36850	LASSO
AT5G01520	RFE
AT5G01990	LASSO
AT5G03080	RFE
AT5G06160	LASSO
AT5G06340	FULL+LASSO+RFE
AT5G07360	RFE
AT5G07550	LASSO
AT5G08420	FULL
AT5G08660	RFE
AT5G08760	RFE
AT5G09225	LASSO
AT5G10745	FULL
AT5G11070	RFE
AT5G11450	LASSO
AT5G11560	LASSO
AT5G11920	LASSO
AT5G12310	FULL
AT5G14060	RFE
AT5G18400	LASSO
AT5G19450	RFE
AT5G24120	LASSO
AT5G27760	LASSO
AT5G33370	RFE
AT5G34850	RFE
AT5G35320	FULL+LASSO
AT5G37480	LASSO
AT5G37850	LASSO
AT5G42310	RFE
AT5G45500	FULL
AT5G46250	LASSO
AT5G48250	FULL+LASSO+RFE
AT5G48370	LASSO
AT5G48870	RFE
AT5G49760	LASSO
AT5G50360	LASSO
AT5G51640	FULL
AT5G52040	LASSO
AT5G53480	FULL
AT5G55180	LASSO
AT5G56350	RFE
AT5G58060	LASSO+RFE
AT5G59050	LASSO
AT5G59310	LASSO
AT5G60400	RFE
AT5G60680	RFE
AT5G61590	FULL+LASSO+RFE
AT5G62200	LASSO
AT5G63180	LASSO
AT5G63370	FULL
AT5G64880	LASSO
AT5G65950	FULL+LASSO
AT5G66510	FULL
ATCG00340	LASSO+RFE

### Sheet: Petiole length ratio
Genes	Model
AT1G01140	RFE
AT1G01350	LASSO
AT1G01820	RFE
AT1G02130	RFE
AT1G02300	RFE
AT1G03160	FULL+RFE
AT1G04570	RFE
AT1G05960	FULL
AT1G08110	RFE
AT1G08780	LASSO
AT1G08820	RFE
AT1G09200	LASSO
AT1G09330	FULL+LASSO
AT1G09560	LASSO
AT1G09870	RFE
AT1G12580	FULL+RFE
AT1G12810	RFE
AT1G12840	LASSO
AT1G13380	RFE
AT1G13690	RFE
AT1G13980	RFE
AT1G14670	LASSO
AT1G14880	RFE
AT1G15130	RFE
AT1G15280	RFE
AT1G15290	RFE
AT1G17680	LASSO
AT1G18600	FULL
AT1G19990	FULL
AT1G21400	RFE
AT1G21780	LASSO+RFE
AT1G22160	LASSO
AT1G22280	RFE
AT1G22610	RFE
AT1G24147	FULL+RFE
AT1G24160	FULL+LASSO
AT1G25450	RFE
AT1G29250	RFE
AT1G29310	RFE
AT1G29400	LASSO+RFE
AT1G32070	RFE
AT1G33040	RFE
AT1G36390	RFE
AT1G43560	RFE
AT1G45110	RFE
AT1G47310	LASSO
AT1G47640	LASSO
AT1G49050	RFE
AT1G50200	FULL
AT1G52420	RFE
AT1G53310	RFE
AT1G54100	FULL+LASSO+RFE
AT1G54380	RFE
AT1G55260	FULL
AT1G56230	RFE
AT1G56600	FULL
AT1G59580	LASSO
AT1G60260	FULL
AT1G62390	FULL
AT1G62480	LASSO+RFE
AT1G62600	RFE
AT1G64360	RFE
AT1G65010	RFE
AT1G66340	FULL+LASSO+RFE
AT1G66390	FULL+RFE
AT1G67960	RFE
AT1G69940	RFE
AT1G70410	RFE
AT1G70610	RFE
AT1G71190	LASSO
AT1G72320	RFE
AT1G72700	LASSO
AT1G73490	RFE
AT1G73650	RFE
AT1G75280	RFE
AT1G76730	LASSO+RFE
AT1G77000	RFE
AT1G77510	RFE
AT1G78460	RFE
AT1G78500	LASSO
AT1G78670	RFE
AT2G01670	RFE
AT2G04160	RFE
AT2G16700	RFE
AT2G17520	RFE
AT2G18660	RFE
AT2G20740	RFE
AT2G20930	LASSO
AT2G21060	FULL
AT2G24395	RFE
AT2G26400	RFE
AT2G26810	LASSO
AT2G28390	RFE
AT2G29650	FULL+RFE
AT2G29995	RFE
AT2G30270	RFE
AT2G33410	RFE
AT2G34780	RFE
AT2G35630	RFE
AT2G36250	RFE
AT2G37410	LASSO
AT2G37680	RFE
AT2G38550	RFE
AT2G38660	LASSO+RFE
AT2G39700	LASSO
AT2G40100	LASSO
AT2G40205	RFE
AT2G40410	LASSO+RFE
AT2G42790	LASSO
AT2G43330	RFE
AT2G45220	FULL
AT2G45670	LASSO
AT2G46370	RFE
AT2G47880	RFE
AT2G48030	FULL
AT3G01470	LASSO+RFE
AT3G02250	RFE
AT3G02710	RFE
AT3G04910	RFE
AT3G05420	LASSO+RFE
AT3G05930	RFE
AT3G05940	LASSO
AT3G06080	RFE
AT3G07770	RFE
AT3G07880	LASSO
AT3G08770	RFE
AT3G11820	RFE
AT3G12320	FULL
AT3G12600	RFE
AT3G13940	FULL+RFE
AT3G16700	RFE
AT3G16760	RFE
AT3G16940	RFE
AT3G17210	FULL
AT3G19010	FULL
AT3G23940	RFE
AT3G24550	RFE
AT3G26395	FULL
AT3G26560	LASSO
AT3G27050	RFE
AT3G27570	RFE
AT3G28860	RFE
AT3G29035	LASSO
AT3G29180	FULL+LASSO+RFE
AT3G47300	LASSO
AT3G48990	RFE
AT3G49580	RFE
AT3G51950	LASSO
AT3G52240	LASSO
AT3G52920	LASSO+RFE
AT3G52950	RFE
AT3G53340	RFE
AT3G53520	RFE
AT3G53560	RFE
AT3G53670	RFE
AT3G54920	RFE
AT3G56400	RFE
AT3G56860	RFE
AT3G57490	FULL+RFE
AT3G57930	RFE
AT3G58970	RFE
AT3G59050	LASSO
AT3G59770	RFE
AT3G59780	RFE
AT3G61150	RFE
AT3G62770	RFE
AT3G62960	RFE
AT3G63110	LASSO
AT3G63250	RFE
AT3G63400	LASSO+RFE
AT4G00330	RFE
AT4G00780	FULL
AT4G02420	RFE
AT4G04570	RFE
AT4G08074	RFE
AT4G09030	RFE
AT4G11650	FULL+LASSO
AT4G13500	RFE
AT4G14220	RFE
AT4G15930	RFE
AT4G16750	RFE
AT4G16760	RFE
AT4G17790	RFE
AT4G19003	RFE
AT4G19160	RFE
AT4G19210	FULL
AT4G19239	FULL
AT4G21210	RFE
AT4G22380	FULL
AT4G22513	FULL+LASSO
AT4G23260	FULL
AT4G24220	RFE
AT4G24920	RFE
AT4G25030	RFE
AT4G25340	RFE
AT4G25360	RFE
AT4G25650	RFE
AT4G25730	RFE
AT4G29030	RFE
AT4G29660	LASSO
AT4G30240	LASSO
AT4G30440	RFE
AT4G30650	RFE
AT4G31750	RFE
AT4G31880	FULL
AT4G34135	LASSO
AT4G34640	RFE
AT4G35260	LASSO
AT4G36540	RFE
AT4G37260	RFE
AT4G37370	LASSO
AT4G37520	RFE
AT5G02890	LASSO
AT5G03280	RFE
AT5G03350	RFE
AT5G03370	LASSO+RFE
AT5G04280	RFE
AT5G06060	RFE
AT5G07360	FULL+LASSO
AT5G08040	RFE
AT5G08740	RFE
AT5G09250	RFE
AT5G11490	RFE
AT5G11560	RFE
AT5G11650	RFE
AT5G12420	RFE
AT5G15600	LASSO+RFE
AT5G16660	LASSO
AT5G17510	RFE
AT5G18250	LASSO
AT5G18520	FULL+LASSO+RFE
AT5G19240	RFE
AT5G19540	RFE
AT5G20050	RFE
AT5G20160	LASSO
AT5G22740	RFE
AT5G23310	FULL
AT5G24020	FULL
AT5G24120	RFE
AT5G24490	LASSO+RFE
AT5G25060	LASSO
AT5G25890	RFE
AT5G26770	RFE
AT5G26800	LASSO
AT5G28750	RFE
AT5G32440	RFE
AT5G35980	RFE
AT5G36940	RFE
AT5G39520	FULL+LASSO
AT5G42960	RFE
AT5G43970	FULL
AT5G45010	RFE
AT5G45800	FULL
AT5G46290	FULL
AT5G46710	RFE
AT5G46730	RFE
AT5G47610	RFE
AT5G47780	FULL
AT5G49020	LASSO
AT5G49730	RFE
AT5G50350	LASSO
AT5G52040	LASSO
AT5G52420	RFE
AT5G54500	RFE
AT5G56500	RFE
AT5G57815	RFE
AT5G57850	LASSO
AT5G58060	RFE
AT5G59500	RFE
AT5G59870	RFE
AT5G59890	FULL
AT5G60470	LASSO
AT5G61590	FULL
AT5G61640	RFE
AT5G62790	RFE
AT5G63710	LASSO
AT5G65140	RFE
AT5G65280	RFE
AT5G65940	LASSO
AT5G66050	LASSO
AT5G66320	LASSO
ATCG00020	FULL
ATCG00140	RFE
ATCG00300	RFE
ATCG00480	RFE
ATCG00690	RFE
ATCG01020	LASSO
ATMG01390	LASSO

### Sheet: Leaf aspect ratio
Genes	Model
AT1G01490	FULL
AT1G02205	FULL
AT1G02820	LASSO+RFE
AT1G07830	FULL
AT1G09430	FULL
AT1G09740	RFE
AT1G10155	FULL+LASSO
AT1G13245	RFE
AT1G14830	FULL
AT1G17290	RFE
AT1G18250	FULL+RFE
AT1G18720	FULL
AT1G21270	FULL
AT1G21790	FULL
AT1G22200	FULL
AT1G24040	FULL
AT1G24520	LASSO
AT1G29950	LASSO+RFE
AT1G30900	FULL
AT1G31730	FULL
AT1G32750	FULL
AT1G32790	FULL
AT1G33040	LASSO
AT1G35340	LASSO
AT1G36310	FULL
AT1G43190	FULL
AT1G50670	RFE
AT1G54500	LASSO
AT1G55680	LASSO
AT1G59700	FULL
AT1G61800	FULL
AT1G63360	FULL
AT1G66070	FULL+LASSO
AT1G66130	LASSO
AT1G67690	LASSO+RFE
AT1G67710	LASSO
AT1G68050	FULL
AT1G68120	RFE
AT1G68220	FULL
AT1G69490	LASSO+RFE
AT1G69740	FULL
AT1G70420	RFE
AT1G70710	RFE
AT1G71270	FULL
AT1G72640	RFE
AT1G74920	FULL
AT1G77740	FULL
AT1G77750	RFE
AT1G80290	FULL
AT1G80300	FULL
AT2G02160	LASSO
AT2G03050	FULL
AT2G03667	FULL
AT2G05630	FULL
AT2G15695	LASSO
AT2G17420	FULL+LASSO
AT2G17540	LASSO
AT2G18328	LASSO
AT2G19430	FULL
AT2G26330	FULL
AT2G26810	FULL+LASSO
AT2G26990	LASSO
AT2G27140	FULL
AT2G27200	FULL
AT2G29350	FULL+RFE
AT2G30010	FULL
AT2G32690	FULL+LASSO
AT2G32760	FULL
AT2G32810	FULL
AT2G33770	FULL
AT2G35830	LASSO
AT2G36630	FULL
AT2G36870	FULL
AT2G37035	FULL
AT2G37410	FULL
AT2G39020	LASSO
AT2G41530	FULL
AT2G42040	FULL
AT2G42840	FULL
AT2G45220	FULL
AT2G45670	LASSO
AT2G46330	FULL
AT2G46340	RFE
AT2G46370	LASSO
AT2G47640	RFE
AT2G47910	RFE
AT2G48100	LASSO
AT3G02300	FULL
AT3G05930	FULL
AT3G06200	FULL
AT3G07360	FULL
AT3G09740	FULL
AT3G13200	RFE
AT3G13790	LASSO
AT3G14210	LASSO
AT3G14990	FULL
AT3G18370	FULL+LASSO
AT3G19960	FULL+LASSO
AT3G20310	FULL
AT3G21690	FULL
AT3G22060	RFE
AT3G22330	FULL
AT3G23830	LASSO
AT3G25470	FULL
AT3G26360	LASSO
AT3G27280	LASSO
AT3G28920	FULL
AT3G44300	FULL
AT3G44670	RFE
AT3G46040	FULL
AT3G46070	RFE
AT3G47390	FULL
AT3G50000	FULL
AT3G51240	FULL
AT3G53720	FULL
AT3G55460	FULL+LASSO+RFE
AT3G57190	FULL+LASSO+RFE
AT3G58180	FULL
AT3G58970	FULL+RFE
AT3G59350	FULL
AT3G59400	FULL+LASSO+RFE
AT3G62310	RFE
AT3G62630	FULL
AT3G63010	FULL
AT4G01995	FULL+LASSO+RFE
AT4G04780	FULL
AT4G04920	RFE
AT4G05090	RFE
AT4G12230	RFE
AT4G12720	RFE
AT4G13980	FULL
AT4G14070	FULL
AT4G18250	FULL
AT4G19170	FULL
AT4G19450	RFE
AT4G20110	FULL
AT4G20280	FULL
AT4G21560	FULL
AT4G23260	FULL
AT4G24960	RFE
AT4G25550	FULL
AT4G25900	FULL
AT4G27700	RFE
AT4G28860	LASSO
AT4G29670	FULL
AT4G29960	FULL
AT4G30140	FULL+LASSO+RFE
AT4G31340	RFE
AT4G31490	FULL
AT4G33380	FULL
AT4G34640	RFE
AT4G38350	FULL
AT4G39350	FULL
AT5G04470	FULL
AT5G05730	FULL
AT5G08590	FULL
AT5G08760	RFE
AT5G11580	FULL
AT5G13780	FULL
AT5G17050	FULL
AT5G19300	LASSO
AT5G19980	FULL
AT5G20140	FULL
AT5G20230	RFE
AT5G20280	FULL
AT5G20610	FULL
AT5G20990	FULL
AT5G24210	FULL
AT5G25754	FULL
AT5G27650	FULL
AT5G28640	FULL+LASSO+RFE
AT5G35460	FULL
AT5G37020	FULL
AT5G38990	FULL
AT5G43320	RFE
AT5G43745	FULL
AT5G44572	FULL
AT5G45600	FULL
AT5G46250	FULL
AT5G47020	FULL
AT5G47320	FULL
AT5G48620	FULL
AT5G48930	LASSO
AT5G49580	FULL
AT5G50870	FULL
AT5G51640	FULL
AT5G52960	FULL
AT5G53450	FULL
AT5G53560	FULL
AT5G54130	FULL
AT5G57540	FULL
AT5G57580	FULL
AT5G58060	FULL+LASSO
AT5G58220	FULL
AT5G58420	RFE
AT5G60410	FULL
AT5G61770	LASSO
AT5G63030	RFE
AT5G63130	FULL+RFE
AT5G64290	LASSO
AT5G64770	LASSO
AT5G67385	RFE
ATCG00560	FULL
ATCG00710	FULL
ATCG01020	LASSO+RFE
