## Supplementary material for "Molecular and phenotypic footprints of climate in native *Arabidopsis thaliana*": Data S8

### Sheet: GO - Up regulated genes
query	significant	p_value	term_size	query_size	intersection_size	precision	recall	term_id	source	term_name	effective_domain_size	source_order	Up regulated
query_1	TRUE	2.36182e-62	281	754	93	0.123342	0.330961	GO:0015979	GO:BP	photosynthesis	21925	5035	Winter
query_1	TRUE	1.0761e-28	146	754	46	0.061008	0.315068	GO:0019684	GO:BP	photosynthesis	light reaction	21925	Winter
query_1	TRUE	2.42759e-24	64	754	30	0.0397878	0.46875	GO:0015995	GO:BP	chlorophyll biosynthetic process	21925	5043	Winter
query_1	TRUE	3.83087e-24	1401	754	132	0.175066	0.0942184	GO:0006412	GO:BP	translation	21925	2162	Winter
query_1	TRUE	6.86125e-23	71	754	30	0.0397878	0.422535	GO:0006779	GO:BP	porphyrin-containing compound biosynthetic process	21925	2457	Winter
query_1	TRUE	1.95492e-22	37	754	23	0.030504	0.621622	GO:0009765	GO:BP	photosynthesis	light harvesting	21925	Winter
query_1	TRUE	3.51012e-22	75	754	30	0.0397878	0.4	GO:0033014	GO:BP	tetrapyrrole biosynthetic process	21925	7922	Winter
query_1	TRUE	7.37839e-22	261	754	51	0.0676393	0.195402	GO:0009657	GO:BP	plastid organization	21925	3558	Winter
query_1	TRUE	8.58875e-21	90	754	31	0.0411141	0.344444	GO:0015994	GO:BP	chlorophyll metabolic process	21925	5042	Winter
query_1	TRUE	2.14079e-19	462	754	64	0.0848806	0.138528	GO:0006091	GO:BP	generation of precursor metabolites and energy	21925	1950	Winter
query_1	TRUE	2.33173e-19	410	754	60	0.0795756	0.146341	GO:0009409	GO:BP	response to cold	21925	3460	Winter
query_1	TRUE	6.06697e-19	103	754	31	0.0411141	0.300971	GO:0006778	GO:BP	porphyrin-containing compound metabolic process	21925	2456	Winter
query_1	TRUE	6.4865e-19	146	754	36	0.0477454	0.246575	GO:0046148	GO:BP	pigment biosynthetic process	21925	11756	Winter
query_1	TRUE	7.23404e-19	7344	754	375	0.497347	0.0510621	GO:0009058	GO:BP	biosynthetic process	21925	3220	Winter
query_1	TRUE	9.46365e-19	105	754	31	0.0411141	0.295238	GO:0033013	GO:BP	tetrapyrrole metabolic process	21925	7921	Winter
query_1	TRUE	1.85431e-18	12615	754	554	0.734748	0.043916	GO:0008152	GO:BP	metabolic process	21925	3111	Winter
query_1	TRUE	4.63735e-17	186	754	38	0.0503979	0.204301	GO:0042440	GO:BP	pigment metabolic process	21925	10087	Winter
query_1	TRUE	1.32245e-16	192	754	38	0.0503979	0.197917	GO:0009658	GO:BP	chloroplast organization	21925	3559	Winter
query_1	TRUE	7.14474e-14	764	754	74	0.0981432	0.0968586	GO:0009416	GO:BP	response to light stimulus	21925	3466	Winter
query_1	TRUE	2.1939e-13	781	754	74	0.0981432	0.0947503	GO:0009314	GO:BP	response to radiation	21925	3446	Winter
query_1	TRUE	1.58682e-12	64	754	20	0.0265252	0.3125	GO:0009644	GO:BP	response to high light intensity	21925	3548	Winter
query_1	TRUE	3.50532e-11	154	754	28	0.0371353	0.181818	GO:0009642	GO:BP	response to light intensity	21925	3546	Winter
query_1	TRUE	4.83492e-11	1115	754	87	0.115385	0.0780269	GO:0044085	GO:BP	cellular component biogenesis	21925	10811	Winter
query_1	TRUE	5.62482e-11	2788	754	165	0.218833	0.0591822	GO:0071840	GO:BP	cellular component organization or biogenesis	21925	16709	Winter
query_1	TRUE	1.22643e-09	21	754	11	0.0145889	0.52381	GO:0019685	GO:BP	photosynthesis	dark reaction	21925	Winter
query_1	TRUE	1.22643e-09	21	754	11	0.0145889	0.52381	GO:0019253	GO:BP	reductive pentose-phosphate cycle	21925	5594	Winter
query_1	TRUE	8.84335e-09	1014	754	76	0.100796	0.0749507	GO:0006996	GO:BP	organelle organization	21925	2598	Winter
query_1	TRUE	1.50807e-08	254	754	32	0.0424403	0.125984	GO:0042254	GO:BP	ribosome biogenesis	21925	9967	Winter
query_1	TRUE	2.77243e-08	2502	754	143	0.189655	0.0571543	GO:0016043	GO:BP	cellular component organization	21925	5053	Winter
query_1	TRUE	3.31126e-08	27	754	11	0.0145889	0.407407	GO:0015977	GO:BP	carbon fixation	21925	5034	Winter
query_1	TRUE	7.86433e-08	365	754	38	0.0503979	0.10411	GO:0022613	GO:BP	ribonucleoprotein complex biogenesis	21925	6587	Winter
query_1	TRUE	7.96565e-08	52	754	14	0.0185676	0.269231	GO:0009767	GO:BP	photosynthetic electron transport chain	21925	3648	Winter
query_1	TRUE	7.96565e-08	5728	754	270	0.35809	0.0471369	GO:0009059	GO:BP	macromolecule biosynthetic process	21925	3221	Winter
query_1	TRUE	1.46153e-07	193	754	26	0.0344828	0.134715	GO:0022900	GO:BP	electron transport chain	21925	6597	Winter
query_1	TRUE	3.00144e-07	10	754	7	0.00928382	0.7	GO:0009768	GO:BP	photosynthesis	light harvesting in photosystem I	21925	Winter
query_1	TRUE	3.69861e-07	20	754	9	0.0119363	0.45	GO:0032544	GO:BP	plastid translation	21925	7581	Winter
query_1	TRUE	4.49946e-07	15	754	8	0.0106101	0.533333	GO:0046501	GO:BP	protoporphyrinogen IX metabolic process	21925	12039	Winter
query_1	TRUE	4.49946e-07	15	754	8	0.0106101	0.533333	GO:0006782	GO:BP	protoporphyrinogen IX biosynthetic process	21925	2460	Winter
query_1	TRUE	4.95427e-07	151	754	22	0.0291777	0.145695	GO:0048511	GO:BP	rhythmic process	21925	12629	Winter
query_1	TRUE	1.20268e-06	5284	754	247	0.327586	0.0467449	GO:0010467	GO:BP	gene expression	21925	4144	Winter
query_1	TRUE	1.93958e-06	690	754	53	0.0702918	0.0768116	GO:0022607	GO:BP	cellular component assembly	21925	6582	Winter
query_1	TRUE	3.25282e-06	13	754	7	0.00928382	0.538462	GO:0010206	GO:BP	photosystem II repair	21925	3975	Winter
query_1	TRUE	3.573e-06	142	754	20	0.0265252	0.140845	GO:0007623	GO:BP	circadian rhythm	21925	3066	Winter
query_1	TRUE	5.89032e-06	43	754	11	0.0145889	0.255814	GO:0009206	GO:BP	purine ribonucleoside triphosphate biosynthetic process	21925	3358	Winter
query_1	TRUE	5.89032e-06	43	754	11	0.0145889	0.255814	GO:0009145	GO:BP	purine nucleoside triphosphate biosynthetic process	21925	3298	Winter
query_1	TRUE	6.39284e-06	27	754	9	0.0119363	0.333333	GO:0010207	GO:BP	photosystem II assembly	21925	3976	Winter
query_1	TRUE	9.38314e-06	21	754	8	0.0106101	0.380952	GO:0010380	GO:BP	regulation of chlorophyll biosynthetic process	21925	4077	Winter
query_1	TRUE	1.52916e-05	57	754	12	0.0159151	0.210526	GO:0009142	GO:BP	nucleoside triphosphate biosynthetic process	21925	3295	Winter
query_1	TRUE	1.61705e-05	4407	754	207	0.274536	0.0469707	GO:0019538	GO:BP	protein metabolic process	21925	5841	Winter
query_1	TRUE	1.61705e-05	30	754	9	0.0119363	0.3	GO:1901401	GO:BP	regulation of tetrapyrrole metabolic process	21925	21160	Winter
query_1	TRUE	1.61705e-05	473	754	39	0.0517241	0.0824524	GO:0065003	GO:BP	protein-containing complex assembly	21925	15663	Winter
query_1	TRUE	1.61705e-05	30	754	9	0.0119363	0.3	GO:0042548	GO:BP	regulation of photosynthesis	light reaction	21925	Winter
query_1	TRUE	1.91052e-05	23	754	8	0.0106101	0.347826	GO:1901463	GO:BP	regulation of tetrapyrrole biosynthetic process	21925	21219	Winter
query_1	TRUE	2.28165e-05	518	754	41	0.0543767	0.0791506	GO:0043933	GO:BP	protein-containing complex organization	21925	10766	Winter
query_1	TRUE	2.60306e-05	24	754	8	0.0106101	0.333333	GO:0045454	GO:BP	cell redox homeostasis	21925	11222	Winter
query_1	TRUE	2.60306e-05	24	754	8	0.0106101	0.333333	GO:0006783	GO:BP	heme biosynthetic process	21925	2461	Winter
query_1	TRUE	2.66368e-05	32	754	9	0.0119363	0.28125	GO:0043467	GO:BP	regulation of generation of precursor metabolites and energy	21925	10618	Winter
query_1	TRUE	4.11911e-05	4	754	4	0.00530504	1	GO:0009769	GO:BP	photosynthesis	light harvesting in photosystem II	21925	Winter
query_1	TRUE	4.40781e-05	331	754	30	0.0397878	0.0906344	GO:0016051	GO:BP	carbohydrate biosynthetic process	21925	5059	Winter
query_1	TRUE	5.36389e-05	10881	754	437	0.579576	0.0401617	GO:0044238	GO:BP	primary metabolic process	21925	10839	Winter
query_1	TRUE	6.30995e-05	55	754	11	0.0145889	0.2	GO:0009201	GO:BP	ribonucleoside triphosphate biosynthetic process	21925	3353	Winter
query_1	TRUE	6.5464e-05	27	754	8	0.0106101	0.296296	GO:0090056	GO:BP	regulation of chlorophyll metabolic process	21925	17749	Winter
query_1	TRUE	6.72048e-05	8	754	5	0.0066313	0.625	GO:0042549	GO:BP	photosystem II stabilization	21925	10147	Winter
query_1	TRUE	7.60885e-05	359	754	31	0.0411141	0.086351	GO:0006753	GO:BP	nucleoside phosphate metabolic process	21925	2442	Winter
query_1	TRUE	8.51921e-05	28	754	8	0.0106101	0.285714	GO:0042273	GO:BP	ribosomal large subunit biogenesis	21925	9977	Winter
query_1	TRUE	8.75763e-05	37	754	9	0.0119363	0.243243	GO:0015986	GO:BP	proton motive force-driven ATP synthesis	21925	5038	Winter
query_1	TRUE	8.75763e-05	37	754	9	0.0119363	0.243243	GO:0006754	GO:BP	ATP biosynthetic process	21925	2443	Winter

### Sheet: GO - Down regulated genes
query	significant	p_value	term_size	query_size	intersection_size	precision	recall	term_id	source	term_name	effective_domain_size	source_order	Up regulated
query_1	TRUE	4.51793e-53	2940	1603	444	0.276981	0.15102	GO:0042221	GO:BP	response to chemical	21925	9956	Spring
query_1	TRUE	1.02102e-29	239	1603	80	0.0499064	0.334728	GO:0071456	GO:BP	cellular response to hypoxia	21925	16459	Spring
query_1	TRUE	1.4187e-29	241	1603	80	0.0499064	0.33195	GO:0036294	GO:BP	cellular response to decreased oxygen levels	21925	9458	Spring
query_1	TRUE	1.4187e-29	241	1603	80	0.0499064	0.33195	GO:0071453	GO:BP	cellular response to oxygen levels	21925	16456	Spring
query_1	TRUE	1.3106e-28	266	1603	83	0.0517779	0.31203	GO:0001666	GO:BP	response to hypoxia	21925	375	Spring
query_1	TRUE	3.45495e-28	270	1603	83	0.0517779	0.307407	GO:0036293	GO:BP	response to decreased oxygen levels	21925	9457	Spring
query_1	TRUE	4.21429e-28	271	1603	83	0.0517779	0.306273	GO:0070482	GO:BP	response to oxygen levels	21925	15915	Spring
query_1	TRUE	2.64274e-24	1669	1603	243	0.151591	0.145596	GO:0070887	GO:BP	cellular response to chemical stimulus	21925	16130	Spring
query_1	TRUE	1.43954e-22	1085	1603	177	0.110418	0.163134	GO:0033554	GO:BP	cellular response to stress	21925	8226	Spring
query_1	TRUE	1.51868e-20	1378	1603	203	0.126638	0.147315	GO:0009056	GO:BP	catabolic process	21925	3218	Spring
query_1	TRUE	2.16095e-20	2897	1603	348	0.217093	0.120124	GO:0051716	GO:BP	cellular response to stimulus	21925	13719	Spring
query_1	TRUE	5.90537e-20	424	1603	93	0.0580162	0.21934	GO:0009414	GO:BP	response to water deprivation	21925	3464	Spring
query_1	TRUE	4.36106e-19	436	1603	93	0.0580162	0.213303	GO:0009415	GO:BP	response to water	21925	3465	Spring
query_1	TRUE	6.00356e-19	164	1603	53	0.033063	0.323171	GO:0010150	GO:BP	leaf senescence	21925	3937	Spring
query_1	TRUE	8.1146e-19	171	1603	54	0.0336868	0.315789	GO:0090693	GO:BP	plant organ senescence	21925	18174	Spring
query_1	TRUE	8.1146e-19	464	1603	96	0.0598877	0.206897	GO:0001101	GO:BP	response to acid chemical	21925	285	Spring
query_1	TRUE	1.21885e-18	1067	1603	165	0.102932	0.154639	GO:0043436	GO:BP	oxoacid metabolic process	21925	10596	Spring
query_1	TRUE	1.28215e-18	1068	1603	165	0.102932	0.154494	GO:0006082	GO:BP	organic acid metabolic process	21925	1943	Spring
query_1	TRUE	4.35106e-17	955	1603	149	0.0929507	0.156021	GO:0019752	GO:BP	carboxylic acid metabolic process	21925	6004	Spring
query_1	TRUE	6.53647e-17	128	1603	44	0.0274485	0.34375	GO:0046395	GO:BP	carboxylic acid catabolic process	21925	11957	Spring
query_1	TRUE	6.53647e-17	128	1603	44	0.0274485	0.34375	GO:0016054	GO:BP	organic acid catabolic process	21925	5062	Spring
query_1	TRUE	9.11073e-17	158	1603	49	0.0305677	0.310127	GO:0031669	GO:BP	cellular response to nutrient levels	21925	7232	Spring
query_1	TRUE	1.33322e-16	243	1603	62	0.0386775	0.255144	GO:0009611	GO:BP	response to wounding	21925	3525	Spring
query_1	TRUE	1.95271e-16	1635	1603	216	0.134747	0.13211	GO:0009725	GO:BP	response to hormone	21925	3608	Spring
query_1	TRUE	2.02507e-16	1636	1603	216	0.134747	0.132029	GO:0009719	GO:BP	response to endogenous stimulus	21925	3602	Spring
query_1	TRUE	6.13778e-16	537	1603	99	0.0617592	0.184358	GO:0006970	GO:BP	response to osmotic stress	21925	2586	Spring
query_1	TRUE	2.62748e-15	230	1603	58	0.0361822	0.252174	GO:0031667	GO:BP	response to nutrient levels	21925	7231	Spring
query_1	TRUE	4.98262e-15	1477	1603	196	0.122271	0.132701	GO:0044419	GO:BP	biological process involved in interspecies interaction between organisms	21925	10892	Spring
query_1	TRUE	6.305e-15	1461	1603	194	0.121023	0.132786	GO:0051707	GO:BP	response to other organism	21925	13714	Spring
query_1	TRUE	6.305e-15	1461	1603	194	0.121023	0.132786	GO:0043207	GO:BP	response to external biotic stimulus	21925	10480	Spring
query_1	TRUE	9.72572e-15	1488	1603	196	0.122271	0.13172	GO:0009607	GO:BP	response to biotic stimulus	21925	3521	Spring
query_1	TRUE	1.27421e-14	1022	1603	149	0.0929507	0.145793	GO:0033993	GO:BP	response to lipid	21925	8310	Spring
query_1	TRUE	3.71949e-14	182	1603	49	0.0305677	0.269231	GO:0042594	GO:BP	response to starvation	21925	10161	Spring
query_1	TRUE	6.72251e-14	178	1603	48	0.0299439	0.269663	GO:0044282	GO:BP	small molecule catabolic process	21925	10851	Spring
query_1	TRUE	1.52758e-13	143	1603	42	0.0262009	0.293706	GO:0009267	GO:BP	cellular response to starvation	21925	3418	Spring
query_1	TRUE	1.24121e-12	604	1603	99	0.0617592	0.163907	GO:0009737	GO:BP	response to abscisic acid	21925	3619	Spring
query_1	TRUE	1.24121e-12	613	1603	100	0.062383	0.163132	GO:0097305	GO:BP	response to alcohol	21925	18345	Spring
query_1	TRUE	1.44533e-11	317	1603	63	0.0393013	0.198738	GO:1901605	GO:BP	alpha-amino acid metabolic process	21925	21311	Spring
query_1	TRUE	1.87233e-11	435	1603	77	0.0480349	0.177011	GO:0006520	GO:BP	amino acid metabolic process	21925	2233	Spring
query_1	TRUE	3.03834e-10	1636	1603	194	0.121023	0.118582	GO:0006952	GO:BP	defense response	21925	2572	Spring
query_1	TRUE	3.05809e-10	44	1603	20	0.0124766	0.454545	GO:0170035	GO:BP	L-amino acid catabolic process	21925	20022	Spring
query_1	TRUE	3.67729e-10	426	1603	73	0.0455396	0.171362	GO:0006979	GO:BP	response to oxidative stress	21925	2591	Spring
query_1	TRUE	5.2789e-10	65	1603	24	0.0149719	0.369231	GO:1901606	GO:BP	alpha-amino acid catabolic process	21925	21312	Spring
query_1	TRUE	6.17216e-10	320	1603	60	0.0374298	0.1875	GO:0006790	GO:BP	sulfur compound metabolic process	21925	2468	Spring
query_1	TRUE	9.11788e-10	72	1603	25	0.0155958	0.347222	GO:0009063	GO:BP	amino acid catabolic process	21925	3225	Spring
query_1	TRUE	1.19389e-09	446	1603	74	0.0461634	0.165919	GO:0009651	GO:BP	response to salt stress	21925	3555	Spring
query_1	TRUE	3.18875e-09	275	1603	53	0.033063	0.192727	GO:0170033	GO:BP	L-amino acid metabolic process	21925	20020	Spring
query_1	TRUE	7.04991e-09	5330	1603	497	0.310044	0.0932458	GO:0065007	GO:BP	biological regulation	21925	15666	Spring
query_1	TRUE	7.04991e-09	51	1603	20	0.0124766	0.392157	GO:0170040	GO:BP	proteinogenic amino acid catabolic process	21925	20027	Spring
query_1	TRUE	1.36691e-08	38	1603	17	0.0106051	0.447368	GO:0043562	GO:BP	cellular response to nitrogen levels	21925	10674	Spring
query_1	TRUE	1.36691e-08	407	1603	67	0.0417966	0.164619	GO:0048366	GO:BP	leaf development	21925	12534	Spring
query_1	TRUE	1.78371e-08	280	1603	52	0.0324392	0.185714	GO:0170039	GO:BP	proteinogenic amino acid metabolic process	21925	20026	Spring
query_1	TRUE	2.36055e-08	316	1603	56	0.0349345	0.177215	GO:0009636	GO:BP	response to toxic substance	21925	3540	Spring
query_1	TRUE	8.28718e-08	2477	1603	257	0.160324	0.103755	GO:0006810	GO:BP	transport	21925	2482	Spring
query_1	TRUE	1.47357e-07	573	1603	82	0.0511541	0.143106	GO:0048827	GO:BP	phyllome development	21925	12905	Spring
query_1	TRUE	1.54764e-07	54	1603	19	0.0118528	0.351852	GO:0072329	GO:BP	monocarboxylic acid catabolic process	21925	17118	Spring
query_1	TRUE	1.95657e-07	39	1603	16	0.00998129	0.410256	GO:0009062	GO:BP	fatty acid catabolic process	21925	3224	Spring
query_1	TRUE	2.75616e-07	235	1603	44	0.0274485	0.187234	GO:0070542	GO:BP	response to fatty acid	21925	15943	Spring
query_1	TRUE	2.99012e-07	5102	1603	468	0.291953	0.0917287	GO:0050789	GO:BP	regulation of biological process	21925	13086	Spring
query_1	TRUE	3.49067e-07	2636	1603	267	0.166563	0.10129	GO:0051179	GO:BP	localization	21925	13378	Spring
query_1	TRUE	3.70591e-07	489	1603	72	0.0449158	0.147239	GO:0032787	GO:BP	monocarboxylic acid metabolic process	21925	7765	Spring
query_1	TRUE	4.29724e-07	2536	1603	258	0.160948	0.101735	GO:0051234	GO:BP	establishment of localization	21925	13403	Spring
query_1	TRUE	4.46614e-07	463	1603	69	0.0430443	0.149028	GO:0009617	GO:BP	response to bacterium	21925	3529	Spring
query_1	TRUE	4.4703e-07	231	1603	43	0.0268247	0.186147	GO:0009753	GO:BP	response to jasmonic acid	21925	3635	Spring
query_1	TRUE	5.50589e-07	275	1603	48	0.0299439	0.174545	GO:0098754	GO:BP	detoxification	21925	18624	Spring
query_1	TRUE	9.39688e-07	271	1603	47	0.02932	0.173432	GO:0019748	GO:BP	secondary metabolic process	21925	6000	Spring
query_1	TRUE	1.10005e-06	2117	1603	220	0.137243	0.103921	GO:0048731	GO:BP	system development	21925	12821	Spring
query_1	TRUE	1.10005e-06	49	1603	17	0.0106051	0.346939	GO:0034440	GO:BP	lipid oxidation	21925	8570	Spring
query_1	TRUE	1.42199e-06	39	1603	15	0.00935745	0.384615	GO:0019395	GO:BP	fatty acid oxidation	21925	5722	Spring
query_1	TRUE	1.42644e-06	1053	1603	125	0.0779788	0.118708	GO:0048518	GO:BP	positive regulation of biological process	21925	12634	Spring
query_1	TRUE	1.43999e-06	686	1603	90	0.0561447	0.131195	GO:0044283	GO:BP	small molecule biosynthetic process	21925	10852	Spring
query_1	TRUE	1.45379e-06	1239	1603	142	0.0885839	0.114609	GO:0055085	GO:BP	transmembrane transport	21925	14029	Spring
query_1	TRUE	1.61831e-06	791	1603	100	0.062383	0.126422	GO:0048583	GO:BP	regulation of response to stimulus	21925	12687	Spring
query_1	TRUE	1.6211e-06	1154	1603	134	0.0835933	0.116118	GO:0098542	GO:BP	defense response to other organism	21925	18545	Spring
query_1	TRUE	2.08204e-06	35	1603	14	0.00873362	0.4	GO:0006635	GO:BP	fatty acid beta-oxidation	21925	2338	Spring
query_1	TRUE	2.45559e-06	3256	1603	313	0.195259	0.0961302	GO:0032502	GO:BP	developmental process	21925	7558	Spring
query_1	TRUE	2.90605e-06	77	1603	21	0.0131004	0.272727	GO:0030258	GO:BP	lipid modification	21925	6710	Spring
query_1	TRUE	2.95087e-06	1189	1603	136	0.0848409	0.114382	GO:0099402	GO:BP	plant organ development	21925	18844	Spring
query_1	TRUE	4.73787e-06	287	1603	47	0.02932	0.163763	GO:0042592	GO:BP	homeostatic process	21925	10159	Spring
query_1	TRUE	4.7409e-06	60	1603	18	0.0112289	0.3	GO:0009404	GO:BP	toxin metabolic process	21925	3457	Spring
query_1	TRUE	5.56249e-06	556	1603	75	0.0467873	0.134892	GO:0046394	GO:BP	carboxylic acid biosynthetic process	21925	11956	Spring
query_1	TRUE	5.56249e-06	556	1603	75	0.0467873	0.134892	GO:0016053	GO:BP	organic acid biosynthetic process	21925	5061	Spring
query_1	TRUE	5.56249e-06	67	1603	19	0.0118528	0.283582	GO:0006914	GO:BP	autophagy	21925	2552	Spring
query_1	TRUE	5.56249e-06	67	1603	19	0.0118528	0.283582	GO:0061919	GO:BP	process utilizing autophagic mechanism	21925	15503	Spring
query_1	TRUE	6.45062e-06	255	1603	43	0.0268247	0.168627	GO:0009408	GO:BP	response to heat	21925	3459	Spring
query_1	TRUE	7.20259e-06	196	1603	36	0.0224579	0.183673	GO:0009743	GO:BP	response to carbohydrate	21925	3625	Spring
query_1	TRUE	7.29716e-06	1012	1603	118	0.073612	0.116601	GO:0048367	GO:BP	shoot system development	21925	12535	Spring
query_1	TRUE	8.07913e-06	3166	1603	302	0.188397	0.0953885	GO:0048856	GO:BP	anatomical structure development	21925	12931	Spring
query_1	TRUE	1.0006e-05	29	1603	12	0.00748596	0.413793	GO:0006995	GO:BP	cellular response to nitrogen starvation	21925	2597	Spring
query_1	TRUE	1.00642e-05	323	1603	50	0.0311915	0.154799	GO:0071215	GO:BP	cellular response to abscisic acid stimulus	21925	16247	Spring
query_1	TRUE	1.00642e-05	323	1603	50	0.0311915	0.154799	GO:0097306	GO:BP	cellular response to alcohol	21925	18346	Spring
query_1	TRUE	1.13104e-05	175	1603	33	0.0205864	0.188571	GO:0044272	GO:BP	sulfur compound biosynthetic process	21925	10846	Spring
query_1	TRUE	1.26412e-05	253	1603	42	0.0262009	0.166008	GO:0048878	GO:BP	chemical homeostasis	21925	12950	Spring
query_1	TRUE	1.36471e-05	2966	1603	284	0.177168	0.0957519	GO:0032501	GO:BP	multicellular organismal process	21925	7557	Spring
query_1	TRUE	1.53272e-05	2715	1603	263	0.164067	0.0968692	GO:0007275	GO:BP	multicellular organism development	21925	2788	Spring
query_1	TRUE	1.67561e-05	292	1603	46	0.0286962	0.157534	GO:0009738	GO:BP	abscisic acid-activated signaling pathway	21925	3620	Spring
query_1	TRUE	2.07111e-05	276	1603	44	0.0274485	0.15942	GO:0006631	GO:BP	fatty acid metabolic process	21925	2335	Spring
query_1	TRUE	2.45939e-05	821	1603	98	0.0611354	0.119367	GO:0048522	GO:BP	positive regulation of cellular process	21925	12638	Spring
query_1	TRUE	2.4909e-05	1061	1603	120	0.0748596	0.113101	GO:0032870	GO:BP	cellular response to hormone stimulus	21925	7810	Spring
query_1	TRUE	2.58843e-05	1062	1603	120	0.0748596	0.112994	GO:0071495	GO:BP	cellular response to endogenous stimulus	21925	16497	Spring
query_1	TRUE	2.80929e-05	4693	1603	420	0.262009	0.089495	GO:0050794	GO:BP	regulation of cellular process	21925	13090	Spring
query_1	TRUE	3.21198e-05	605	1603	77	0.0480349	0.127273	GO:0071396	GO:BP	cellular response to lipid	21925	16418	Spring
query_1	TRUE	3.69658e-05	185	1603	33	0.0205864	0.178378	GO:0009751	GO:BP	response to salicylic acid	21925	3633	Spring
query_1	TRUE	3.69658e-05	18	1603	9	0.00561447	0.5	GO:0009074	GO:BP	aromatic amino acid family catabolic process	21925	3236	Spring
query_1	TRUE	3.69658e-05	18	1603	9	0.00561447	0.5	GO:1902222	GO:BP	erythrose 4-phosphate/phosphoenolpyruvate family amino acid catabolic process	21925	21830	Spring
query_1	TRUE	4.74881e-05	23	1603	10	0.0062383	0.434783	GO:0019344	GO:BP	cysteine biosynthetic process	21925	5676	Spring
query_1	TRUE	4.80493e-05	162	1603	30	0.0187149	0.185185	GO:0010118	GO:BP	stomatal movement	21925	3910	Spring
query_1	TRUE	5.18409e-05	772	1603	92	0.0573924	0.119171	GO:1901701	GO:BP	cellular response to oxygen-containing compound	21925	21372	Spring
query_1	TRUE	7.0255e-05	46	1603	14	0.00873362	0.304348	GO:0009407	GO:BP	toxin catabolic process	21925	3458	Spring
query_1	TRUE	7.90948e-05	999	1603	112	0.069869	0.112112	GO:0009755	GO:BP	hormone-mediated signaling pathway	21925	3637	Spring
