## Supplementary material for "Molecular and phenotypic footprints of climate in native *Arabidopsis thaliana*": Data S6

Weather variable	Variance	F	Pvalue	Contribution (%)
Dew point (°C)	0.411133589	108.729199	0.000999001	23.65664047
Precipitation (mm)	0.242639436	64.16890323	0.000999001	13.96148124
Soil temperature (°C)	0.537428133	142.1293029	0.000999001	30.92363274
Wind speed (km/h)	0.115135271	30.44890058	0.000999001	6.624887336
Sunshine duration (s)	0.090310975	23.88381828	0.000999001	5.196496498
Air temperature (°C)	0.042510255	11.24234566	0.000999001	2.446041466
Relative humidity (%)	0.298762778	79.01139294	0.000999001	17.19082024
