## Supplementary material for "Molecular and phenotypic footprints of climate in native *Arabidopsis thaliana*": Data S5

Effect	Term	Estimate	Std.error	Statistic	Df	p.value
fixed	Air temperature (2m) (°C)	-0.450739905	0.144768886	-3.113513673	6.216165776	0.019815713
fixed	Precipitation:flowers	-0.477826523	0.088123745	-5.422222182	21877.00439	5.94858441596448E-08
fixed	Precipitation:length longest leaf	0.22478635	0.088123745	2.550803423	21877.00438	0.010754241
fixed	Precipitation:petiole longest leaf	0.207823955	0.088123745	2.358319612	21877.00438	0.018366626
fixed	Precipitation:plant length	0.25059198	0.088123745	2.843637442	21877.00438	0.004464311
fixed	Precipitation:stem width	0.323100373	0.088123745	3.666439436	21877.00437	0.000246533
fixed	Air temperature (2m) (°C):flowers	0.635755058	0.111985078	5.677140831	21877.00439	1.38699417909819E-08
fixed	Air temperature (2m) (°C):petiole longest leaf	0.46010507	0.111985078	4.108628393	21877.00439	3.99464425360425E-05
fixed	Air temperature (2m) (°C):sideshoots	0.371300724	0.111985078	3.315626791	21877.0044	0.000915866
fixed	Air temperature (2m) (°C):stem width	-0.375475103	0.111985078	-3.352902996	21877.00438	0.000801043
fixed	Air temperature (2m) (°C):width longest leaf	0.701668374	0.111985078	6.265731002	21877.00439	3.78001456158246E-10
fixed	Wind speed (10m) (km/h):flowers	-0.357212687	0.082147421	-4.348434583	21877.00436	1.3773213647572E-05
fixed	Wind speed (10m) (km/h):leaf number	-0.206095957	0.082147421	-2.508854869	21877.00436	0.012119495
fixed	Wind speed (10m) (km/h):petiole longest leaf	-0.163408924	0.082147421	-1.989215504	21877.00436	0.046689854
fixed	Wind speed (10m) (km/h):plant length	-0.236577545	0.082147421	-2.879914451	21877.00437	0.003981691
fixed	Wind speed (10m) (km/h):sideshoots	-0.181732933	0.082147421	-2.212278008	21877.00437	0.026957752
fixed	Wind speed (10m) (km/h):width longest leaf	-0.602061582	0.082147421	-7.329038144	21877.00436	2.39859603909034E-13
fixed	Sunshine duration (s):flowers	-0.214661632	0.055910463	-3.839382107	21877.00436	0.000123692
fixed	Sunshine duration (s):leaf number	0.376583078	0.055910463	6.735466967	21877.00436	1.67459284934614E-11
fixed	Sunshine duration (s):length longest leaf	0.371337465	0.055910463	6.641645293	21877.00436	3.17482674091024E-11
fixed	Sunshine duration (s):petiole longest leaf	0.469102803	0.055910463	8.390250696	21877.00436	5.14129015777895E-17
fixed	Sunshine duration (s):sidebranch	0.119413641	0.055910463	2.135801324	21877.00436	0.032706681
fixed	Sunshine duration (s):sideshoots	0.233799796	0.055910463	4.181682329	21877.00436	2.90486171736864E-05
fixed	Sunshine duration (s):stem width	0.279496047	0.055910463	4.998993586	21877.00436	5.80753922670368E-07
fixed	Sunshine duration (s):width longest leaf	0.319638455	0.055910463	5.716970249	21877.00436	1.09851582723075E-08
