## Supplementary material for "Molecular and phenotypic footprints of climate in native *Arabidopsis thaliana*": Data S4

### Sheet: Anomalies - Spiekeroog
Year	Month	Precipitation baseline	Air temperature baseline	Soil temperature baseline	Wind speed baseline	Relative humidity baseline	Dew point baseline	Sunshine duration baseline	Precipitation anomaly	Air temperature anomaly	Soil temperature anomaly	Wind speed anomaly	Relative humidity anomaly	Dew point anomaly	Sunshine duration anomaly
2020	1	88.65	4.99946	5.44677	32.8065	84.7957	2.58978	10904.6	-8.85	1.01344	-0.153226	-0.429032	3.84946	1.64247	-3227.1
2020	2	90.2333	5.1204	5.15897	32.787	83.2323	2.42876	15415.1	88.0667	1.24856	0.651375	7.45435	-1.02545	1.0609	636.288
2020	3	48.1667	5.97419	5.77688	26.2672	81.0968	2.86828	27835.7	-5.56667	0.0451613	0.49086	3.97796	-4.96774	-0.894086	1635.92
2020	4	44.6167	7.91889	7.97	25.5994	79.1667	4.43111	36561.6	-29.2167	0.394444	0.25	-0.732778	-2.36667	-0.0444444	4926.41
2020	5	66.5167	11.3086	11.1952	23.6591	82.1398	8.28817	41772.1	-45.6167	-0.860215	-0.330645	0.260215	-1.55914	-1.12366	3730.96
2020	6	68.7667	14.97	14.8806	22.0672	83.2167	12.0789	43975	13.7333	0.17	-0.150556	-0.197222	0.25	0.187778	-797.921
2020	7	100.65	17.1548	17.95	24.2753	80.3172	13.664	41840.2	-10.05	-0.935484	-0.382258	-0.939785	-2.28495	-1.33817	-1896.2
2020	8	75.7833	18.2763	19.1328	23.1376	78.8925	14.478	40774.6	17.1167	0.997849	0.538172	-0.0602151	0.430108	1.04785	588.382
2020	9	91.8	16.7026	18.0123	24.9337	78.3697	12.8234	32037.5	-34.1	-0.529242	-0.228939	-1.35369	-0.969697	-0.730051	-284.982
2020	10	131.8	13.2065	14.6419	29.9574	81.271	9.97677	20498.3	6	-0.703226	-0.519355	1.7071	-0.206452	-0.715484	777.171
2020	11	101.92	9.04133	11.214	30.6807	82.72	6.18533	12480.2	-56.02	0.455333	-0.707333	-1.37067	1.61333	0.741333	2779.05
2020	12	98.82	5.80516	7.62968	30.9974	86.5419	3.66839	7261.08	1.48	0.191613	0.0896774	-3.42323	1.5871	0.470323	-594.088
2021	1	88.65	4.99946	5.44677	32.8065	84.7957	2.58978	10904.6	-5.65	-1.43495	-0.682258	-3.62581	-1.31183	-1.62204	-150.076
2021	2	90.2333	5.1204	5.15897	32.787	83.2323	2.42876	15415.1	-50.2333	-2.15969	-1.66611	-2.65846	-2.62521	-2.5609	1474.15
2021	3	48.1667	5.97419	5.77688	26.2672	81.0968	2.86828	27835.7	6.43333	-0.83871	-1.30269	0.774731	3.6129	-0.177957	433.493
2021	4	44.6167	7.91889	7.97	25.5994	79.1667	4.43111	36561.6	-12.1167	-1.73556	-1.11	2.56722	-1.83333	-1.99444	2015.64
2021	5	66.5167	11.3086	11.1952	23.6591	82.1398	8.28817	41772.1	53.5833	-1.70538	-1.4371	0.711828	2.73118	-1.15914	-6872.85
2021	6	68.7667	14.97	14.8806	22.0672	83.2167	12.0789	43975	-18.7667	-0.163333	-0.413889	-3.02389	3.28333	0.434444	-399.676
2021	7	100.65	17.1548	17.95	24.2753	80.3172	13.664	41840.2	-38.05	0.380645	-0.0951613	-2.77849	4.55376	1.23925	3523.27
2021	8	75.7833	18.2763	19.1328	23.1376	78.8925	14.478	40774.6	42.6167	-1.01828	-0.477957	3.8914	1.46237	-0.671505	-1939.59
2021	9	91.8	16.7026	18.0123	24.9337	78.3697	12.8234	32037.5	-32.4	-0.0259091	-0.375606	-2.09369	2.26364	0.403283	-1202.23
2021	10	131.8	13.2065	14.6419	29.9574	81.271	9.97677	20498.3	14	-0.309677	-0.383871	0.865161	-1.43226	-0.58	24.8259
2021	11	101.92	9.04133	11.214	30.6807	82.72	6.18533	12480.2	-35.82	0.0253333	-0.574	-2.01067	0.0466667	0.038	-448.358
2021	12	98.82	5.80516	7.62968	30.9974	86.5419	3.66839	7261.08	-11.32	-0.469677	-0.371613	-2.62645	0.00645161	-0.513548	1605.77
2022	1	88.65	4.99946	5.44677	32.8065	84.7957	2.58978	10904.6	-21.35	0.632796	-0.25	0.564516	1.55914	0.848925	371.283
2022	2	90.2333	5.1204	5.15897	32.787	83.2323	2.42876	15415.1	53.2667	0.886741	0.326745	8.20226	-1.94663	0.539101	1119.54
2022	3	48.1667	5.97419	5.77688	26.2672	81.0968	2.86828	27835.7	-12.4667	-0.312903	0.161828	-4.58011	-2.70968	-0.781183	2859.93
2022	4	44.6167	7.91889	7.97	25.5994	79.1667	4.43111	36561.6	7.78333	-0.282222	-0.243333	3.51056	-2	-0.644444	211.724
2022	5	66.5167	11.3086	11.1952	23.6591	82.1398	8.28817	41772.1	1.68333	0.346237	0.482258	-0.649462	-1.2043	0.131183	-573.404
2022	6	68.7667	14.97	14.8806	22.0672	83.2167	12.0789	43975	-7.66667	-0.0266667	0.392778	-0.743889	-0.95	-0.185556	646.481
2022	7	100.65	17.1548	17.95	24.2753	80.3172	13.664	41840.2	-19.65	-0.0903226	-0.172581	1.03441	-2.80108	-0.660753	-1211.41
2022	8	75.7833	18.2763	19.1328	23.1376	78.8925	14.478	40774.6	-71.0833	0.65914	0.0768817	-3.09892	-0.247312	0.583333	3154.92
2022	9	91.8	16.7026	18.0123	24.9337	78.3697	12.8234	32037.5	72.7	-1.11924	-0.672273	0.876313	-3.53636	-1.78005	-2442.58
2022	10	131.8	13.2065	14.6419	29.9574	81.271	9.97677	20498.3	-75.1	0.835484	0.0419355	-2.18323	1.43871	1.09097	4886.23
2022	11	101.92	9.04133	11.214	30.6807	82.72	6.18533	12480.2	-18.12	0.365333	1.03933	1.656	1.21333	0.588	440.391
2022	12	98.82	5.80516	7.62968	30.9974	86.5419	3.66839	7261.08	-9.42	-1.06	0.147742	-1.11355	0.264516	-0.984516	2088.63
2023	1	88.65	4.99946	5.44677	32.8065	84.7957	2.58978	10904.6	13.55	0.732796	0.630645	1.25161	0.107527	0.777957	2010.94
2023	2	90.2333	5.1204	5.15897	32.787	83.2323	2.42876	15415.1	-44.5333	0.322455	0.351745	-4.92274	1.08908	0.489101	1633.66
2023	3	48.1667	5.97419	5.77688	26.2672	81.0968	2.86828	27835.7	52.6333	0.016129	0.0844086	3.77796	-0.354839	-0.0553763	-6696.85
2023	4	44.6167	7.91889	7.97	25.5994	79.1667	4.43111	36561.6	5.88333	-0.328889	-0.353333	0.187222	-0.533333	-0.434444	-2050.07
2023	5	66.5167	11.3086	11.1952	23.6591	82.1398	8.28817	41772.1	-1.51667	-0.595699	-0.691935	0.944086	-0.817204	-0.717204	-2697.46
2023	6	68.7667	14.97	14.8806	22.0672	83.2167	12.0789	43975	-43.3667	-0.203333	-1.08056	-0.960556	1.38333	0.0477778	5174.91
2023	7	100.65	17.1548	17.95	24.2753	80.3172	13.664	41840.2	23.25	0.00645161	0.11129	3.12796	-1.80108	-0.341398	322.779
2023	8	75.7833	18.2763	19.1328	23.1376	78.8925	14.478	40774.6	24.6167	-0.702151	-0.56828	-0.566667	2.5914	-0.181183	-932.29
2023	9	91.8	16.7026	18.0123	24.9337	78.3697	12.8234	32037.5	-32.3	1.35076	0.811061	-3.47369	1.36364	1.60328	3022.57
2023	10	131.8	13.2065	14.6419	29.9574	81.271	9.97677	20498.3	106.1	0.36129	0.922581	3.1329	-0.722581	0.239355	-4837.72
2023	11	101.92	9.04133	11.214	30.6807	82.72	6.18533	12480.2	59.58	-0.634667	-0.370667	2.796	-1.05333	-0.822	904.345
2023	12	98.82	5.80516	7.62968	30.9974	86.5419	3.66839	7261.08	49.58	0.504516	0.228387	4.8929	-1.38065	0.28	-66.7765
2024	1	88.65	4.99946	5.44677	32.8065	84.7957	2.58978	10904.6	25.75	-0.457527	0.38871	5.04194	-3.82796	-1.09301	147.622
2024	2	90.2333	5.1204	5.15897	32.787	83.2323	2.42876	15415.1	23.6667	1.48305	0.823789	-0.649097	4.52627	2.25055	-4181.62
2024	3	48.1667	5.97419	5.77688	26.2672	81.0968	2.86828	27835.7	-1.16667	1.28387	1.07473	-0.305914	3.54839	1.92527	-4683.09
2024	4	44.6167	7.91889	7.97	25.5994	79.1667	4.43111	36561.6	62.0833	1.32778	1.17667	1.10722	0.0666667	1.29889	-4893.51
2024	5	66.5167	11.3086	11.1952	23.6591	82.1398	8.28817	41772.1	15.1833	2.51075	1.4629	-2.17527	1.60215	2.7086	2214.07
2024	6	68.7667	14.97	14.8806	22.0672	83.2167	12.0789	43975	39.5333	-0.34	0.516111	2.27611	-2.55	-0.795556	-4550.32
2024	7	100.65	17.1548	17.95	24.2753	80.3172	13.664	41840.2	-5.85	-0.0354839	0.0725806	0.253763	0.715054	0.119892	703.105
2024	8	75.7833	18.2763	19.1328	23.1376	78.8925	14.478	40774.6	2.41667	0.478495	0.47043	-0.586022	-2.56989	-0.0489247	-667.411
2024	9	91.8	16.7026	18.0123	24.9337	78.3697	12.8234	32037.5	21.3	0.130758	0.464394	1.83298	-0.569697	0.0132828	1075.25
2024	10	131.8	13.2065	14.6419	29.9574	81.271	9.97677	20498.3	-51	-0.183871	-0.0612903	-3.52194	0.922581	-0.0348387	-850.501
2024	11	101.92	9.04133	11.214	30.6807	82.72	6.18533	12480.2	50.38	-0.211333	0.612667	-1.07067	-1.82	-0.545333	-3675.42
2024	12	98.82	5.80516	7.62968	30.9974	86.5419	3.66839	7261.08	-30.32	0.833548	-0.0941935	2.27032	-0.477419	0.747742	-3033.53
2025	1	88.65	4.99946	5.44677	32.8065	84.7957	2.58978	10904.6	-3.45	-0.486559	0.066129	-2.80323	-0.376344	-0.554301	847.332
2025	2	90.2333	5.1204	5.15897	32.787	83.2323	2.42876	15415.1	-70.2333	-1.78112	-0.487541	-7.42631	-0.0180624	-1.77876	-682.019
2025	3	48.1667	5.97419	5.77688	26.2672	81.0968	2.86828	27835.7	-39.8667	-0.193548	-0.50914	-3.64462	0.870968	-0.0166667	6450.6
2025	4	44.6167	7.91889	7.97	25.5994	79.1667	4.43111	36561.6	-34.4167	0.624444	0.28	-6.63944	6.66667	1.81889	-210.19
2025	5	66.5167	11.3086	11.1952	23.6591	82.1398	8.28817	41772.1	-23.3167	0.304301	0.514516	0.908602	-0.752688	0.160215	4198.69
2025	6	68.7667	14.97	14.8806	22.0672	83.2167	12.0789	43975	16.5333	0.563333	0.736111	2.64944	-1.41667	0.311111	-73.4778
2025	7	100.65	17.1548	17.95	24.2753	80.3172	13.664	41840.2	50.35	0.674194	0.466129	-0.697849	1.61828	0.981183	-1441.54
2025	8	75.7833	18.2763	19.1328	23.1376	78.8925	14.478	40774.6	-15.6833	-0.415054	-0.0392473	0.42043	-1.66667	-0.72957	-204.007
2025	9	91.8	16.7026	18.0123	24.9337	78.3697	12.8234	32037.5	4.8	0.192879	0.00136364	4.21177	1.44848	0.490253	-168.029

### Sheet: Anomalies - Brachwitz
Year	Month	Precipitation baseline	Air temperature baseline	Soil temperature baseline	Wind speed baseline	Relative humidity baseline	Dew point baseline	Sunshine duration baseline	Precipitation anomaly	Air temperature anomaly	Soil temperature anomaly	Wind speed anomaly	Relative humidity anomaly	Dew point anomaly	Sunshine duration anomaly
2022	1	50.55	3.20484	3.00081	14.6169	82.1532	0.328226	10951.3	-6.05	0.65	0.802419	-0.549194	3.07258	1.1879	-2908.13
2022	2	52.475	4.40702	4.22198	14.0949	79.1127	0.90899	17251.5	12.025	0.832266	0.874446	5.55514	-3.61268	0.133867	2444.38
2022	3	42.65	6.07097	5.72016	10.6831	74.7258	1.55242	27152.7	-35.75	-1.3871	-1.18145	-1.17984	-5.82258	-2.62661	3139.67
2022	4	40.75	9.685	9.8925	11.59	70.75	4.21833	31991.5	-12.75	-1.32833	-1.42583	1.68	-3.28333	-1.995	-2231.92
2022	5	45.225	14.8484	15.2153	10.7306	65.5887	7.85806	40912.5	1.275	0.758065	0.481452	-0.0016129	-1.65323	0.364516	3227.66
2022	6	56.525	19.1308	19.3617	10.6433	63.8333	11.3942	45606.7	-34.525	0.685833	0.525	-1.01333	-2.96667	-0.1075	1745.29
2022	7	65.475	20.2903	20.9718	11.0169	61.9435	11.9476	41046	-29.075	0.112903	0.247581	-0.187903	-4.16935	-1.01532	26.4227
2022	8	49.875	20.6331	21.3121	9.41774	65	13.1048	38526.7	-19.775	0.937903	0.887903	-0.927419	-2.74194	0.140323	1368.96
2022	9	52	17.074	17.6023	10.9267	69.7894	10.9689	34024.2	6.3	-2.55068	-2.17561	-0.693409	3.04394	-1.72227	-770.482
2022	10	65.0333	12.8763	12.7968	11.3914	80.4731	9.35806	22597.7	-38.1333	0.639785	0.270968	-0.423656	-0.537634	0.577419	3849.55
2022	11	54.1333	6.13556	6.45778	12.7478	83.3556	3.39	14027.6	-14.4333	0.177778	0.0155556	-2.15778	2.04444	0.523333	3243.07
2022	12	77.8	3.42043	3.24086	13.7484	85.8065	1.1871	9155.75	6.5	-1.22043	-1.19892	-1.60968	0.677419	-1.10323	-1353.01
2023	1	50.55	3.20484	3.00081	14.6169	82.1532	0.328226	10951.3	3.05	1.33387	1.44113	0.257258	-0.0887097	1.30726	-2307.51
2023	2	52.475	4.40702	4.22198	14.0949	79.1127	0.90899	17251.5	-5.375	-0.671305	-0.593411	-0.762716	0.994458	-0.430419	-1052.04
2023	3	42.65	6.07097	5.72016	10.6831	74.7258	1.55242	27152.7	60.55	0.13871	0.0733871	3.03629	1.56452	0.544355	-7579.51
2023	4	40.75	9.685	9.8925	11.59	70.75	4.21833	31991.5	10.15	-1.58833	-1.4725	0.32	2.25	-1.045	-5172.86
2023	5	45.225	14.8484	15.2153	10.7306	65.5887	7.85806	40912.5	-34.725	-1.04839	-1.2379	0.175806	0.314516	-0.858065	293.414
2023	6	56.525	19.1308	19.3617	10.6433	63.8333	11.3942	45606.7	4.475	0.369167	0.361667	-0.823333	-2	-0.244167	-507.275
2023	7	65.475	20.2903	20.9718	11.0169	61.9435	11.9476	41046	-3.375	0.203226	-0.0943548	1.32177	-2.3629	-0.376613	1281.65
2023	8	49.875	20.6331	21.3121	9.41774	65	13.1048	38526.7	31.325	-0.723387	-0.837903	0.482258	6.54839	1.08548	-3550.89
2023	9	52	17.074	17.6023	10.9267	69.7894	10.9689	34024.2	-29	1.54598	1.08106	-2.33008	0.777273	1.65439	3495.3
2023	10	65.0333	12.8763	12.7968	11.3914	80.4731	9.35806	22597.7	53.5667	0.28172	0.390323	1.23118	-2.08602	-0.212903	-4993.37
2023	11	54.1333	6.13556	6.45778	12.7478	83.3556	3.39	14027.6	22.6667	0.161111	0.225556	2.49556	-2.42222	-0.243333	-1636.14
2023	12	77.8	3.42043	3.24086	13.7484	85.8065	1.1871	9155.75	35.9	1.07312	0.968817	1.67742	-0.290323	0.996774	-389.138
2024	1	50.55	3.20484	3.00081	14.6169	82.1532	0.328226	10951.3	-2.55	-1.35	-1.30403	0.595968	-3.18548	-1.84435	3172.9
2024	2	52.475	4.40702	4.22198	14.0949	79.1127	0.90899	17251.5	22.425	2.90677	2.71595	0.181004	2.26663	3.28411	-3057.49
2024	3	42.65	6.07097	5.72016	10.6831	74.7258	1.55242	27152.7	3.85	1.5871	1.81532	-0.0862903	3.72581	2.32177	1227.36
2024	4	40.75	9.685	9.8925	11.59	70.75	4.21833	31991.5	6.45	1.41167	1.2675	0.186667	0.516667	1.505	2352.07
2024	5	45.225	14.8484	15.2153	10.7306	65.5887	7.85806	40912.5	19.975	1.45484	1.30081	-1.02097	3.73387	2.23226	-5028.47
2024	6	56.525	19.1308	19.3617	10.6433	63.8333	11.3942	45606.7	14.775	-1.2175	-0.938333	-0.03	5	0.229167	-1878.6
2024	7	65.475	20.2903	20.9718	11.0169	61.9435	11.9476	41046	-0.675	0.2	0.341129	-1.2621	2.44355	0.920161	3.40887
2024	8	49.875	20.6331	21.3121	9.41774	65	13.1048	38526.7	2.625	1.00887	1.13306	-0.124194	-0.774194	0.772581	1224.85
2024	9	52	17.074	17.6023	10.9267	69.7894	10.9689	34024.2	34.6	0.355985	0.637727	1.93659	-2.62273	-0.322273	-2986.39
2024	10	65.0333	12.8763	12.7968	11.3914	80.4731	9.35806	22597.7	-15.4333	-0.921505	-0.66129	-0.807527	2.62366	-0.364516	1143.83
2024	11	54.1333	6.13556	6.45778	12.7478	83.3556	3.39	14027.6	-8.23333	-0.338889	-0.241111	-0.337778	0.377778	-0.28	-1606.93
2024	12	77.8	3.42043	3.24086	13.7484	85.8065	1.1871	9155.75	-42.4	0.147312	0.230108	-0.0677419	-0.387097	0.106452	1742.15
2025	1	50.55	3.20484	3.00081	14.6169	82.1532	0.328226	10951.3	5.55	-0.633871	-0.939516	-0.304032	0.201613	-0.650806	2042.75
2025	2	52.475	4.40702	4.22198	14.0949	79.1127	0.90899	17251.5	-29.075	-3.06773	-2.99698	-4.97343	0.351601	-2.98756	1665.16
2025	3	42.65	6.07097	5.72016	10.6831	74.7258	1.55242	27152.7	-28.65	-0.33871	-0.707258	-1.77016	0.532258	-0.239516	3212.48
2025	4	40.75	9.685	9.8925	11.59	70.75	4.21833	31991.5	-3.85	1.505	1.63083	-2.18667	0.516667	1.535	5052.71
2025	5	45.225	14.8484	15.2153	10.7306	65.5887	7.85806	40912.5	13.475	-1.16452	-0.544355	0.846774	-2.39516	-1.73871	1507.4
2025	6	56.525	19.1308	19.3617	10.6433	63.8333	11.3942	45606.7	15.275	0.1625	0.0516667	1.86667	-0.0333333	0.1225	640.59
2025	7	65.475	20.2903	20.9718	11.0169	61.9435	11.9476	41046	33.125	-0.516129	-0.494355	0.128226	4.08871	0.471774	-1311.48
2025	8	49.875	20.6331	21.3121	9.41774	65	13.1048	38526.7	-14.175	-1.22339	-1.18306	0.569355	-3.03226	-1.99839	957.084
2025	9	52	17.074	17.6023	10.9267	69.7894	10.9689	34024.2	-11.9	0.648712	0.456818	1.08689	-1.19848	0.390152	261.57
