## Supplementary material for "Molecular and phenotypic footprints of climate in native *Arabidopsis thaliana*": Data S3

### Sheet: Weather Brachwitz
Year	Month	Precipitation	Air temperature (2m) (°C)	Soil moisture (0-7cm) (m³/m³)	Soil moisture (7-28cm) (m³/m³)	Soil temperature (0-7cm) (°C)	Soil temperature (7-28cm) (°C)	Wind speed (10m) (km/h)	Relative humidity (2m) (%)	Dew point (2m) (°C)	Sunshine duration (s)	Date	Season
2022	1	44.5	3.85484	0.38071	0.382871	3.80323	4.19355	14.0677	85.2258	1.51613	8043.21	2022-01-16	Winter
2022	2	64.5	5.23929	0.38675	0.389321	5.09643	5.23214	19.65	75.5	1.04286	19695.9	2022-02-14	Winter
2022	3	6.9	4.68387	0.318355	0.330581	4.53871	4.5129	9.50323	68.9032	-1.07419	30292.3	2022-03-16	Spring
2022	4	28	8.35667	0.270733	0.262833	8.46667	8.03	13.27	67.4667	2.22333	29759.5	2022-04-15	Spring
2022	5	46.5	15.6065	0.273226	0.250839	15.6968	14.9161	10.729	63.9355	8.22258	44140.2	2022-05-16	Spring
2022	6	22	19.8167	0.240933	0.225133	19.8867	18.7867	9.63	60.8667	11.2867	47352	2022-06-15	Summer
2022	7	36.4	20.4032	0.239677	0.229129	21.2194	20.7097	10.829	57.7742	10.9323	41072.5	2022-07-16	Summer
2022	8	30.1	21.571	0.233613	0.222935	22.2	21.8581	8.49032	62.2581	13.2452	39895.7	2022-08-16	Summer
2022	9	58.3	14.5233	0.3181	0.286667	15.4267	15.9867	10.2333	72.8333	9.24667	33253.7	2022-09-15	Autumn
2022	10	26.9	13.5161	0.337065	0.330806	13.0677	13.1613	10.9677	79.9355	9.93548	26447.2	2022-10-16	Autumn
2022	11	39.7	6.31333	0.334533	0.322567	6.47333	7.54	10.59	85.4	3.91333	17270.7	2022-11-15	Autumn
2022	12	84.3	2.2	0.369226	0.358645	2.04194	2.5129	12.1387	86.4839	0.083871	7802.73	2022-12-16	Winter
2023	1	53.6	4.53871	0.374419	0.37271	4.44194	5.04516	14.8742	82.0645	1.63548	8643.83	2023-01-16	Winter
2023	2	47.1	3.73571	0.372929	0.373964	3.62857	3.86429	13.3321	80.1071	0.478571	16199.5	2023-02-14	Winter
2023	3	103.2	6.20968	0.384645	0.384645	5.79355	5.66129	13.7194	76.2903	2.09677	19573.1	2023-03-16	Spring
2023	4	50.9	8.09667	0.373067	0.376567	8.42	8.20333	11.91	73	3.17333	26818.6	2023-04-15	Spring
2023	5	10.5	13.8	0.255452	0.274677	13.9774	13.1871	10.9065	65.9032	7	41205.9	2023-05-16	Spring
2023	6	61	19.5	0.224467	0.210533	19.7233	18.74	9.82	61.8333	11.15	45099.5	2023-06-15	Summer
2023	7	62.1	20.4935	0.253323	0.213935	20.8774	20.3387	12.3387	59.5806	11.571	42327.7	2023-07-16	Summer
2023	8	81.2	19.9097	0.313194	0.282452	20.4742	20.2065	9.9	71.5484	14.1903	34975.8	2023-08-16	Summer
2023	9	23	18.62	0.2791	0.264867	18.6833	18.6333	8.59667	70.5667	12.6233	37519.5	2023-09-15	Autumn
2023	10	118.6	13.1581	0.348645	0.319387	13.1871	13.7774	12.6226	78.3871	9.14516	17604.3	2023-10-16	Autumn
2023	11	76.8	6.29667	0.376567	0.366067	6.68333	7.74333	15.2433	80.9333	3.14667	12391.5	2023-11-15	Autumn
2023	12	113.7	4.49355	0.380194	0.376129	4.20968	4.60645	15.4258	85.5161	2.18387	8766.61	2023-12-16	Winter
2024	1	48	1.85484	0.372484	0.37529	1.69677	2.27419	15.2129	78.9677	-1.51613	14124.2	2024-01-16	Winter
2024	2	74.9	7.31379	0.386276	0.385793	6.93793	6.86552	14.2759	81.3793	4.1931	14194	2024-02-15	Winter
2024	3	46.5	7.65806	0.36371	0.364871	7.53548	7.35806	10.5968	78.4516	3.87419	28380	2024-03-16	Spring
2024	4	47.2	11.0967	0.338633	0.338433	11.16	10.8467	11.7767	71.2667	5.72333	34343.5	2024-04-15	Spring
2024	5	65.2	16.3032	0.271484	0.250581	16.5161	15.8032	9.70968	69.3226	10.0903	35884	2024-05-16	Spring
2024	6	71.3	17.9133	0.285833	0.2737	18.4233	17.6967	10.6133	68.8333	11.6233	43728.1	2024-06-15	Summer
2024	7	64.8	20.4903	0.252419	0.209097	21.3129	20.7194	9.75484	64.3871	12.8677	41049.4	2024-07-16	Summer
2024	8	52.5	21.6419	0.23571	0.235484	22.4452	21.9968	9.29355	64.2258	13.8774	39751.6	2024-08-16	Summer
2024	9	86.6	17.43	0.269	0.226067	18.24	18.5967	12.8633	67.1667	10.6467	31037.8	2024-09-15	Autumn
2024	10	49.6	11.9548	0.339097	0.325387	12.1355	12.6065	10.5839	83.0968	8.99355	23741.5	2024-10-16	Autumn
2024	11	45.9	5.79667	0.354167	0.347567	6.21667	7.26	12.41	83.7333	3.11	12420.7	2024-11-15	Autumn
2024	12	35.4	3.56774	0.355065	0.351645	3.47097	4.24516	13.6806	85.4194	1.29355	10897.9	2024-12-16	Winter
2025	1	56.1	2.57097	0.347097	0.338581	2.06129	2.43548	14.3129	82.3548	-0.322581	12994.1	2025-01-16	Winter
2025	2	23.4	1.33929	0.3445	0.343571	1.225	1.64286	9.12143	79.4643	-2.07857	18916.7	2025-02-14	Winter
2025	3	14	5.73226	0.307516	0.320903	5.0129	4.7129	8.9129	75.2581	1.3129	30365.1	2025-03-16	Spring
2025	4	36.9	11.19	0.172333	0.197267	11.5233	10.3067	9.40333	71.2667	5.75333	37044.2	2025-04-15	Spring
2025	5	58.7	13.6839	0.133839	0.151387	14.671	13.7935	11.5774	63.1935	6.11935	42419.9	2025-05-16	Spring
2025	6	71.8	19.2933	0.185267	0.174133	19.4133	18.28	12.51	63.8	11.5167	46247.3	2025-06-15	Summer
2025	7	98.6	19.7742	0.20771	0.160742	20.4774	19.9742	11.1452	66.0323	12.4194	39734.6	2025-07-16	Summer
2025	8	35.7	19.4097	0.159194	0.170419	20.129	19.7129	9.9871	61.9677	11.1065	39483.8	2025-08-16	Summer
2025	9	40.1	17.7227	0.181273	0.158545	18.0591	18.0409	12.0136	68.5909	11.3591	34285.8	2025-09-11	Autumn

### Sheet: Weather Spiekeroog
Year	Month	Precipitation	Air temperature (2m) (°C)	Soil moisture (0-7cm) (m³/m³)	Soil moisture (7-28cm) (m³/m³)	Soil temperature (0-7cm) (°C)	Soil temperature (7-28cm) (°C)	Wind speed (10m) (km/h)	Relative humidity (2m) (%)	Dew point (2m) (°C)	Sunshine duration (s)	Date	Season
2020	1	79.8	6.0129	0	0	5.29355	5.29355	32.3774	88.6452	4.23226	7677.52	2020-01-16	Winter
2020	2	178.3	6.36897	0	0	5.81034	5.81034	40.2414	82.2069	3.48966	16051.4	2020-02-15	Winter
2020	3	42.6	6.01935	0	0	6.26774	6.26774	30.2452	76.129	1.97419	29471.6	2020-03-16	Spring
2020	4	15.4	8.31333	0	0	8.22	8.22	24.8667	76.8	4.38667	41488	2020-04-15	Spring
2020	5	20.9	10.4484	0	0	10.8645	10.8645	23.9194	80.5806	7.16452	45503.1	2020-05-16	Spring
2020	6	82.5	15.14	0	0	14.73	14.73	21.87	83.4667	12.2667	43177.1	2020-06-15	Summer
2020	7	90.6	16.2194	0	0	17.5677	17.5677	23.3355	78.0323	12.3258	39944	2020-07-16	Summer
2020	8	92.9	19.2742	0	0	19.671	19.671	23.0774	79.3226	15.5258	41363	2020-08-16	Summer
2020	9	57.7	16.1733	0	0	17.7833	17.7833	23.58	77.4	12.0933	31752.5	2020-09-15	Autumn
2020	10	137.8	12.5032	0	0	14.1226	14.1194	31.6645	81.0645	9.26129	21275.4	2020-10-16	Autumn
2020	11	45.9	9.49667	0	0	10.5067	10.5067	29.31	84.3333	6.92667	15259.3	2020-11-15	Autumn
2020	12	100.3	5.99677	0	0	7.71935	7.72258	27.5742	88.129	4.13871	6667	2020-12-16	Winter
2021	1	83	3.56452	0	0	4.76452	4.76452	29.1806	83.4839	0.967742	10754.5	2021-01-16	Winter
2021	2	40	2.96071	0	0	3.49286	3.49286	30.1286	80.6071	-0.132143	16889.3	2021-02-14	Winter
2021	3	54.6	5.13548	0	0	4.47419	4.47419	27.0419	84.7097	2.69032	28269.2	2021-03-16	Spring
2021	4	32.5	6.18333	0	0	6.86	6.86	28.1667	77.3333	2.43667	38577.2	2021-04-15	Spring
2021	5	120.1	9.60323	0	0	9.75806	9.75806	24.371	84.871	7.12903	34899.3	2021-05-16	Spring
2021	6	50	14.8067	0	0	14.4667	14.4667	19.0433	86.5	12.5133	43575.4	2021-06-15	Summer
2021	7	62.6	17.5355	0	0	17.8548	17.8548	21.4968	84.871	14.9032	45363.5	2021-07-16	Summer
2021	8	118.4	17.2581	0	0	18.6548	18.6548	27.029	80.3548	13.8065	38835	2021-08-16	Summer
2021	9	59.4	16.6767	0	0	17.6367	17.6367	22.84	80.6333	13.2267	30835.2	2021-09-15	Autumn
2021	10	145.8	12.8968	0	0	14.2581	14.2581	30.8226	79.8387	9.39677	20523.1	2021-10-16	Autumn
2021	11	66.1	9.06667	0	0	10.64	10.64	28.67	82.7667	6.22333	12031.9	2021-11-15	Autumn
2021	12	87.5	5.33548	0	0	7.25806	7.25484	28.371	86.5484	3.15484	8866.86	2021-12-16	Winter
2022	1	67.3	5.63226	0	0	5.19677	5.19677	33.371	86.3548	3.43871	11275.9	2022-01-16	Winter
2022	2	143.5	6.00714	0	0	5.48571	5.48571	40.9893	81.2857	2.96786	16534.6	2022-02-14	Winter
2022	3	35.7	5.66129	0	0	5.93871	5.93871	21.6871	78.3871	2.0871	30695.6	2022-03-16	Spring
2022	4	52.4	7.63667	0	0	7.72667	7.72667	29.11	77.1667	3.78667	36773.3	2022-04-15	Spring
2022	5	68.2	11.6548	0	0	11.6774	11.6742	23.0097	80.9355	8.41935	41198.7	2022-05-16	Spring
2022	6	61.1	14.9433	0	0	15.2733	15.2767	21.3233	82.2667	11.8933	44621.5	2022-06-15	Summer
2022	7	81	17.0645	0	0	17.7774	17.7774	25.3097	77.5161	13.0032	40628.8	2022-07-16	Summer
2022	8	4.7	18.9355	0	0	19.2097	19.2129	20.0387	78.6452	15.0613	43929.6	2022-08-16	Summer
2022	9	164.5	15.5833	0	0	17.34	17.34	25.81	74.8333	11.0433	29594.9	2022-09-15	Autumn
2022	10	56.7	14.0419	0	0	14.6839	14.6871	27.7742	82.7097	11.0677	25384.5	2022-10-16	Autumn
2022	11	83.8	9.40667	0	0	12.2533	12.2533	32.3367	83.9333	6.77333	12920.6	2022-11-15	Autumn
2022	12	89.4	4.74516	0	0	7.77742	7.77742	29.8839	86.8065	2.68387	9349.71	2022-12-16	Winter
2023	1	102.2	5.73226	0	0	6.07742	6.07419	34.0581	84.9032	3.36774	12915.6	2023-01-16	Winter
2023	2	45.7	5.44286	0	0	5.51071	5.51071	27.8643	84.3214	2.91786	17048.8	2023-02-14	Winter
2023	3	100.8	5.99032	0	0	5.86129	5.86129	30.0452	80.7419	2.8129	21138.8	2023-03-16	Spring
2023	4	50.5	7.59	0	0	7.61667	7.61667	25.7867	78.6333	3.99667	34511.5	2023-04-15	Spring
2023	5	65	10.7129	0	0	10.5032	10.5032	24.6032	81.3226	7.57097	39074.7	2023-05-16	Spring
2023	6	25.4	14.7667	0	0	13.8	13.8	21.1067	84.6	12.1267	49149.9	2023-06-15	Summer
2023	7	123.9	17.1613	0	0	18.0613	18.0613	27.4032	78.5161	13.3226	42163	2023-07-16	Summer
2023	8	100.4	17.5742	0	0	18.5645	18.5645	22.571	81.4839	14.2968	39842.3	2023-08-16	Summer
2023	9	59.5	18.0533	0	0	18.8233	18.8233	21.46	79.7333	14.4267	35060	2023-09-15	Autumn
2023	10	237.9	13.5677	0	0	15.5645	15.5645	33.0903	80.5484	10.2161	15660.5	2023-10-16	Autumn
2023	11	161.5	8.40667	0	0	10.8433	10.8433	33.4767	81.6667	5.36333	13384.6	2023-11-15	Autumn
2023	12	148.4	6.30968	0	0	7.85806	7.85806	35.8903	85.1613	3.94839	7194.31	2023-12-16	Winter
2024	1	114.4	4.54194	0	0	5.83548	5.83548	37.8484	80.9677	1.49677	11052.2	2024-01-16	Winter
2024	2	113.9	6.60345	0	0	5.98276	5.98276	32.1379	87.7586	4.67931	11233.5	2024-02-15	Winter
2024	3	47	7.25806	0	0	6.85161	6.85161	25.9613	84.6452	4.79355	23152.6	2024-03-16	Spring
2024	4	106.7	9.24667	0	0	9.14667	9.14667	26.7067	79.2333	5.73	31668	2024-04-15	Spring
2024	5	81.7	13.8194	0	0	12.6581	12.6581	21.4839	83.7419	10.9968	43986.2	2024-05-16	Spring
2024	6	108.3	14.63	0	0	15.3967	15.4	24.3433	80.6667	11.2833	39424.7	2024-06-15	Summer
2024	7	94.8	17.1194	0	0	18.0226	18.0226	24.529	81.0323	13.7839	42543.3	2024-07-16	Summer
2024	8	78.2	18.7548	0	0	19.6032	19.6	22.5516	76.3226	14.429	40107.2	2024-08-16	Summer
2024	9	113.1	16.8333	0	0	18.4767	18.4767	26.7667	77.8	12.8367	33112.7	2024-09-15	Autumn
2024	10	80.8	13.0226	0	0	14.5806	14.5806	26.4355	82.1935	9.94194	19647.8	2024-10-16	Autumn
2024	11	152.3	8.83	0	0	11.8267	11.8267	29.61	80.9	5.64	8804.82	2024-11-15	Autumn
2024	12	68.5	6.63871	0	0	7.53548	7.53548	33.2677	86.0645	4.41613	4227.55	2024-12-16	Winter
2025	1	85.2	4.5129	0	0	5.5129	5.5129	30.0032	84.4194	2.03548	11751.9	2025-01-16	Winter
2025	2	20	3.33929	0	0	4.67143	4.67143	25.3607	83.2143	0.65	14733.1	2025-02-14	Winter
2025	3	8.3	5.78065	0	0	5.26774	5.26774	22.6226	81.9677	2.85161	34286.3	2025-03-16	Spring
2025	4	10.2	8.54333	0	0	8.25	8.24667	18.96	85.8333	6.25	36351.4	2025-04-15	Spring
2025	5	43.2	11.6129	0	0	11.7097	11.7097	24.5677	81.3871	8.44839	45970.8	2025-05-16	Spring
2025	6	85.3	15.5333	0	0	15.6167	15.6133	24.7167	81.8	12.39	43901.6	2025-06-15	Summer
2025	7	151	17.829	0	0	18.4161	18.4129	23.5774	81.9355	14.6452	40398.7	2025-07-16	Summer
2025	8	60.1	17.8613	0	0	19.0935	19.0935	23.5581	77.2258	13.7484	40570.6	2025-08-16	Summer
2025	9	96.6	16.8955	0	0	18.0136	18.0136	29.1455	79.8182	13.3136	31869.4	2025-09-11	Autumn
